# Dynamic expression range expansion of ECF sigma factor-dependent synthetic regulons by promoter context engineering

**DOI:** 10.64898/2026.09.15.751809

**Authors:** Christian Rauch, Doreen Meier, Vinca Seiler, Eslam M. Elsayed, Anke Becker

**Affiliations:** Center for Synthetic Microbiology (SYNMIKRO), Philipps-Universität Marburg, Karl-von-Frisch-Straße 14, 35032 Marburg, Germany; Department of Biology, Philipps-Universität Marburg, Germany, Karl-von-Frisch-Straße 8, 35032 Marburg, Germany; Microbes-for-Climate (M4C) Cluster of Excellence, Philipps-Universität Marburg, Karl-von-Frisch-Straße 14, 35032 Marburg, Germany

## Abstract

Alternative σ factors enable bacteria to reprogram transcription in response to environmental cues and provide powerful tools for synthetic gene regulation. Extracytoplasmic function (ECF) σ factors have recently been implemented as orthogonal transcriptional switches in several bacteria, including the α-proteobacterium *Sinorhizobium meliloti*. Here, we investigated how promoter sequence context influences the activity and specificity of heterologous ECF-dependent core promoters. Combining ECF core promoters from *Pseudomonas syringae* and *Escherichia coli* with flanking sequences derived from strong promoters of *S. meliloti* and other proteobacteria increased promoter activity by up to 45-fold while preserving σ factor specificity. We identified a short upstream AₙT motif, resembling a minimal UP element, as a key determinant of promoter strength. Targeted mutagenesis confirmed its role in supporting transcription initiation. Engineering promoter-flanking sequences together with the AₙT motif generated promoter libraries spanning up to a 75-fold range of activities. Importantly, promoter activity hierarchies were maintained within synthetic multi-gene regulons controlled by a single ECF master regulator, demonstrating modular and predictable gene expression. Our results establish promoter environment engineering as a robust strategy for expanding the dynamic range of orthogonal ECF regulatory systems and facilitate the scalable design of synthetic transcriptional programs in bacteria.
