## Supplemental Data 1, numerical values for the generation of figures in the main manuscript for "Dynamic expression range expansion of ECF sigma factor-dependent synthetic regulons by promoter context engineering"

### Sheet: Fig 1
Lum/OD600	no ecf				0 µM				10 µM IPTG				50 µM IPTG				500 µM IPTG				ON / OFF	ON / no ecf	OFF / no ecf	avg. ON-state	±	S.D. ON-state
Plac ecf02	4019.55	3460.59	3149.7	2793.61	3690.1	3795.32	3259.89	4468.21	3698.28	4928.32	4437.05	5922.09	8090.2	11010.6	10295.4	11506.2	10418.7	12645.9	13339.7	13742.8	3.29622	3.73578	1.13335	12536.8	±	1284.27
Plac ecf11	204.221	534.613	216.423	291.375	357.352	494.204	388.756	242.174	618.622	528.721	527.687	345.277	711.139	920.967	1029.61	1009.9	1590.91	790.007	1326.46	1057.95	3.21442	3.82256	1.18919	1191.33	±	298.653
Plac ecf20	1509.17	1749.31	1279.46	800.464	3619.63	10479.8	4860.68	5613.27	4880.89	11920.5	6546.67	7388.58	62616.3	167433	78400.9	82989.8	68074.9	153248	79157.8	79402.9	15.4592	71.1606	4.60313	94971	±	33956.1
Plac ecf33	2661.82	2276.31	1311.25	1501.18	14648.5	15385.1	19271.4	19860.8	20778.7	20930.8	25762.9	26327.6	301381	340806	388327	385793	272076	289145	321267	310557	17.2491	153.93	8.92398	298261	±	19034.2
PlacT5 ecf02	4019.55	3460.59	3149.7	2793.61	4199.79	4573	547.18	5569.77	6908.7	7189.78	512.821	9201.82	16325.5	18525.3	702.427	23274.8	19583.8	24521.3	1419.27	29696.6	5.05187	5.6037	1.10923	18805.2	±	10655.7
PlacT5 ecf11	204.221	534.613	216.423	291.375	1160.61	837.156	792.453	1276.6	1682.12	1215.85	1153.02	2676.63	5716.17	3784.15	5517.72	6192.53	7449.12	6054.13	6267.22	7117.9	6.61165	21.5688	3.26224	6722.09	±	578.428
PlacT5 ecf20	1509.17	1749.31	1279.46	800.464	45330.7	70236.5	83361.7	41391.2	77482.9	96480.9	118567	65289.4	174538	221255	269072	185308	169742	174987	213468	153743	2.96246	133.362	45.0172	177985	±	21929.8
PlacT5 ecf33	2661.82	2276.31	1311.25	1501.18	159176	165081	167742	170063	225188	246922	251751	243206	418678	446690	416962	445628	370876	400819	391760	390430	2.34704	200.487	85.4211	388471	±	10917
Ptac ecf02	4019.55	3460.59	3149.7	2793.61	3575.48	4822.34	4832.29	5078.08	6557.55	8708.71	8595.95	9255.87	32781.5	49501.5	40789.5	38123.3	29081.2	53876.6	43181.5	44486.3	9.31964	12.711	1.3639	42656.4	±	8857.23
Ptac ecf11	204.221	534.613	216.423	291.375	1362.34	836.278	1810.65	532.88	3366.34	1920.1	4203.35	1800.95	11500.3	11378.1	18295.6	9809.94	13772.1	11548.7	18465.7	12302	12.3485	44.992	3.64353	14022.1	±	2687.22
Ptac ecf20	1509.17	1749.31	1279.46	800.464	96868.3	154239	172424	161089	161437	239109	254044	244039	216995	202839	177959	194981	196006	172447	146350	183866	1.19508	130.876	109.512	174667	±	18349.1
Ptac ecf33	2661.82	2276.31	1311.25	1501.18	147243	117825	138994	184859	305807	267629	291289	385529	474091	432927	449691	648436	383310	385042	390343	566123	2.92878	222.541	75.9842	431204	±	77938.6
Lum/OD600	no ecf				0 mM Tau				0.2 mM Tau				1 mM Tau				10 mM Tau				ON / OFF	ON / no ecf	OFF / no ecf	avg. ON-state	±	S.D. ON-state
PtauA ecf02	3519.62	3301.2	3453.77	3145.02	3349.75	3714.44	3596.03	3990.44	5269.73	4940.74	6812.34	6587.93	8028.93	6169.28	9754.8	9604.22	37598.5	20224.1	34527.4	32218.5	8.50259	9.28258	1.09174	31142.1	±	6586.09
PtauA ecf11	156.454	228.717	637.755	143.885	215.054	597.015	95.0683	495.957	476.19	424.685	603.279	585.987	900.066	1037.54	2051.95	2167.1	4583.9	5224.6	17086.3	9856.26	26.1929	31.497	1.2025	9187.76	±	4993.39
PtauA ecf20	1258.19	1406.54	1248.44	723.876	18948.9	20258.8	21031.1	20886.5	28961.4	36202.8	35369.8	35089.6	104981	102157	98477.2	106612	243002	249470	253326	251205	12.2897	215.008	17.495	249251	±	3857.64
PtauA ecf33	1553.13	2498.34	1617.25	1912.63	30124.7	34728.1	34445.1	32881.6	44779.5	50255.4	61885.5	50954.2	114355	128219	153190	117704	379529	412570	458017	402438	12.5023	217.976	17.4348	413138	±	28541.6
Lum/OD600	no ecf				0 µM Sal				5 µM Sal				25 µM Sal				50 µM Sal				ON / OFF	ON / no ecf	OFF / no ecf	avg. ON-state	±	S.D. ON-state
Psal ecf02	4448.72	3042.42	3234.2	2680.53	4885.68	6215.04	5097.81	5750.32	5076.84	6345.54	6487.2	6824.77	42808.1	45773.2	44925.9	42354	41914.4	40811.8	41733.2	43952.1	7.67291	12.5625	1.63726	42102.9	±	1146.58
Psal ecf11	1801.45	618.014	701.987	530.864	122.549	695.876	79.0514	343.461	510.753	778.523	1240.31	368.664	22320.7	22975	26536.6	22559.9	21327.9	19834.5	21291.6	21193.2	67.4065	22.9025	0.339768	20911.8	±	623.942
Psal ecf20	2506.85	1686.27	1514.75	1120.69	3349.46	3897.11	3681.06	4556.14	7474.26	7346.2	7815.34	9090.91	184191	207573	196190	205458	172292	164561	166649	178129	44.0224	99.8207	2.2675	170408	±	5279.11
Psal ecf33	3449.72	2798.63	1446.28	1692.51	9257.59	8434.05	9765.32	8480.52	21115.5	18609.1	21898.3	19570.7	435419	415612	473480	488852	384091	385788	404052	425207	44.4978	170.354	3.82837	399785	±	16633.5

### Sheet: Fig 2
Fig. 2A	no ecf			0 µM Sal			10 µM Sal			50 µM Sal			avg. ON-state	±	S.D. ON-state	fold change (to original)
Pecf02 wild type	2445	2357	2428	3093	7236	2903	4575	8875	4390	41406	78637	40601	53548	±	17743.6	1
Pecf02 env. PrpoE9	106	0	0	418	1209	666	12825	8442	7118	473296	462057	453957	463103	±	7929.71	8.64838
Pecf02 env. PNA#1	3270	2726	2693	5651	5212	5022	24823	15866	14339	347014	424477	411633	394375	±	33897.1	7.36488
Pecf02 env. PrpoE2#1	32	0	0	28	318	369	9668	4919	4647	114456	102552	106083	107697	±	4992	2.01122
Pecf02 env. PrpoD#1	0	0	0	0	0	0	0	0	0	14530	20339	21232	18700.3	±	2971.32	0.349226
Pecf02 env. PrpoH	0	0	0	0	0	0	0	0	0	18509	18715	17676	18300	±	449.178	0.341749
Pecf02 env. PrpoE1	0	0	0	0	0	0	0	73	873	11989	13345	13696	13010	±	736.039	0.24296
Fig. 2B	no ecf			0 µM Sal			10 µM Sal			50 µM Sal			avg. ON-state	±	S.D. ON-state	fold change (to original)
Pecf11 wild type	786	622	237	2704	3303	2534	2645	1870	1102	14252	13386	13013	13550.3	±	518.995	1
Pecf11 env. PrpoE9	891	134	0	185	563	479	12553	3674	3873	507067	375533	433566	438722	±	53822.2	32.3772
Pecf11 env. PNA#1	1875	555	615	3820	3309	3481	5549	5849	5190	343946	330764	396568	357093	±	28427.3	26.3531
Pecf11 env. PrpoE2#1	3009	1615	331	1439	1822	2381	2868	3449	4536	119735	135956	122024	125905	±	7168.3	9.29165
Pecf11 env. PrpoE1	1743	818	0	0	280	578	581	1080	1756	27852	25347	28164	27121	±	1260.86	2.0015
Pecf11 env. PrpoH	1507	397	143	125	139	778	442	494	739	9384	10033	13084	10833.7	±	1613.13	0.799513
Pecf11 env. PrpoD#1	610	364	406	380	277	463	489	313	635	8783	12358	8919	10020	±	1654.15	0.739465
Fig. 2C	no ecf			0 µM Sal			5 µM Sal			50 µM Sal			avg. ON-state	±	S.D. ON-state	avg. fold change
Pecf02 wild type	2312	2733	2652	2992	7764	3047	4525	8746	4653	42161	78274	40387	53607.3	±	17457	11.6512
Pecf11 env. Pecf02	1627	1516	1020	2445	2440	2302	2331	2760	4185	15446	28156	28074	23892	±	5972.32	9.97301
Pecf11 wild type	1416	622	388	3450	2960	2417	2724	2107	1555	14699	13787	14432	14306	±	382.834	4.86213
Pecf02 env. Pecf11	3363	2116	2104	3873	6184	5278	3326	5591	4739	30439	43199	31405	35014.3	±	5800.85	6.84989
Pecf20 wild type	2285.71	950.57	914.286	2728.11	2595	2598.87	3536.92	3691.72	3320.61	132873	125236	122802	126970	±	4290.42	48.0828
Pecf02 env. Pecf20	5653	3265	3136	8115	7519	7130	18196	17540	17603	372319	391897	417264	393827	±	18399.4	51.9012
Pecf11 env. Pecf20	1481	1214	1051	2766	2908	2332	12885	13483	11833	386039	404086	378837	389654	±	10620.1	146.011
Pecf33 wild type	4339.72	2952.52	1955.31	10930	10335.4	11736.4	31500.2	29903.4	34579.6	438936	467371	487121	464476	±	19777.7	42.2228
Pecf02 env. Pecf33	3243	2026	1480	4499	5188	4965	37762	21313	18252	430563	444062	426379	433668	±	7545.55	88.7936
Pecf11 env. Pecf33	1041	1289	1296	3931	4600	4353	6529	7282	6207	282952	292103	294412	289822	±	4948.67	67.4842

### Sheet: Fig 3
	ecf02				ecf11				ecf31				ecf33				ecf20				ecf15				ecf38				ecf26				ecf42				ecf17
Pecf02	11.85	11.63	10.72	n.g.	0.45	0.97	1.19	n.g.	0.92	0.64	0.99	1.17	1.18	0.92	1.53	n.g.	1.09	1.21	0.84	n.g.	0.34	0.47	0.41	0.46	0.94	1.23	1.18	1.2	0.73	0.9	1.31	1.18	1.04	1.17	1.07	1.24	0.95	1.45	1.36	1.3
Pecf02 env. Pecf11	21.03	23.54	25.04	n.g.	0.71	0.96	1.25	n.g.	5.44	1.28	1.09	0.55	0.8	0.76	1.1	n.g.	1	0.9	0.76	n.g.	0.45	0.83	0.98	0.58	1.1	1.1	1.19	0.79	1.08	1.23	1.14	0.76	1.24	1.16	1.12	0.67	1.14	0.94	0.79	0.81
Pecf02 env. Pecf20	76.13	88.78	80.54	n.g.	0.71	0.87	1.06	n.g.	0.96	1.22	1.47	1.29	0.87	0.67	0.68	n.g.	0.77	0.59	0.88	n.g.	1.08	1.36	1.22	1.2	0.72	0.85	1.23	1.33	0.91	0.57	0.82	0.68	0.71	0.82	1.1	1.06	0.85	0.95	1.55	1.11
Pecf02 env. Pecf33	129.01	110.48	119.45	n.g.	0.79	0.7	0.65	n.g.	1.85	1.86	1.38	1.2	0.78	0.79	0.77	n.g.	0.58	0.65	0.48	n.g.	1.57	1.35	1.56	1.44	1.69	1.07	1.48	0.95	1.26	1.61	1.12	1.29	1.42	1.5	1.46	0.89	1.22	1.4	1.14	0.98
Pecf11	0.84	0.63	0.57	0.6	11.27	14.24	12.71	15.19	0.31	1.17	0.89	1.36	0.68	0.69	0.78	0.38	0.61	0.68	0.61	1.2	1.76	0.77	0.76	1.09	0.63	0.19	1.26	1.47	0.51	1.13	0.66	1.21	0.79	1.07	1.63	1.33	0.83	1.08	0.55	0.45
Pecf11 env. Pecf02	0.69	1.04	0.93	1.34	5.59	4.97	4.67	3.77	0.79	1.68	1.35	1.03	1.48	1.61	1.4	1.16	0.9	1.12	1.54	1.2	0.75	1.22	1.13	0.48	1.2	1.25	1.8	1.18	1.9	1.71	1.41	1.1	1.55	1.56	1.62	1.18	1.52	1.7	1.5	1.32
Pecf11 env. Pecf20	1.38	1.21	1.84	2.35	140.94	160.96	198.56	177.36	1.09	1.09	1.56	1.29	0.87	1.7	1.6	1.85	1.57	2.37	1.42	2.37	0.65	1.5	0.82	0.49	0.83	1.36	2.05	2.37	1.03	1.08	0.99	1.49	0.94	2.08	1.6	1.14	0.62	1.63	0.98	1.14
Pecf11 env. Pecf33	1.48	0.9	1.06	0.59	74.44	64.94	54.93	52.54	1.18	1.04	1.16	0.82	1.55	1.48	1.76	1	2.47	1.72	1.06	0.81	0.47	1.01	0.9	1	1.29	1.54	1.39	0.7	1.49	1.28	2.4	0.86	1.41	0.74	1.18	0.72	1.52	1.11	1.15	0.95
Pecf31	1.05	1.17	0.81	0.47	1.87	3.66	1.41	2.31	628.06	794.41	600.82	704.85	19.5	31.01	33.48	30.71	2.01	1.73	3.49	1.72	3.71	3.03	5.21	1.75	0.66	2.01	1.34	1.61	1.51	2.58	4.39	3.99	1.83	2.19	1.04	0.92	0.93	1.33	2.29	n.g.
Pecf33	1.46	0.7	0.86	0.66	1.34	0.86	0.87	0.71	1.91	2.06	1.58	1.44	116.68	122.6	108.55	78.59	1.42	2.46	1.42	1.06	0.73	0.69	0.85	0.89	1.19	1.07	1.21	1.07	1.26	0.43	1.01	1.03	1.12	1.12	0.87	1.38	1.08	0.86	0.98	0.94
Pecf20	1	0.97	1.29	1	1.69	2.14	1.87	2.25	1.32	1.69	1.5	2.06	1.69	1.7	2.59	3.03	243.16	227.45	256.05	267.9	0.69	0.69	0.76	0.81	0.99	0.88	1.02	1.42	0.76	1.09	1.61	1.16	0.8	5.18	0.86	1.22	1.34	4.94	1.2	1.25
Pecf15	1.32	1.21	0.74	0.88	0.88	0.62	0.56	1.15	2.69	2.59	2.28	2.2	1.06	1.59	1.29	1.3	0.39	0.51	1.15	1.18	228.34	321.64	248.77	249.27	1.88	1.52	2.06	1.12	1.62	2.69	3.65	1.91	1.4	0.9	1.58	1.02	1.27	1.21	0.96	1.33
Pecf38	0.9	1.04	1.14	0.97	1.22	1.37	1.43	1.3	1.11	2.16	1.85	2.43	1.23	2.1	1.69	1.66	1.04	1.08	1	1.16	0.59	0.65	0.93	1.32	5.69	5.53	5.66	5.97	1.07	1.04	1.23	1.59	1.2	1.3	1.39	1.33	1.09	1.31	1.57	1.56
Pecf26	0.8	0.78	1.21	0.8	0.74	0.72	1.41	1	1.76	1.5	1.05	1.13	1.66	1.4	1.23	1.07	1.17	1.37	1	0.85	1.19	1.21	0.79	1.02	1.27	1	1.07	1.09	19.35	13.66	15.7	13.93	1.03	1.16	1.37	1.17	1.56	0.9	1.47	0.86
Pecf42	0.98	0.82	0.96	0.94	0.81	0.97	0.72	0.83	0.78	1.06	1	1.38	0.8	1.07	1.14	1.39	0.98	0.93	0.98	1.08	0.66	1	0.68	0.56	0.92	0.74	0.82	0.91	1.03	0.86	1.14	1.16	4.69	4.98	4.55	5.15	0.93	0.93	0.86	0.94
Pecf17	1	0.93	0.89	0.69	1.04	0.96	0.97	1.44	2.09	1.6	1.29	0.88	1.16	1.45	1.35	1.05	0.62	1.14	0.65	1.46	1.25	0.45	0.47	0.18	1.04	1.11	1.54	0.33	1.61	1.47	1.36	0.77	0.95	1.76	0.63	1.02	2.39	1.74	1.49	1.16

### Sheet: Fig 4
Fig. 4B										Fig. 4C
pos. relative to -35 motif	Pecf02 wild type	Pecf02 env. PrpoE2#1	Pecf02 env. PrpoE9	Pecf02 env. PNA#1	Pecf02 env. Pecf20	Pecf02 env. Pecf33				pos. relative to -35 motif	Pecf02 wild type	Pecf02 env. PrpoD#1	Pecf02 env. PrpoH	Pecf02 env. PrpoE1	Pecf02 env. Pecf11
-29	5.41	4.99	5.58	5.16	5.19	5.59				-29	5.41	5.79	5.21	4.63	3.63
-28	5.31	5.15	5.64	4.36	5.4	5.08				-28	5.31	5.75	4.98	4.92	3.84
-27	5.27	5.84	5.25	4.06	4.94	4.96				-27	5.27	5.14	4.36	5.52	4.89
-26	5.23	5.94	5.2	4.05	4.77	5.43				-26	5.23	5	4.05	5.16	5.33
-25	5.5	5.22	5.2	3.38	5.41	5.62				-25	5.5	4.74	4.51	4.61	4.82
-24	5.27	4.39	5.09	4.35	5.54	4.48				-24	5.27	4.36	4.77	4.94	4.85
-23	5.45	4.27	5.19	5.4	5.51	3.34				-23	5.45	4.77	5.41	5.19	4.93
-22	5.43	5.27	5.64	6	5.27	4.38				-22	5.43	5.35	5.41	5.57	5.02
-21	5.57	5.99	5.64	5.6	4.47	5.65				-21	5.57	5.84	4.96	5.02	5.58
-20	5.21	5.86	5.28	4.76	4.98	6	location of the AnT motif(s)			-20	5.21	5.2	4.95	5.08	5.8	location of the AnT motif(s)
-19	4.95	5.17	5.57	3.38	5.89	5.35				-19	4.95	5.19	5.19	5.06	5.73
-18	4.65	4.97	5.21	3.38	5.66	4.85				-18	4.65	4.52	5.39	5.33	5.31
-17	4.97	5.21	4.76	3.38	4.89	4.97				-17	4.97	3.74	5.08	5.53	4.92
-16	5.21	4.76	3.38	3.38	3.38	5.03				-16	5.21	4.57	5.02	5.65	5.08
-15	4.76	3.63	3.38	3.63	3.63	4.24				-15	4.76	4.65	5.09	5.32	5.15
-14	3.38	4.12	3.38	3.84	2.85	2.85				-14	3.38	4.52	5.2	4.8	5.02
-13	4.05	4.19	3.63	4.46	2.85	3.63				-13	4.05	4.63	5.51	5.16	5.2
-12	4.65	4.81	2.85	5.45	4.27	4.76				-12	4.65	5.09	5.3	5.39	5.13
-11	4.95	4.93	3.75	5.39	5.4	5.41				-11	4.95	5.27	4.7	6.01	5.16
-10	5.33	5.39	4.88	5.1	5.5	5.78				-10	5.33	5.51	4.03	5.22	5.39
-9	4.98	5.56	5.53	4.73	4.46	5.94				-9	4.98	5.54	4.46	4.78	6.01
-8	4.66	4.98	5.68	4.96	3.84	5.56				-8	4.66	5.54	5.1	4.93	5.84
-7	5.38	3.75	5.6	5.55	4.12	4.42				-7	5.38	5.51	5.53	5.46	5.15
-6	5.6	4.12	5.38	5.88	5.41	3.75				-6	5.6	5.37	5.68	5.42	4.82
-5	5.27	4.12	4.84	5.22	5.3	4.63				-5	5.27	5.17	5.88	5.54	4.84
-4	4.64	5.6	4.94	5.18	5.02	4.5				-4	4.64	5.33	5.94	5.41	4.51
-3	5.15	5.9	5.42	5.71	4.95	5.33				-3	5.15	5.76	5.2	5.09	4.98
-2	5.86	5.4	5.42	5.88	5.3	5.76				-2	5.86	5.93	5.58	5.37	5.76
-1	6.11	5.02	4.98	5.74	5.51	5.77				-1	6.11	5.53	4.98	5.51	5.77
0	5.33	5.15	4.62	5.1	5.51	5.33				0	5.33	5.33	4.62	5.51	5.33
1	5.06	5.27	5.06	5.06	5.27	5.06				1	5.06	5.06	5.06	5.27	5.06
2	5.09	5.09	5.09	5.09	5.09	5.09				2	5.09	5.09	5.09	5.09	5.09
3	4.84	4.84	4.84	4.84	4.84	4.84				3	4.84	4.84	4.84	4.84	4.84
4	4.25	4.25	4.25	4.25	4.25	4.25				4	4.25	4.25	4.25	4.25	4.25
5	3.34	3.34	3.34	3.34	3.34	3.34				5	3.34	3.34	3.34	3.34	3.34
6	3.35	3.35	3.35	3.35	3.35	3.35				6	3.35	3.35	3.35	3.35	3.35

### Sheet: Fig 5
Fig. 5A	non-modified AnT motif			C-disruption			avg. reduction C -disruption	TA-swap			avg. reduction TA-swap
Pecf02 env. PrpoE2#1	125687	130206	134102	31583	34476	35649	3.83446	72116	71785	74233	1.78787
Pecf02 env. PrpoE9	505894	499062	413434	16352	16434	16570	28.7379	352910	334214	345412	1.3737
Pecf02 env. PNA#1	356632	434028	435080	41780	41276	42303	9.77784	142470	133023	140240	2.94838
Pecf02 env. PrpoE2#3	111893	116358	118411	8495	8288	8686	13.6111	21790	22694	20985	5.29506
Pecf02 env. PrpoE2#4	210933	217103	195440	12680	12950	12598	16.3094	97603	98894	102725	2.08366
Pecf02 env. Pecf20	208628	259013	252904	21839	20889	19777	11.5278	57096	59298	59797	4.08957
Pecf02 env. Pecf33	417568	452803	436632	89104	112009	80372	4.64324	132712	138508	126292	3.28796
Fig. 5C	Promoter	Pecf02 env. PrpoE2#1			Pecf02 env. PrpoE9			Pecf02 env. PNA			Pecf02 env. PrpoE2#3			Pecf02 env. PrpoE2#4			Pecf02 env. Pecf20			Pecf02 env. Pecf33
	AnT	non-mod.	TA-swap	C-disruption	non-mod.	TA-swap	C-disruption	non-mod.	TA-swap	C-disruption	non-mod.	TA-swap	C-disruption	non-mod.	TA-swap	C-disruption	non-mod.	TA-swap	C-disruption	non-mod.	TA-swap	C-disruption
relative position (0: 5'-end of -35 motif)	-29	4.99	4.99	4.99	5.58	5.58	5.58	5.16	5.16	5.16	5.09	5.09	5.09	4.74	4.74	4.74	5.19	5.19	5.19	5.59	5.59	5.59
	-28	5.15	5.15	5.15	5.64	5.64	5.64	4.36	4.36	4.36	5.4	5.4	5.4	4.43	4.43	4.43	5.4	5.4	5.4	5.08	5.08	5.08
	-27	5.84	5.84	5.84	5.25	5.25	5.25	4.06	4.06	4.06	5.28	5.28	5.28	4.21	4.21	4.21	4.94	4.94	4.94	4.96	4.96	4.96
	-26	5.94	5.94	5.94	5.2	5.2	5.2	4.05	4.05	4.05	4.94	4.94	4.94	4.21	4.21	4.21	4.77	4.77	4.77	5.43	5.43	5.43
	-25	5.22	5.22	5.22	5.2	5.2	5.2	3.38	3.38	3.38	5.08	5.08	5.08	4.43	4.43	4.43	5.41	5.41	5.41	5.62	5.62	5.62
	-24	4.39	4.39	4.39	5.09	5.09	5.09	4.35	4.35	4.35	5.5	5.5	5.5	4.74	4.74	4.74	5.54	5.54	5.54	4.48	4.48	4.48
	-23	4.27	4.27	4.27	5.19	5.19	5.19	5.4	4.74	5.4	5.15	5.15	5.15	4.74	4.74	4.74	5.51	5.51	5.51	3.34	3.34	3.34
	-22	5.27	5.27	5.27	5.64	5.64	5.64	6	4.8	6	4.52	4.31	4.52	4.67	4.67	4.67	5.27	5.08	5.27	4.38	4.38	4.38
	-21	5.99	5.99	5.99	5.64	5.64	5.64	5.6	4.02	5.6	4.8	3.34	4.8	4.92	4.92	4.92	4.47	4.96	4.47	5.65	5.65	5.65
	-20	5.86	5.86	5.86	5.28	4.59	5.28	4.76	3.68	4.76	4.74	3.85	4.74	5.01	5.01	5.01	4.98	5.46	4.98	6	6	6
	-19	5.17	4.67	5.17	5.57	3.74	5.57	3.38	3.38	3.38	4.35	4.05	4.35	5.36	5.06	5.36	5.89	5.3	5.89	5.35	5.35	5.35
	-18	4.97	3.34	5.05	5.21	3.35	5.58	3.38	3.38	4.05	3.38	3.38	4.05	5.38	4.62	5.54	5.66	3.79	5.62	4.85	4.25	4.46
	-17	5.21	3.35	5.31	4.76	3.68	4.82	3.38	3.38	4.06	3.38	3.38	4.06	4.98	4.43	4.82	4.89	3.63	4.87	4.97	3.34	4.03
	-16	4.76	3.68	4.77	3.38	3.38	4.03	3.38	3.38	4.03	3.63	4.89	4.03	4.35	4.05	4.45	3.38	3.38	4.03	5.03	4.48	4.58	common for AnT
	-15	3.63	4.89	4.29	3.38	3.38	4.66	3.63	4.89	4.29	3.84	5.82	4.7	3.38	3.38	4.66	3.63	4.89	4.29	4.24	5.58	4.62
	-14	4.12	5.91	4.78	3.38	3.38	5.44	3.84	5.82	4.85	4.46	6	5.22	3.38	3.38	5.44	2.85	5.73	4.42	2.85	5.73	4.42
	-13	4.19	5.43	4.93	3.63	4.89	5.3	4.46	6	5.47	5.23	5.41	5.65	3.63	4.89	5.3	2.85	5.73	4.05	3.63	4.89	4.05
	-12	4.81	4.71	4.85	2.85	5.73	4.24	5.45	5.32	5.67	5.29	5	5.17	3.84	5.82	4.69	4.27	5.1	4.36	4.76	3.68	4.52
	-11	4.93	4.66	4.93	3.75	5.85	3.75	5.39	4.83	5.39	4.93	4.93	4.93	5.08	5.96	5.08	5.4	4.65	5.4	5.41	4.03	5.41
	-10	5.39	5.39	5.39	4.88	5.15	4.88	5.1	5.1	5.1	5.04	5.04	5.04	4.97	4.68	4.97	5.5	4.3	5.5	5.78	4.61	5.78
	-9	5.56	5.56	5.56	5.53	4.64	5.53	4.73	4.73	4.73	5.02	5.02	5.02	4.33	3.64	4.33	4.46	4.27	4.46	5.94	5.43	5.94
	-8	4.98	4.98	4.98	5.68	5.27	5.68	4.96	4.96	4.96	5.15	5.15	5.15	4.46	4.46	4.46	3.84	3.84	3.84	5.56	5.56	5.56
	-7	3.75	3.75	3.75	5.6	5.6	5.6	5.55	5.55	5.55	5.37	5.37	5.37	4.84	4.84	4.84	4.12	4.12	4.12	4.42	4.42	4.42
	-6	4.12	4.12	4.12	5.38	5.38	5.38	5.88	5.88	5.88	4.96	4.96	4.96	5.09	5.09	5.09	5.41	5.41	5.41	3.75	3.75	3.75
	-5	4.12	4.12	4.12	4.84	4.84	4.84	5.22	5.22	5.22	4.96	4.96	4.96	5.27	5.27	5.27	5.3	5.3	5.3	4.63	4.63	4.63
	-4	5.6	5.6	5.6	4.94	4.94	4.94	5.18	5.18	5.18	5.43	5.43	5.43	5.15	5.15	5.15	5.02	5.02	5.02	4.5	4.5	4.5
	-3	5.9	5.9	5.9	5.42	5.42	5.42	5.71	5.71	5.71	5.25	5.25	5.25	4.63	4.63	4.63	4.95	4.95	4.95	5.33	5.33	5.33
	-2	5.4	5.4	5.4	5.42	5.42	5.42	5.88	5.88	5.88	4.96	4.96	4.96	4.82	4.82	4.82	5.3	5.3	5.3	5.76	5.76	5.76
	-1	5.02	5.02	5.02	4.98	4.98	4.98	5.74	5.74	5.74	4.96	4.96	4.96	4.92	4.92	4.92	5.51	5.51	5.51	5.77	5.77	5.77
	0	5.15	5.15	5.15	4.62	4.62	4.62	5.1	5.1	5.1	5.25	5.25	5.25	5.38	5.38	5.38	5.51	5.51	5.51	5.33	5.33	5.33
	1	5.27	5.27	5.27	5.06	5.06	5.06	5.06	5.06	5.06	5.36	5.36	5.36	5.36	5.36	5.36	5.27	5.27	5.27	5.06	5.06	5.06
	2	5.09	5.09	5.09	5.09	5.09	5.09	5.09	5.09	5.09	5.09	5.09	5.09	5.09	5.09	5.09	5.09	5.09	5.09	5.09	5.09	5.09
	3	4.84	4.84	4.84	4.84	4.84	4.84	4.84	4.84	4.84	4.84	4.84	4.84	4.84	4.84	4.84	4.84	4.84	4.84	4.84	4.84	4.84
	4	4.25	4.25	4.25	4.25	4.25	4.25	4.25	4.25	4.25	4.25	4.25	4.25	4.25	4.25	4.25	4.25	4.25	4.25	4.25	4.25	4.25
	5	3.34	3.34	3.34	3.34	3.34	3.34	3.34	3.34	3.34	3.34	3.34	3.34	3.34	3.34	3.34	3.34	3.34	3.34	3.34	3.34	3.34
	6	3.35	3.35	3.35	3.35	3.35	3.35	3.35	3.35	3.35	3.35	3.35	3.35	3.35	3.35	3.35	3.35	3.35	3.35	3.35	3.35	3.35

### Sheet: Fig 6
Fig. 6C	0 µM Sal			50 µM Sal			avg. ON-state	±	S.D. ON-state	avg. fold change			Fig. 6F	0 µM Sal			50 µM Sal			avg. ON-state	±	S.D. ON-state	avg. fold change	promoter upstream of mclover3
Pecf02 env. Pecf20 mclover3	1722	1719	1726	10392	10249	10307	10316	±	58.7253	5.98955			3reg-1	1698	1690	1684	8136	8112	8102	8116.67	±	14.2673	4.80087	Pecf02 env. Pecf20
Pecf02 env. PrpoE2#3 mclover3	1593	1575	1557	5505	5340	5282	5375.67	±	94.4681	3.41312			3reg-2	1734	1719	1725	10053	9886	9979	9972.67	±	68.3244	5.77791	Pecf02 env. Pecf20
Pecf02 env. Pecf11 mclover3	1528	1516	1510	3761	3780	3804	3781.67	±	17.5942	2.49122			3reg-3	1556	1570	1555	4980	4981	4998	4986.33	±	8.25967	3.19568	Pecf02 env. PrpoE2 #3
Pecf02 env. Pecf20 morange2	1481	1485	1483	1999	2007	1977	1994.33	±	12.6842	1.3448			3reg-4	1576	1569	1572	5015	4925	4931	4957	±	41.0853	3.15264	Pecf02 env. PrpoE2 #3
Pecf02 env. PrpoE2#3 morange2	1486	1482	1485	1835	1849	1832	1838.67	±	7.4087	1.23872			3reg-5	1528	1513	1546	3662	3667	3651	3660	±	6.68331	2.39372	Pecf02 env. Pecf11
Pecf02 env. Pecf11 morange2	1494	1484	1509	1716	1737	1814	1755.67	±	42.1294	1.17384			3reg-6	1526	1537	1512	3526	3547	3657	3576.67	±	57.4476	2.34536	Pecf02 env. Pecf11
Pecf02 env. Pecf20 luxCDABE	1548	1535	1548	1709	1719	1730	1719.33	±	8.57645	1.1138
Pecf02 env. PrpoE2#3 luxCDABE	1586	1561	1555	1767	1745	1739	1750.33	±	12.037	1.11676
Pecf02 env. Pecf11 luxCDABE	1570	1574	1562	1748	1729	1744	1740.33	±	8.17856	1.10943
Fig. 6D	0 µM Sal			50 µM Sal			avg. ON-state	±	S.D. ON-state	avg. fold change			Fig. 6G	0 µM Sal			50 µM Sal			avg. ON-state	±	S.D. ON-state	avg. fold change	promoter upstream of morange2
Pecf02 env. Pecf20 mclover3	7	7	7	78	75	78	77	±	1.41421	11			3reg-1	148	142	143	503	502	507	504	±	2.16025	3.49192	Pecf02 env. PrpoE2 #3
Pecf02 env. PrpoE2#3 mclover3	6	5	4	33	32	33	32.6667	±	0.471405	6.53333			3reg-2	22	25	23	253	255	252	253.333	±	1.24722	10.8571	Pecf02 env. Pecf11
Pecf02 env. Pecf11 mclover3	4	3	4	20	20	21	20.3333	±	0.471405	5.54545			3reg-3	230	233	231	1337	1334	1326	1332.33	±	4.6428	5.75937	Pecf02 env. Pecf20
Pecf02 env. Pecf20 morange2	35	34	34	1288	1321	1315	1308	±	14.3527	38.0971			3reg-4	27	25	26	235	233	233	233.667	±	0.942809	8.98718	Pecf02 env. Pecf11
Pecf02 env. PrpoE2#3 morange2	21	21	21	576	581	584	580.333	±	3.29983	27.6349			3reg-5	52	53	53	1340	1342	1336	1339.33	±	2.49444	25.4304	Pecf02 env. Pecf20
Pecf02 env. Pecf11 morange2	9	10	9	205	211	216	210.667	±	4.49691	22.5714			3reg-6	56	55	57	579	580	586	581.667	±	3.09121	10.3869	Pecf02 env. PrpoE2 #3
Pecf02 env. Pecf20 luxCDABE	4	5	4	4	4	4	4	±	0	0.923077
Pecf02 env. PrpoE2#3 luxCDABE	4	4	5	5	5	5	5	±	0	1.15385
Pecf02 env. Pecf11 luxCDABE	4	3	3	3	3	3	3	±	0	0.9
Fig. 6E	0 µM Sal			50 µM Sal			avg. ON-state	±	S.D. ON-state	avg. fold change			Fig. 6H	0 µM Sal			50 µM Sal			avg. ON-state	±	S.D. ON-state	avg. fold change	promoter upstream of luxCDABE
Pecf02 env. Pecf20 mclover3	0	0	27	0	47	46	31	±	21.9241	3.44444			3reg-1	2393	2167	2145	21627	21830	22664	22040.3	±	448.718	9.86145	Pecf02 env. Pecf11
Pecf02 env. PrpoE2#3 mclover3	45	9	9	0	64	0	21.3333	±	30.1699	1.01587			3reg-2	66960	66471	68787	157784	158357	158866	158336	±	441.982	2.34898	Pecf02 env. PrpoE2 #3
Pecf02 env. Pecf11 mclover3	21	0	7	7	0	0	2.33333	±	3.29983	0.25			3reg-3	3748	3561	3350	27494	28535	27822	27950.3	±	434.567	7.86669	Pecf02 env. Pecf11
Pecf02 env. Pecf20 morange2	0	92	0	252	59	42	117.667	±	95.2412	3.83696			3reg-4	86161	82600	83767	285763	246244	283824	271944	±	18189.6	3.23066	Pecf02 env. Pecf20
Pecf02 env. PrpoE2#3 morange2	26	0	25	9	9	26	14.6667	±	8.01388	0.862745			3reg-5	3984	4234	4115	93031	94206	91771	93002.7	±	994.286	22.6229	Pecf02 env. PrpoE2 #3
Pecf02 env. Pecf11 morange2	0	9	43	9	0	8	5.66667	±	4.02768	0.326923			3reg-6	7486	6561	6524	240957	241892	240004	240951	±	770.784	35.1394	Pecf02 env. Pecf20
Pecf02 env. Pecf20 luxCDABE	6633	7595	6387	257712	263287	265903	262301	±	3415.92	38.1713
Pecf02 env. PrpoE2#3 luxCDABE	2061	1925	893	55782	56502	56650	56311.3	±	379.141	34.6247
Pecf02 env. Pecf11 luxCDABE	1855	1576	1630	24385	24652	24670	24569	±	130.315	14.5637
mClover3/OD600	1 regulon			avg	3 reg #1			avg	percent diff	fold diff	3 reg #2			avg	percent diff	fold diff
Pecf02 env. Pecf20	10392	10249	10307	10316	8136	8112	8102	8116.67	0.238634	-1.27097	10053	9886	9979	9972.67	0.0338448	-1.03443
Pecf02 env. PrpoE2#3	5505	5340	5282	5375.67	4980	4981	4998	4986.33	0.0751464	-1.07808	5015	4925	4931	4957	0.0810375	-1.08446
Pecf02 env. Pecf11	3761	3780	3804	3781.67	3662	3667	3651	3660	0.0326988	-1.03324	3526	3547	3657	3576.67	0.0557191	-1.05732
mOrange2/OD600	1 regulon			avg	3 reg #1			avg	percent diff	fold diff	3 reg #2			avg	percent diff	fold diff
Pecf02 env. Pecf20	1288	1321	1315	1308	1337	1334	1326	1332.33	0.018432	1.0186	1340	1342	1336	1339.33	0.0236716	1.02396
Pecf02 env. PrpoE2#3	576	581	584	580.333	503	502	507	504	0.140793	-1.15146	579	580	586	581.667	0.00229489	1.0023
Pecf02 env. Pecf11	205	211	216	210.667	253	255	252	253.333	0.183908	1.20253	235	233	233	233.667	0.103526	1.10918
Lum/OD600	1 regulon			avg	3 reg #1			avg	percent diff	fold diff	3 reg #2			avg	percent diff	fold diff
Pecf02 env. Pecf20	257712	263287	265903	262301	285763	246244	283824	271944	0.0360996	1.03676	240957	241892	240004	240951	0.0848469	-1.08861
Pecf02 env. PrpoE2#3	55782	56502	56650	56311.3	157784	158357	158866	158336	0.950624	2.81179	93031	94206	91771	93002.7	0.491465	1.65158
Pecf02 env. Pecf11	24385	24652	24670	24569	21627	21830	22664	22040.3	0.108505	-1.11473	27494	28535	27822	27950.3	0.128765	1.13763
