## Supplemental Data 2, numerical values for the generation of supplemental figures for "Dynamic expression range expansion of ECF sigma factor-dependent synthetic regulons by promoter context engineering"

### Sheet: Fig S1
abbreviations: n.g. - not grown
Fig. S1C	Promoter activity measurement							multiple t test
promoter	0%			100%			fold activation (100% / 0%)	Significant?	P value	Mean of 0%	Mean of 100%	Difference	SE of difference	t ratio	df	Adjusted P Value
nahR / Psal	2371	1415	1195	709908	843570	811137	474.727	Yes	4e-05	1660	788205	-786545	40254	19.54	4	0.000243
(tauR /) PtauA	1743	1026	1082	595772	635954	621816	481.314	Yes	<0,000001	1284	617847	-616564	11770	52.38	4	7e-06
lacI / Ptac	19871	21088	24181	209266	213228	237725	10.1354	Yes	2.5e-05	21713	220073	-198360	8992	22.06	4	0.000175
lacI / PlacT5	29002	27108	30778	172716	191699	186181	6.33685	Yes	1.1e-05	28963	183532	-154569	5736	26.95	4	9e-05
lacI / Plac	778	941	811	45452	53840	51966	59.7858	Yes	4.1e-05	843.3	50419	-49576	2542	19.5	4	0.000243
phlF / PphlF	164231	156977	164211	229813	242142	234412	1.45517	Yes	7e-05	161806	235456	-73649	4332	17	4	0.000281
tetR / Ptet	22993	26393	25378	35425	39183	38797	1.51684	Yes	0.00118	24921	37802	-12880	1562	8.246	4	0.003535
ttgR / PttgR	3733	4334	4406	5014	4513	6058	1.2495	No	0.10798	4158	5195	-1037	502.6	2.064	4	0.2043
pcaU / P3B5B	4686	4975	4190	3272	5011	3928	0.881597	No	0.381502	4617	4070	546.7	556.4	0.9824	4	0.381502
pABCaL1 mob	73	251	408	-	-	-	-	-	-	-	-	-	-	-	-	-
Fig. S1D								non-linear fit	PtauA	Psal
taurine [mM]	dose-response PtauA							Best-fit values
0	1743	1026	1082	n.g.				Bottom	2.963	2.345
0.01	3693	3532	2954	4305				Top	4.708	5.453
0.05	5893	6035	5950	7578				LogEC50	1.539	1.103
0.1	11606	9109	13120	12338				HillSlope	1.365	1.938
0.5	201619	166884	209500	230283				EC50	34.61	12.68
1	382859	373117	356253	366844				Span	1.745	3.107
3	544246	545347	550631	573022				95% CI (profile likelihood)
10	595772	635954	621816	549709				Bottom	2,794 to 3,090	1,981 to 2,648
								Top	4,619 to 4,828	5,151 to 5,796
Fig. S1E								LogEC50	1,442 to 1,621	0,9812 to 1,221
salicylate [µM]	dose-response Psal							HillSlope	0,9626 to 1,831	1,258 to 3,503
0	0	0	0	0	0			EC50	27,69 to 41,81	9,577 to 16,65
0.5	997	n.g.	n.g.	37	214			Goodness of Fit
2.5	444	253	170	47	16			Degrees of Freedom	24	17
5	1034	1093	2269	887	1011			R squared	0.9734	0.9559
10	1032	2286	2236	1060	2307			Sum of Squares	0.2556	1.49
25	79120	107967	84096	83978	110320			Sy.x	0.1032	0.296
50	98695	157248	141205	136698	118358
500	135439	274024	292773	286331	288039

### Sheet: Fig S3
Fig. S3B	no ecf			0 µM salicylate			10 µM salicylate			50 µM salicylate
Pecf11 wild type	760	242	198	3120	3178	2481	2717	1751	1047	15144	12239	13362
Pecf11 env. PrpoD#2	2231	936	488	1059	1113	827	92000	84316	89289	180916	187603	180990
Pecf11 env. PrpoD#1	17353	955	943	801	1021	840	10031	5415	7278	20851	21697	22614
Pecf11 env. PrpoD#3	4549	1835	745	1068	793	837	6588	7619	5450	14256	16615	11133
Pecf11 env. PrpoD#4	1592	1066	634	2138	443	1229	3673	3299	2556	3822	3922	2993
Pecf11 env. PrpoE2#3	1609	1057	1021	2509	2487	2211	206913	91288	86868	322907	255308	260883
Pecf11 env. PrpoE2#1	1352	1219	569	5080	2422	4434	224706	125056	190107	215094	245918	388209
Pecf11 env. PrpoE2#4	2517	677	156	2089	3025	3409	85004	92530	77511	140131	152624	144995
Pecf11 env. PrpoE2#2	1266	744	180	2717	2552	1081	35619	23300	20000	53883	44351	38531
Pecf11 env. PNA#1	1113	689	701	2928	2779	4592	218547	234153	468752	503691	498772	558949
Pecf11 env. PNA#5	966	922	763	2011	1991	2170	131020	75383	134194	194655	192929	286914
Pecf11 env. PNA#2	0	667	0	7996	3809	2782	148780	109899	92864	282174	288856	241815
Pecf11 env. PNA#4	3506	2100	2459	5797	5096	3379	167379	170580	101750	252585	241047	218595
Pecf11 env. PNA#3	2581	2184	1938	4447	4778	2300	95060	69992	68392	119127	105624	115206

### Sheet: Fig S4
abbreviations: n.g. - not grown
Fig. S4A	0 µM				50 µM				Avg 50 µM	±	SD 50 µM	Percent diff
Pecf02 wild type	7961	8439	8181	9168	34174	40165	39086	37397	37705.5	±	2265.04	0
Pecf02 with E. coli UP-element	1255	1497	n.g.	966	28543	27320	n.g.	25908	27257	±	1076.66	-0.321678
Pecf02 AnT PrpoE2#1	4700	4078	5828	5272	47169	54273	49762	51697	50725.2	±	2603.15	0.294462
Pecf02env. PrpoE2#1	1832	2061	2053	2236	97926	90084	93481	89503	92748.5	±	3353.2	0.843868
Pecf02 AnT PrpoE9	6904	7091	n.g.	5552	140791	133565	n.g.	104411	126256	±	15725.7	1.08014
Pecf02 env. PrpoE9	n.g.	1798	2509	1879	n.g.	246187	232971	229444	236201	±	7206.71	1.44937
Fig. S4B	0 µM				50 µM				Avg 50 µM	±	SD 50 µM	Percent diff
Pecf11 wild type	1112.4	1091.7	880.649	1313.43	18341	17312.1	18530.6	17419.4	17900.8	±	540.564	0
Pecf11 with E. coli UP-element	1169.59	735.632	658.617	887.097	157581	141810	245669	151480	174135	±	41681.5	1.62714
Pecf11 AnT PrpoE2#1	2070.02	741.797	-194.444	563.38	149592	146112	154686	153724	151028	±	3423.44	1.57614
Pecf11 env. PrpoE2#1	688.863	1183.43	1675.62	984.183	85572.3	83202.5	95676.6	93820.9	89568.1	±	5288.83	1.33373
Pecf11 AnT PrpoE9	871.56	735.069	1453.74	923.695	190744	170690	128687	122907	153257	±	28434.1	1.58165
Pecf11 env. PrpoE9	127.796	368.664	62.6959	256.739	139289	133940	140980	128287	135624	±	4969.75	1.53361

### Sheet: Fig S5
Fig. S5B	no ecf			0 µM salicylate			10 µM salicylate			50 µM salicylate			Avg 0 µM	±	SD 0 µM	Avg 50 µM	±	SD 50 µM	Fold change (50 µM / 0 µM)
Pecf02 env. PrpoE9	287.837	0	0	1408.58	1278.71	1502.22	17136	10433.8	9543.44	440177	417135	409861	1396.5	±	91.6441	422391	±	12922.3	302.463
Pecf02 AnT PrpoE9	4876	4564	5117	7236	6900	7055	118261	165122	173486	239221	221225	219419	7063.67	±	137.308	226622	±	8939.53	32.0827
Pecf02 env. PrpoE2#4	2311	1452	1055	3954	2385	2968	195460	90577	146548	389938	307973	317775	3102.33	±	647.546	338562	±	36548	109.131
Pecf02 AnT PrpoE2#4	2962	3552	2784	7008	6722	7855	140109	126123	127965	168630	167915	165649	7195	±	481.074	167398	±	1270.71	23.2659
Pecf02 env. PrpoE2#3	1551	1208	1679	2545	2780	3398	110466	59806	74480	203387	169198	198534	2907.67	±	359.747	190373	±	15103.5	65.4728
Pecf02 AnT PrpoE2#3	10982	10677	9459	11097	11751	10681	74923	77523	68860	100675	102481	98488	11176.3	±	440.413	100548	±	1632.61	8.99651
Pecf02 env. PrpoE2#1	537.736	0	0	391.372	449.636	480.962	9652.07	5375.53	5031.56	108966	101749	102529	440.657	±	37.122	104414	±	3234.13	236.952
Pecf02 AnT PrpoE2#1	2971	3083	2532	4378	3826	4413	24729	34749	40963	64880	56837	53550	4205.67	±	268.845	58422.3	±	4759.35	13.8913
Fig. S5C	no ecf			0 µM salicylate			10 µM salicylate			50 µM salicylate			Avg 0 µM	±	SD 0 µM	Avg 50 µM	±	SD 50 µM	Fold change (50 µM / 0 µM)
Pecf11 env. PrpoE9	891	134	0	185	563	479	12553	3674	3873	507067	375533	433566	409	±	162.062	438722	±	53822.2	1072.67
Pecf11 AnT PrpoE9	2387	2255	2204	4795	5105	5696	374401	325000	316474	427877	450673	429927	5198.67	±	373.747	436159	±	10297	83.8982
Pecf11 env. PrpoE2#4	1609	1057	1021	2509	2487	2211	206913	91288	86868	322907	255308	260883	2402.33	±	135.591	279699	±	30637.1	116.428
Pecf11 AnT PrpoE2#4	1597	1568	1547	4668	5994	6395	262976	273956	308105	364583	388220	436862	5685.67	±	737.986	396555	±	30090.6	69.7464
Pecf11 env. PrpoE2#3	2517	677	156	2089	3025	3409	85004	92530	77511	140131	152624	144995	2841	±	554.372	145917	±	5141.72	51.361
Pecf11 AnT PrpoE2#3	2602	2332	1515	5127	4602	4388	333200	295453	318991	458389	422310	448525	4705.67	±	310.473	443075	±	15225	94.1577
Pecf11 env. PrpoE2#1	2675.14	1222.21	483.779	1106.98	1400.65	2016.29	2788.4	2693.98	3977.19	112917	147046	116266	1507.97	±	378.904	125409	±	15360.2	83.1643
Pecf11 AnT PrpoE2#1	10538	2352	1537	4225	3154	3296	156122	229828	206739	366455	377237	363416	3558.33	±	474.956	369036	±	5930.22	103.71

### Sheet: Fig S6
Fig. S6	non-modified AnT motif			C-disruption			avg. reduction C -disruption	TA-swap			avg. reduction TA-swap
Pecf11 env. PrpoE9	467432	482512	564547	5642	6332	5601	86.173	394694	425111	407170	1.23433
Pecf11 env. Pecf33	278850	283290	271384	45377	47023	49070	5.89188	95167	95750	98070	2.8843
Pecf11 env. PNA#1	402768	410069	424076	38559	51514	52492	8.67613	70946	169828	176385	2.96509
Pecf11 env. Pecf20	356234	383030	364874	29859	30452	31460	12.0314	166587	182376	168538	2.1336
Pecf11 env. PrpoE2#4	132542	142416	138716	15025	15679	15536	8.94623	133099	128132	128989	1.0601
Pecf11 env. PrpoE2#3	329276	264651	271549	58020	62534	68315	4.58241	67597	63790	52770	4.69966
Pecf11 env. PrpoE2#1	148821	149111	155250	35943	35690	34320	4.27721	115461	110326	112747	1.33866

### Sheet: Fig S7
Fig. S7A	no ecf				0 µM salicylate				5 µM salicylate				50 µM salicylate				Avg fold reduction
Pecf02 env. Pecf20	7535	7958	7390	5696	14188	15812	13831	12403	29834	38875	47545	44506	1089433	1116499	1080633	1051878	1
T-disruption	5630	4193	2770	2725	9927	11448	12576	9757	49324	31990	32217	33023	1095814	1069025	1091721	1123482	0.990503
upshift -3	2105	1982	2141	1320	4481	4678	5978	5152	15079	12774	14496	12813	497144	550625	551435	513777	2.05323
A-50C	2669	1722	1993	1379	4950	4886	5338	5143	13173	11000	9557	13628	520865	509990	438619	466211	2.2413
A-48C	4868	7977	3126	3194	7282	6735	6459	5707	13172	13104	14073	11798	509678	432422	516289	442403	2.28244
downshift +3	5500	3842	3869	2854	4725	4823	3597	4667	10680	8615	10584	8999	269140	273456	290710	262754	3.95822
A-49C	4551	4146	12431	3044	7098	6792	6679	8335	9985	9899	9795	10069	211002	210379	172469	225712	5.29361
TA-swap	7318	2850	2751	1552	3123	2423	2671	2128	6993	7289	6142	5105	194195	196396	199918	183663	5.60398
downshift +6	6147	4262	2565	1733	5229	3463	3959	3832	6464	5006	5669	6057	83723	85902	90898	85633	12.5332
upshift -6	2629	2763	2386	2676	4444	6332	6043	4846	5199	5075	5345	3494	58783	68664	65903	72754	16.3036
C-disruption	4763	4958	4212	4161	6382	10585	8124	8196	5695	6429	7504	7679	46373	47844	55807	56562	21.0007
Fig S7 B	no ecf			0 µM salicylate			10 µM salicylate			50 µM salicylate			Avg fold reduction
Pecf11 env. PrpoE9	891	134	0	185	563	479	12553	3674	3873	507067	375533	433566	1
TA-swap	777	135	0	1123	745	240	23168	15677	16753	394694	425111	407170	1.07269
downshift +2	784	319	113	451	542	316	14477	5132	3950	300631	314714	313912	1.41636
downshift +5	332	173	0	67067	2369	1336	21019	1189	673	144203	68983	44536	5.10692
T-disruption	0	205	0	643	634	512	748	1005	517	111212	112977	5257	5.73628
A-50C	88	0	483	227	112	109	882	886	658	55375	58821	56893	7.69287
A-48C	26	115	129	206	171	75	1262	720	578	38360	37316	36749	11.7071
upshift -4	1457	356	15	296	450	273	1189	824	1053	15711	15319	18306	26.6776
A-49C	181	128	56	217	352	756	242	372	931	13735	17166	14837	28.7762
upshift -7	4726	744	510	1431	798	975	1700	1112	861	10656	9250	9370	44.9572
C-disruption	0	0	0	0	0	0	4	0	0	5642	6332	5601	74.8885

### Sheet: Fig S9
Fig. S9	0 µM salicylate				50 µM salicylate				Avg 50 µM	±	SD 50 µM	fold change (50 µM/ 0 µM)
Pecf02 env. Pecf20	2095	5467	5857	5036	272359	327309	431333	365466	349117	±	57866.5	75.6688
Pecf02 env. PNA#1	6325	6819	6542	5813	289522	275203	267768	287592	280021	±	8957.37	43.9266
Pecf02 env. PrpoE9	257	1798	2509	1879	209634	246187	232971	229444	229559	±	13087.7	142.517
Pecf02 env. PrpoE2#3	5089	4113	4370	4563	214738	173353	200947	178210	191812	±	16843.4	42.3076
Pecf02 env. Pecf33 TA-swap	2142	2459	2445	2957	117072	114441	109974	104336	111456	±	4830.64	44.5689
Pecf02 env. PNA#1 TA-swap	1466	1986	1249	3116	96155	88840	102715	93405	95278.8	±	5025.79	48.7546
Pecf02 env. PrpoE2#1	1832	2061	2053	2236	97926	90084	93481	89503	92748.5	±	3353.2	45.3427
Pecf02 wt	5973	5512	6762	8006	36249	54692	48061	52414	47854	±	7111.1	7.2912
Pecf02 env. Pecf11	1903	2153	2138	2869	46911	43126	31334	45496	41716.8	±	6145.13	18.4119
Pecf02 env. PrpoE2#1 C-disruption	882	948	1008	1226	36527	37034	34912	26224	33674.2	±	4372.19	33.1439
Pecf02 env. PrpoH	446	443	459	295	25066	39888	22651	28160	28941.2	±	6614.88	70.4595

### Sheet: Fig S10
Data used for the creation of Fig. S10 was processed to generate data shown in Fig. 6.
Plotted data from Fig. S10 can be found in Supplementary Data S1.
