## Supplemental Table S2 for "Dynamic expression range expansion of ECF sigma factor-dependent synthetic regulons by promoter context engineering"

### Sheet: TABLE S2
Table S2: Sequences of ECF-dependent promoters used in this study grouped by core promoter. Promoters are shown from positions -65 to +25 relative to the transcription start site. The core motif is written in lower case and underscored. The AnT motif (if present) within the upstream environment is written in bold font and underscored. The E. coli UP element is written in italics. Definition of hy…
Pecf02 core
Name	Sequence	Predicted base at +1	hybrid case	activity shown in Figure
Pecf02 wild type	TACAGCATGACAAACAAAAACAGATGCGTTACGgaactttacaaaaacgagacactctaaCCCTTTGCTTGCTCAAATTGCAGCTAATGG	T	-	Fig. 1B; Fig. 2B, D; Fig. 3; Fig. S4A; Fig. S9
Pecf02 env. PrpoD#1	TGCAGAGATCACAAGTCTTCCGCGCGGCAtacggaactttacaaaaacgagacactctaaACGGCATCGAATTGGGAAGCCGCGGCCCAA	A	2	Fig. 2B
Pecf02 env. PrpoH	ACGAAAGGCGCCCGGACGCGGGTTCGCACAacggaactttacaaaaacgagacactctaaGCCTCAAGCAACCAGGCTCATTCGAGCCGC	A	2	Fig. 2B; Fig. S9
Pecf02 env. PrpoE1	CTCCTGCTTGTCCGTATCGTCACTCGCGCCGcggaactttacaaaaacgagacactctaaTCCTCGAACCCGCCCGTGCGCGGTTCTGCG	G	1	Fig. 2B
Pecf02 env. PrpoE2#1	CATGTGAATGTAACAAAATCCCAGATTTGAacggaactttacaaaaacgagacactctaaCCCTTGGGGCAGCGGACGCTGCACCTGACG	G	2	Fig. 2B; Fig. S4A; Fig. S5B; Fig. S9
Pecf02 env. PrpoE9	TCCACGCGTCGACAAAAAAATTCGCATCCAacggaactttacaaaaacgagacactctaaGTGTCGGAACCAACAAAAGGAGACCGACCA	G	2	Fig. 2B; Fig. S4A; Fig. S5B; Fig. S9
Pecf02 env. PNA#1	GCGGTTTTTCAAAAAAAATGACGGTAGGCGGTTgaactttacaaaaacgagacactctaaTGGGGTCATTGGTACGAAAGAAGAGTGATG	A	0	Fig. 2B; Fig. S9
Pecf02 env. Pecf11	AAAATGCCTCCACACCGCTCGTCACATCCtacggaactttacaaaaacgagacactctaaTCTCTGCATCGCGAACCAAAACCAGACAAT	G	2	Fig. 2D; Fig. 3; Fig. 4A; Fig. 6; Fig. S9; Fig. S10
Pecf02 env. Pecf20	ACCAGGCGCGGATAAAAATTTCATTTGCCCGcggaactttacaaaaacgagacactctaacCCCATCAGCTGCGTTCATCAGCGAACGCA	T	4	Fig. 2D; Fig. 3; Fig. 4A; Fig. 6; Fig. S7A; Fig. S9; Fig. S10
Pecf02 env. Pecf33	TGCGGTAAGTTGAACAATTTTGCACCTTCCGcggaactttacaaaaacgagacactctaacCCTTGCGAGACGGCCTTTGAGCGTGACAC	G	4	Fig. 2D; Fig. 3; Fig. 4A; Fig. S9
Pecf02 env. PrpoE2#3	CGGCGATGAAGAAAAAATGAGAGCGGCCGATcggaactttacaaaaacgagacactctaaCGGGCATCGATGCTGGTGTGACGGTTCAGG	A	2	Fig. 4A; Fig. 6; Fig. S5B; Fig. S9; Fig. S10
Pecf02 env. PrpoE2#4	GAAACGTTTCTCCGAAAAAATGGTTCCGCTTCggaactttacaaaaacgagacactctaaGGTGCAGGCGAACTTTCAAGGGCGAAATTG	A	2	Fig. 4A; Fig. S5B
Pecf02 env. PrpoE2#1 C-disruption	CATGTGAATGTAACAcccTCCCAGATTTGAacggaactttacaaaaacgagacactctaaCCCTTGGGGCAGCGGACGCTGCACCTGACG	G	2	Fig. 4A; Fig. S9
Pecf02 env. PrpoE2#1 TA-swap	CATGTGAATGTAACTTTTACCCAGATTTGAacggaactttacaaaaacgagacactctaaCCCTTGGGGCAGCGGACGCTGCACCTGACG	G	2	Fig. 4A
Pecf02 env. PrpoE2#3 C-disruption	CGGCGATGAAGAAAAcccGAGAGCGGCCGATcggaactttacaaaaacgagacactctaaCGGGCATCGATGCTGGTGTGACGGTTCAGG	A	2	Fig. 4A
Pecf02 env. PrpoE2#3 TA-swap	CGGCGATGAAGTTTTTTAGAGAGCGGCCGATcggaactttacaaaaacgagacactctaaCGGGCATCGATGCTGGTGTGACGGTTCAGG	A	2	Fig. 4A
Pecf02 env. PrpoE2#4 C-disruption	GAAACGTTTCTCCGAcccAATGGTTCCGCTTCggaactttacaaaaacgagacactctaaGGTGCAGGCGAACTTTCAAGGGCGAAATTG	A	2	Fig. 4A
Pecf02 env. PrpoE2#4 TA-swap	GAAACGTTTCTCCGTTTTTTAGGTTCCGCTTCggaactttacaaaaacgagacactctaaGGTGCAGGCGAACTTTCAAGGGCGAAATTG	A	2	Fig. 4A
Pecf02 env. PrpoE9 C-disruption	TCCACGCGTCGACAAcccAATTCGCATCCAacggaactttacaaaaacgagacactctaaGTGTCGGAACCAACAAAAGGAGACCGACCA	G	2	Fig. 4A
Pecf02 env. PrpoE9 TA-swap	TCCACGCGTCGACTTTTTTTAACGCATCCAacggaactttacaaaaacgagacactctaaGTGTCGGAACCAACAAAAGGAGACCGACCA	G	2	Fig. 4A
Pecf02 env. PNA#1 C-disruption	GCGGTTTTTCAAAAAcccTGACGGTAGGCGGTTgaactttacaaaaacgagacactctaaTGGGGTCATTGGTACGAAAGAAGAGTGATG	A	0	Fig. 4A
Pecf02 env. PNA#1 TA-swap	GCGGTTTTTCTTTTTTTTAGACGGTAGGCGGTTgaactttacaaaaacgagacactctaaTGGGGTCATTGGTACGAAAGAAGAGTGATG	A	0	Fig. 4A; Fig. S9
Pecf02 env. Pecf20 C-disruption	ACCAGGCGCGGATAAcccTTTCATTTGCCCGcggaactttacaaaaacgagacactctaacCCCATCAGCTGCGTTCATCAGCGAACGCA	T	4	Fig. 4A; Fig. S7A
Pecf02 env. Pecf20 TA-swap	ACCAGGCGCGGTATTTTTAAACATTTGCCCGcggaactttacaaaaacgagacactctaacCCCATCAGCTGCGTTCATCAGCGAACGCA	T	4	Fig. 4A; Fig. S7A
Pecf02 env. Pecf33 C-disruption	TGCGGTAAGTTGAACcccTTTGCACCTTCCGcggaactttacaaaaacgagacactctaacCCTTGCGAGACGGCCTTTGAGCGTGACAC	G	4	Fig. 4A
Pecf02 env. Pecf33 TA-swap	TGCGGTAAGTTGAACTTAAAAGCACCTTCCGcggaactttacaaaaacgagacactctaacCCTTGCGAGACGGCCTTTGAGCGTGACAC	G	4	Fig. 4A
Pecf02 with E. coli UP-element	ATTAACAGTACAAAATTTTTTAGATGCGTTACGgaactttacaaaaacgagacactctaaCCCTTTGCTTGCTCAAATTGCAGCTAATGG	T	-	Fig. S4A
Pecf02 AnT PrpoE2#1	TACAGCATGACAAAAAAATACAGATGCGTTACGgaactttacaaaaacgagacactctaaCCCTTTGCTTGCTCAAATTGCAGCTAATGG	T	-	Fig. S4A; Fig. S5B
Pecf02 AnT PrpoE9	TACAGCATGACAAAAAAAAATTGATGCGTTACGgaactttacaaaaacgagacactctaaCCCTTTGCTTGCTCAAATTGCAGCTAATGG	T	-	Fig. S4A; Fig. S5B
Pecf02 AnT PrpoE2#3	TACAGCATGACAAAAAATAACAGATGCGTTACGgaactttacaaaaacgagacactctaaCCCTTTGCTTGCTCAAATTGCAGCTAATGG	T	-	Fig. S5B
Pecf02 AnT PrpoE2#4	TACAGCATGACAAAAAAAAATAGATGCGTTACGgaactttacaaaaacgagacactctaaCCCTTTGCTTGCTCAAATTGCAGCTAATGG	T	-	Fig. S5B
Pecf02 env. Pecf20 T-disruption	ACCAGGCGCGGATAAtttTTTCATTTGCCCGcggaactttacaaaaacgagacactctaacCCCATCAGCTGCGTTCATCAGCGAACGCA	T	4	Fig. S7A
Pecf02 env. Pecf20 upshift -3	ACCAGGCGATAAAAATTTCGGCATTTGCCCGcggaactttacaaaaacgagacactctaacCCCATCAGCTGCGTTCATCAGCGAACGCA	T	4	Fig. S7A
Pecf02 env. Pecf20 upshift -6	ACCAGATAAAAATTTGCGCGGCATTTGCCCGcggaactttacaaaaacgagacactctaacCCCATCAGCTGCGTTCATCAGCGAACGCA	T	4	Fig. S7A
Pecf02 env. Pecf20 downshift +3	ACCAGGCGCGGCATTATAAAAATTTTGCCCGcggaactttacaaaaacgagacactctaacCCCATCAGCTGCGTTCATCAGCGAACGCA	T	4	Fig. S7A
Pecf02 env. Pecf20 downshift +6	ACCAGGCGCGGCATTTGCATAAAAATTTCCGcggaactttacaaaaacgagacactctaacCCCATCAGCTGCGTTCATCAGCGAACGCA	T	4	Fig. S7A
Pecf02 env. Pecf20 A-48C	ACCAGGCGCGGATAAAAcTTTCATTTGCCCGcggaactttacaaaaacgagacactctaacCCCATCAGCTGCGTTCATCAGCGAACGCA	T	4	Fig. S7A
Pecf02 env. Pecf20 A-49C	ACCAGGCGCGGATAAAcATTTCATTTGCCCGcggaactttacaaaaacgagacactctaacCCCATCAGCTGCGTTCATCAGCGAACGCA	T	4	Fig. S7A
Pecf02 env. Pecf20 A-50C	ACCAGGCGCGGATAAcAATTTCATTTGCCCGcggaactttacaaaaacgagacactctaacCCCATCAGCTGCGTTCATCAGCGAACGCA	T	4	Fig. S7A
Pecf11 core
Name	Sequence	Predicted base at +1	hybrid case	activity shown in Figure
Pecf11 wild type	AAAATGCCTCCACACCGCTCGTCACATCCTgtgatccactcttcatcccgctacgtaacaCCTCTGCATCGCGAACCAAAACCAGACAAT	G	-	Fig. 1C; Fig. 2C, D;Fig. 3;Fig. S3B; Fig. S4B
Pecf11 env. PrpoD#1	TGCAGAGATCACAAGTCTTCCGCGCGGCAtgtgatccactcttcatcccgctacgtaacaACGGCATCGAATTGGGAAGCCGCGGCCCAA	A	2	Fig. 2C; Fig. S3B
Pecf11 env. PrpoH	ACGAAAGGCGCCCGGACGCGGGTTCGCACAgtgatccactcttcatcccgctacgtaacaGCCTCAAGCAACCAGGCTCATTCGAGCCGC	A	1	Fig. 2C
Pecf11 env. PrpoE1	CTCCTGCTTGTCCGTATCGTCACTCGCGCCgtgatccactcttcatcccgctacgtaacaTCCTCGAACCCGCCCGTGCGCGGTTCTGCG	G	1	Fig. 2C
Pecf11 env. PrpoE2#1	CATGTGAATGTAACAAAATCCCAGATTTGAgtgatccactcttcatcccgctacgtaacaCCCTTGGGGCAGCGGACGCTGCACCTGACG	G	1	Fig. 2C; Fig. S3B; Fig. S4B; Fig. S5C
Pecf11 env. PrpoE9	TCCACGCGTCGACAAAAAAATTCGCATCCAgtgatccactcttcatcccgctacgtaacaGTGTCGGAACCAACAAAAGGAGACCGACCA	G	1	Fig. 2C; Fig. S4B; Fig. S5C; Fig. S7B
Pecf11 env. PNA#1	GCGGTTTTTCAAAAAAAATGACGGTAGCGCgtgatccactcttcatcccgctacgtaacaTGGGGTCATTGGTACGAAAGAAGAGTGATG	T	0	Fig. 2C; Fig. S3B
Pecf11 env. Pecf02	TACAGCATGACAAACAAAAACAGATGCGTTgtgatccactcttcatcccgctacgtaacaCCCTTTGCTTGCTCAAATTGCAGCTAATGG	T	1	Fig. 2D; Fig. 3
Pecf11 env. Pecf20	ACCAGGCGCGGATAAAAATTTCATTTGCCCgtgatccactcttcatcccgctacgtaacacCCCATCAGCTGCGTTCATCAGCGAACGCA	T	3	Fig. 2D; Fig. 3
Pecf11 env. Pecf33	TGCGGTAAGTTGAACAATTTTGCACCTTCCgtgatccactcttcatcccgctacgtaacacCCTTGCGAGACGGCCTTTGAGCGTGACAC	G	3	Fig. 2D; Fig. 3
Pecf11 env. PrpoD#2	CTTCTCCCGAAAGAAAATAAAATTGTGCctgtgatccactcttcatcccgctacgtaacacCGGTATCGATATTGATCGACGATATTTGT	A	2	Fig. S3B
Pecf11 env. PrpoD#3	TGAGGGGCAAAATTGCGGCTCACTCGCCCTgtgatccactcttcatcccgctacgtaacaCTCAGATGTCAGACCAATTCTGGTCTTGGG	A	1	Fig. S3B
Pecf11 env. PrpoD#4	GTTCAACATCAAAAAGTTCCGGCTGGTGctgtgatccactcttcatcccgctacgtaacacACGCAATTGATGTAATAACATAACAACGC	A	2	Fig. S3B
Pecf11 env. PrpoE2#2	CGCAACGGTAAGTGCATCAAAAATTGCGATgtgatccactcttcatcccgctacgtaacaCCCTGCGGACCGAAGAACCGGTCCGGTTTT	C	1	Fig. S3B
Pecf11 env. PrpoE2#3	CGGCGATGAAGAAAAAATGAGAGCGGCCGTgtgatccactcttcatcccgctacgtaacaCGGGCATCGATGCTGGTGTGACGGTTCAGG	A	1	Fig. S3B; Fig. S5C
Pecf11 env. PrpoE2#4	GAAACGTTTCTCCGAAAAAATGGTTCCGCTgtgatccactcttcatcccgctacgtaacaCGTGCAGGCGAACTTTCAAGGGCGAAATTG	A	1	Fig. S3B; Fig. S5C
Pecf11 env. PNA#2	GCGTCCCGCACGAAAATTCGCCGGGGCGGTgtgatccactcttcatcccgctacgtaacaCCGCCGTGGAAGGAGTCCTTCTAGGCCACG	G	0	Fig. S3B
Pecf11 env. PNA#3	GCGGGCGTGCGACAAAATCCGCTTTCGGGTgtgatccactcttcatcccgctacgtaacaCGGCCCGGTTCGGGTTCCTTGCCCGTCGAC	C	0	Fig. S3B
Pecf11 env. PNA#4	AGCGGCTTGCCCGCAAAAATCGCAACTGATgtgatccactcttcatcccgctacgtaacaCGCTTCGGGGTGATTCTCGAAAGTCGCGGA	C	0	Fig. S3B
Pecf11 env. PNA#5	ACATGGAAGATCATAAAATCGGCAACGTCTgtgatccactcttcatcccgctacgtaacaCGTTTGTACTCAGGCCAGGAGGGTGGCCGA	G	0	Fig. S3B
Pecf11 env. PrpoE2#1 C-disruption	CATGTGAATGTAACAcccTCCCAGATTTGAgtgatccactcttcatcccgctacgtaacaCCCTTGGGGCAGCGGACGCTGCACCTGACG	G	1	Fig. S6A
Pecf11 env. PrpoE2#1 TA-swap	CATGTGAATGTAACTTTTACCCAGATTTGAgtgatccactcttcatcccgctacgtaacaCCCTTGGGGCAGCGGACGCTGCACCTGACG	G	1	Fig. S6A
Pecf11 env. PrpoE2#3 C-disruption	CGGCGATGAAGAAAAcccGAGAGCGGCCGTgtgatccactcttcatcccgctacgtaacaCGGGCATCGATGCTGGTGTGACGGTTCAGG	A	1	Fig. S6A
Pecf11 env. PrpoE2#3 TA-swap	CGGCGATGAAGTTTTTTAGAGAGCGGCCGTgtgatccactcttcatcccgctacgtaacaCGGGCATCGATGCTGGTGTGACGGTTCAGG	A	1	Fig. S6A
Pecf11 env. PrpoE2#4 C-disruption	GAAACGTTTCTCCGAcccAATGGTTCCGCTgtgatccactcttcatcccgctacgtaacaCGTGCAGGCGAACTTTCAAGGGCGAAATTG	G	1	Fig. S6A
Pecf11 env. PrpoE2#4 TA-swap	GAAACGTTTCTCCGTTTTTTAGGTTCCGCTgtgatccactcttcatcccgctacgtaacaCGTGCAGGCGAACTTTCAAGGGCGAAATTG	A	1	Fig. S6A
Pecf11 env. PrpoE9 C-disruption	TCCACGCGTCGACAAcccAATTCGCATCCAgtgatccactcttcatcccgctacgtaacaGTGTCGGAACCAACAAAAGGAGACCGACCA	G	1	Fig. S6A; Fig. S7B
Pecf11 env. PrpoE9 TA-swap	TCCACGCGTCGACTTTTTTTAACGCATCCAgtgatccactcttcatcccgctacgtaacaGTGTCGGAACCAACAAAAGGAGACCGACCA	G	1	Fig. S6A; Fig. S7B
Pecf11 env. PNA#1 C-disruption	GCGGTTTTTCAAAAAcccTGACGGTAGCGCgtgatccactcttcatcccgctacgtaacaTGGGGTCATTGGTACGAAAGAAGAGTGATG	T	0	Fig. S6A
Pecf11 env. PNA#1 TA-swap	GCGGTTTTTCTTTTTTTTAGACGGTAGCGCgtgatccactcttcatcccgctacgtaacaTGGGGTCATTGGTACGAAAGAAGAGTGATG	T	0	Fig. S6A
Pecf11 env. Pecf20 C-disruption	ACCAGGCGCGGATAAcccTTTCATTTGCCCgtgatccactcttcatcccgctacgtaacacCCCATCAGCTGCGTTCATCAGCGAACGCA	T	3	Fig. S6A
Pecf11 env. Pecf20 TA-swap	ACCAGGCGCGGTATTTTTAAACATTTGCCCgtgatccactcttcatcccgctacgtaacacCCCATCAGCTGCGTTCATCAGCGAACGCA	T	3	Fig. S6A
Pecf11 env. Pecf33 C-disruption	TGCGGTAAGTTGAACcccTTTGCACCTTCCgtgatccactcttcatcccgctacgtaacacCCTTGCGAGACGGCCTTTGAGCGTGACAC	G	3	Fig. S6A
Pecf11 env. Pecf33 TA-swap	TGCGGTAAGTTGAACTTAAAAGCACCTTCCgtgatccactcttcatcccgctacgtaacacCCTTGCGAGACGGCCTTTGAGCGTGACAC	G	3	Fig. S6A
Pecf11 with E. coli UP-element	ATTAACAGTACAAAATTTTTTAGATGCGCTgtgatccactcttcatcccgctacgtaacaCCTCTGCATCGCGAACCAAAACCAGACAAT	G	-	Fig. S4B
Pecf11 AnT PrpoE2#1	AAAATGCCTCCACAAAAATCGTCACATCCTgtgatccactcttcatcccgctacgtaacaCCTCTGCATCGCGAACCAAAACCAGACAAT	G	-	Fig. S4B; Fig. S5C
Pecf11 AnT PrpoE9	AAAATGCCTCCACAAAAAAATTCACATCCTgtgatccactcttcatcccgctacgtaacaCCTCTGCATCGCGAACCAAAACCAGACAAT	G	-	Fig. S4B; Fig. S5C
Pecf11 AnT PrpoE2#3	AAAATGCCTCCAAAAAATTCGTCACATCCTgtgatccactcttcatcccgctacgtaacaCCTCTGCATCGCGAACCAAAACCAGACAAT	G	-	Fig. S5C
Pecf11 AnT PrpoE2#4	AAAATGCCTCCACAAAAAAATTCACATCCTgtgatccactcttcatcccgctacgtaacaCCTCTGCATCGCGAACCAAAACCAGACAAT	G	-	Fig. S5C
Pecf11 env. PrpoE9 T-disruption	TCCACGCGTCGACAAtttAATTCGCATCCAgtgatccactcttcatcccgctacgtaacaGTGTCGGAACCAACAAAAGGAGACCGACCA	G	1	Fig. S7B
Pecf11 env. PrpoE9 upshift -4	TCCACGCGTAAAAAAATTCGACCGCATCCAgtgatccactcttcatcccgctacgtaacaGTGTCGGAACCAACAAAAGGAGACCGACCA	G	1	Fig. S7B
Pecf11 env. PrpoE9 upshift -7	TCCACGAAAAAAATTCGTCGACCGCATCCAgtgatccactcttcatcccgctacgtaacaGTGTCGGAACCAACAAAAGGAGACCGACCA	G	1	Fig. S7B
Pecf11 env. PrpoE9 downshift +2	TCCACGCGTCGACCGAAAAAAATTCATCCAgtgatccactcttcatcccgctacgtaacaGTGTCGGAACCAACAAAAGGAGACCGACCA	G	1	Fig. S7B
Pecf11 env. PrpoE9 downshift +5	TCCACGCGTCGACCGCATAAAAAAATTCCAgtgatccactcttcatcccgctacgtaacaGTGTCGGAACCAACAAAAGGAGACCGACCA	G	1	Fig. S7B
Pecf11 env. PrpoE9 A-48C	TCCACGCGTCGACAAAAcAATTCGCATCCAgtgatccactcttcatcccgctacgtaacaGTGTCGGAACCAACAAAAGGAGACCGACCA	G	1	Fig. S7B
Pecf11 env. PrpoE9 A-49C	TCCACGCGTCGACAAAcAAATTCGCATCCAgtgatccactcttcatcccgctacgtaacaGTGTCGGAACCAACAAAAGGAGACCGACCA	G	1	Fig. S7B
Pecf11 env. PrpoE9 A-50C	TCCACGCGTCGACAAcAAAATTCGCATCCAgtgatccactcttcatcccgctacgtaacaGTGTCGGAACCAACAAAAGGAGACCGACCA	G	1	Fig. S7B
Other ECF-dependent promoters
Name	Sequence	Predicted base at +1	hybrid case	activity shown in Figure
Pecf20	ACCAGGCGCGGATAAAAATTTCATTTGCCCGcgacggattccccgcccatctatcgttgaaCCCATCAGCTGCGTTCATCAGCGAACGCA	T	-	Fig. 1D, Fig. 2D
Pecf33	TGCGGTAAGTTGAACAATTTTGCACCTTCCGtcgaaccgtccgctgcatcgacccgaccaaCCTTGCGAGACGGCCTTTGAGCGTGACAC	G	-	Fig. 1E, Fig. 2D
