## Supplemental Table S4 for "Dynamic expression range expansion of ECF sigma factor-dependent synthetic regulons by promoter context engineering"

### Sheet: TABLE S4
Table S4: List of plasmids constructed and/or used in this study. Each plasmid is associated with a respective strain derived from E. coli DH5α used for cloning and conjugation (where appropriate). Abbr: ab - antibiotic; Gm - gentamycin; Sp - spectinomycin; Amp - ampicillin; Cm - chloramphenicol; ibid. - ibidem; CDS - coding sequence; RBS - ribosome binding site).
References
[1]	Meier et al. (2024) A MoClo-compatible toolbox of ECF sigma factor-based regulatory switches for proteobacterial chassis. doi: 10.34133/bdr.0025.
[2]	Weber et al. (2011) A modular cloning system for standardized assembly of multigene constructs. doi: 10.1371/journal.pone.0016765.
[3]	Faber et al. (2025) Expanding genetic engineering capabilities in Vibrio natriegens with the Vnat Collection. doi: 10.1093/nar/gkaf580.
[4]	Döhlemann et al. (2017) A family of single copy repABC-type shuttle vectors stably maintained in the Alpha-Proteobacterium Sinorhizoboium meliloti. doi: 10.1021/acssynbio.6b00320.
Backbone plasmids
Internal name	original name	ab resistance	description					reference	cloning strategy
pABCaL1 mob	pABCa-1-1a-mob	Gm	MoClo level 1-compatible repABC-based single-copy number vector for S. meliloti with oriT/mob site					[1]	ibid.
pABCbmodL1 mob	pABCb-1-1a-mob	Hyg	MoClo level 1-compatible repABC-based single-copy number vector for S. meliloti with oriT/mob site					[1]	ibid.
pABCaLM mob	pABCa-M-1-mob	Gm	MoClo level M-compatible repABC-based single-copy number vector for S. meliloti with oriT/mob site					[1]	ibid.
pDM920	-	Gm	cloning vector for promoter characterizations	RBS1	luxCDABE	rrnB T1		[1]	ibid.
p0-01	pICH41233	Sp	MoClo level 0 acceptor plasmid, used for cloning of promoter parts					[2]	ibid.
p0-15	pICH41308	Sp	MoClo level 0 acceptor plasmid, used for cloning of CDS parts					[2]	ibid.
p0-11	pICH41276	Sp	MoClo level 0 acceptor plasmid, used for cloning of terminator parts					[2]	ibid.
p1-1L	pICH47732	Amp	MoClo level 1 base plasmid					[2]	ibid.
p1-2R	pICH58922	Amp	MoClo level 1 base plasmid					[2]	ibid.
p1-3L	pICH47751	Amp	MoClo level 1 base plasmid					[2]	ibid.
pMel3	pICH50892	Amp	MoClo level M endlinker for the assembly of 3 transcription units					[2]	ibid.
Level 0 plasmids (genetic parts)
Internal name	Backbone	ab resistance	relevant genetic part	description			original name	reference	cloning strategy
p0-01 Plac	p0-01	Sp	Plac with lacI	inducible promoter			p0-01 Plac	[1]	ibid.
p0-01 PlacT5	p0-01	Sp	PlacT5 with lacI	inducible promoter			p0-01 PlacT5	[1]	ibid.
p0-01 PtauA	p0-01	Sp	PtauA without tauR	inducible promoter			-	this study	1. Amplification of PtauA fragment from S. meliloti cell suspension with DM051 and DM053. 2. Clean-up of fragment. 3. MoClo of fragment (2) in p0-01 using BpiI.
pMC0_2_43	pVC_V_01	Cm	Ptac with lacI	inducible promoter			pMC0_2_43	[3]	ibid.
pMC0_2_49	pVC_V_01	Cm	Psal with nahR	inducible promoter			pMC0_2_49	[3]	ibid.
pMC0_2_41	pVC_V_01	Cm	PphlF with phlF	inducible promoter			pMC0_2_41	[3]	ibid.
pMC0_2_39	pVC_V_01	Cm	Pttg with ttgR	inducible promoter			pMC0_2_39	[3]	ibid.
pMC0_2_42	pVC_V_01	Cm	Ptet with tetR	inducible promoter			pMC0_2_42	[3]	ibid.
pMC0_2_50	pVC_V_01	Cm	P3B5B with pcaU	inducible promoter			pMC0_2_50	[3]	ibid.
p0-09 RBS1	p0-09	Sp	RBS of sinI (SMc00168)	RBS	[2]	-	0-09 RBS1	[1]	ibid.
p0-15 luxCDABE	p0-15	Sp	luxCDABE operon	CDS/luminescence reporter			0-15 luxCDABE	[1]	ibid.
p0-15 mclover3	p0-15	Sp	mclover3 CDS	CDS/fluorescence reporter			-	this study	1. Resuspension of gene fragment mclover3 to standard MoClo concentrations. 2. MoClo of gene fragment into p0-15 with BpiI.
p0-15 morange2	p0-15	Sp	morange2 CDS	CDS/fluorescence reporter			-	this study	1. Resuspension of gene fragment orange2 to standard MoClo concentrations. 2. MoClo of gene fragment into p0-15 with BpiI.
p0-15 ecf02	p0-15	Sp	ecf02_2817	CDS/ECF sigma factor			0-15 ecf02	[1]	ibid.
p0-15 ecf11	p0-15	Sp	ecf11_0987	CDS/ECF sigma factor			0-15 ecf11	[1]	ibid.
p0-15 ecf20	p0-15	Sp	ecf20_0992	CDS/ECF sigma factor			0-15 ecf20	[1]	ibid.
p0-15 ecf33	p0-15	Sp	ecf33_0423	CDS/ECF sigma factor			0-15 ecf33	[1]	ibid.
p0-15 ecf31	p0-15	Sp	ecf31_0034	CDS/ECF sigma factor			0-15 ecf31	[1]	ibid.
p0-15 ecf15	p0-15	Sp	ecf15_0436	CDS/ECF sigma factor			0-15 ecf15	[1]	ibid.
p0-15 ecf38	p0-15	Sp	ecf38_1322	CDS/ECF sigma factor			0-15 ecf38	[1]	ibid.
p0-15 ecf26	p0-15	Sp	ecf26_4464	CDS/ECF sigma factor			0-15 ecf26	[1]	ibid.
p0-15 ecf42	p0-15	Sp	ecf42_4454	CDS/ECF sigma factor			0-15 ecf42	[1]	ibid.
p0-11 rrnBT1	p0-11	Sp	rrnB terminator 1 from E. coli	terminator			0-11 rrnBT1	[1]	ibid.
p0-11 rrnBT2	p0-11	Sp	rrnB terminator 2 from E. coli	terminator			0-11 rrnBT2	[1]	ibid.
p0-11 thrA-rpoC dual-terminator	p0-11	Sp	thrA-rpoC dual-terminator from E. coli	terminator			-	this study	1. PCR from pJD47 [4] with CR1440/CR1441. 2. MoClo-like assembly in p0-11 with BpiI.
pCR123	p0-01	Sp	Pecf02 env. Pecf20	ECF02-dependent promoter			-	this study	1. PCR from pCR047 with CR2182 and CR2183. 2. Clean-up of the fragment from (1). 3. MoClo level 0 assembly of the fragment from (2) in p0-01 using BpiI.
pCR124	p0-01	Sp	Pecf02 env. PrpoE2#3	ECF02-dependent promoter			-	this study	1. PCR from pCR073 with CR2182 and CR2183. 2. Clean-up of the fragment from (1). 3. MoClo level 0 assembly of the fragment from (2) in p0-01 using BpiI.
pCR125	p0-01	Sp	Pecf02 env. Pecf11	ECF02-dependent promoter			-	this study	1. PCR from pCR046 with CR2182 and CR2183. 2. Clean-up of the fragment from (1). 3. MoClo level 0 assembly of the fragment from (2) in p0-01 using BpiI.
Intermediary Level 1 plasmids
Internal name	backbone	ab resistance	p0-01	p0-09	p0-15	p0-11	usage/description	reference	cloning strategy
pCR132	p1-1L	Amp	Pecf02 env. Pecf20	RBS1	mclover3	rrnB T1	cloning of ECF02-dependent 3-regulon output plasmid	this study	MoClo level 1 assembly into the backbone with parts on p0-01, p0-09, p0-15, and p0-11 using BsaI.
pCR133	p1-2R	Amp	Pecf02 env. PrpoE2#3	RBS1	morange2	rrnB T2	cloning of ECF02-dependent 3-regulon output plasmid	this study	MoClo level 1 assembly into the backbone with parts on p0-01, p0-09, p0-15, and p0-11 using BsaI.
pCR134	p1-3L	Amp	Pecf02 env. Pecf11	RBS1	luxCDABE	thrA-rpoC-dt	cloning of ECF02-dependent 3-regulon output plasmid	this study	MoClo level 1 assembly into the backbone with parts on p0-01, p0-09, p0-15, and p0-11 using BsaI.
pCR135	p1-2R	Amp	Pecf02 env. Pecf11	RBS1	morange2	rrnB T2	cloning of ECF02-dependent 3-regulon output plasmid	this study	MoClo level 1 assembly into the backbone with parts on p0-01, p0-09, p0-15, and p0-11 using BsaI.
pCR136	p1-3L	Amp	Pecf02 env. PrpoE2#3	RBS1	luxCDABE	thrA-rpoC-dt	cloning of ECF02-dependent 3-regulon output plasmid	this study	MoClo level 1 assembly into the backbone with parts on p0-01, p0-09, p0-15, and p0-11 using BsaI.
pCR137	p1-1L	Amp	Pecf02 env. PrpoE2#3	RBS1	mclover3	rrnB T1	cloning of ECF02-dependent 3-regulon output plasmid	this study	MoClo level 1 assembly into the backbone with parts on p0-01, p0-09, p0-15, and p0-11 using BsaI.
pCR138	p1-2R	Amp	Pecf02 env. Pecf20	RBS1	morange2	rrnB T2	cloning of ECF02-dependent 3-regulon output plasmid	this study	MoClo level 1 assembly into the backbone with parts on p0-01, p0-09, p0-15, and p0-11 using BsaI.
pCR139	p1-1L	Amp	Pecf02 env. Pecf11	RBS1	mclover3	rrnB T1	cloning of ECF02-dependent 3-regulon output plasmid	this study	MoClo level 1 assembly into the backbone with parts on p0-01, p0-09, p0-15, and p0-11 using BsaI.
pCR140	p1-3L	Amp	Pecf02 env. Pecf20	RBS1	luxCDABE	thrA-rpoC-dt	cloning of ECF02-dependent 3-regulon output plasmid	this study	MoClo level 1 assembly into the backbone with parts on p0-01, p0-09, p0-15, and p0-11 using BsaI.
ECF expression (input) plasmids
Plasmid ID	Backbone	ab resistance	Promoter	RBS	CDS	Ter	description	reference	cloning strategy
pCR014	pABCbmodL1 mob	Hyg	Plac	RBS1	ecf02	rrnBT2	Plac ecf02	this study	MoClo level 1 assembly of pABCbmodL1 mob, p0-01 Plac, p0-09 RBS1, p0-15 ecf02, and p0-11 rrnBT1 using BsaI.
pCR015	pABCbmodL1 mob	Hyg	PlacT5	RBS1	ecf02	rrnBT2	PlacT5 ecf02	this study	MoClo level 1 assembly of pABCbmodL1 mob, p0-01 PlacT5, p0-09 RBS1, p0-15 ecf02, and p0-11 rrnBT1 using BsaI.
pCR016	pABCbmodL1 mob	Hyg	Ptac	RBS1	ecf02	rrnBT2	Ptac ecf02	this study	MoClo level 1 assembly of pABCbmodL1 mob, pMC0_2_43, p0-09 RBS1, p0-15 ecf02, and p0-11 rrnBT1 using BsaI.
pCR017	pABCbmodL1 mob	Hyg	PtauA	RBS1	ecf02	rrnBT2	PtauA ecf02	this study	MoClo level 1 assembly of pABCbmodL1 mob, p0-01 PtauA, p0-09 RBS1, p0-15 ecf02, and p0-11 rrnBT1 using BsaI.
pCR018	pABCbmodL1 mob	Hyg	Psal	RBS1	ecf02	rrnBT2	Psal ecf02	this study	MoClo level 1 assembly of pABCbmodL1 mob, pMC0_2_49, p0-09 RBS1, p0-15 ecf02, and p0-11 rrnBT1 using BsaI.
pCR019	pABCbmodL1 mob	Hyg	Plac	RBS1	ecf11	rrnBT2	Plac ecf11	this study	MoClo level 1 assembly of pABCbmodL1 mob, p0-01 Plac, p0-09 RBS1, p0-15 ecf11, and p0-11 rrnBT1 using BsaI.
pCR020	pABCbmodL1 mob	Hyg	PlacT5	RBS1	ecf11	rrnBT2	PlacT5 ecf11	this study	MoClo level 1 assembly of pABCbmodL1 mob, p0-01 PlacT5, p0-09 RBS1, p0-15 ecf11, and p0-11 rrnBT1 using BsaI.
pCR021	pABCbmodL1 mob	Hyg	Ptac	RBS1	ecf11	rrnBT2	Ptac ecf11	this study	MoClo level 1 assembly of pABCbmodL1 mob, pMC0_2_43, p0-09 RBS1, p0-15 ecf11, and p0-11 rrnBT1 using BsaI.
pCR022	pABCbmodL1 mob	Hyg	PtauA	RBS1	ecf11	rrnBT2	PtauA ecf11	this study	MoClo level 1 assembly of pABCbmodL1 mob, p0-01 PtauA, p0-09 RBS1, p0-15 ecf11, and p0-11 rrnBT1 using BsaI.
pCR023	pABCbmodL1 mob	Hyg	Psal	RBS1	ecf11	rrnBT2	Psal ecf11	this study	MoClo level 1 assembly of pABCbmodL1 mob, pMC0_2_49, p0-09 RBS1, p0-15 ecf11, and p0-11 rrnBT1 using BsaI.
pCR024	pABCbmodL1 mob	Hyg	Plac	RBS1	ecf20	rrnBT2	Plac ecf20	this study	MoClo level 1 assembly of pABCbmodL1 mob, p0-01 Plac, p0-09 RBS1, p0-15 ecf20, and p0-11 rrnBT1 using BsaI.
pCR025	pABCbmodL1 mob	Hyg	PlacT5	RBS1	ecf20	rrnBT2	PlacT5 ecf20	this study	MoClo level 1 assembly of pABCbmodL1 mob, p0-01 PlacT5, p0-09 RBS1, p0-15 ecf20, and p0-11 rrnBT1 using BsaI.
pCR026	pABCbmodL1 mob	Hyg	Ptac	RBS1	ecf20	rrnBT2	Ptac ecf20	this study	MoClo level 1 assembly of pABCbmodL1 mob, pMC0_2_43, p0-09 RBS1, p0-15 ecf20, and p0-11 rrnBT1 using BsaI.
pCR027	pABCbmodL1 mob	Hyg	PtauA	RBS1	ecf20	rrnBT2	PtauA ecf20	this study	MoClo level 1 assembly of pABCbmodL1 mob, p0-01 PtauA, p0-09 RBS1, p0-15 ecf20, and p0-11 rrnBT1 using BsaI.
pCR028	pABCbmodL1 mob	Hyg	Psal	RBS1	ecf20	rrnBT2	Psal ecf20	this study	MoClo level 1 assembly of pABCbmodL1 mob, pMC0_2_49, p0-09 RBS1, p0-15 ecf20, and p0-11 rrnBT1 using BsaI.
pCR029	pABCbmodL1 mob	Hyg	Plac	RBS1	ecf33	rrnBT2	Plac ecf33	this study	MoClo level 1 assembly of pABCbmodL1 mob, p0-01 Plac, p0-09 RBS1, p0-15 ecf33, and p0-11 rrnBT1 using BsaI.
pCR030	pABCbmodL1 mob	Hyg	PlacT5	RBS1	ecf33	rrnBT2	PlacT5 ecf33	this study	MoClo level 1 assembly of pABCbmodL1 mob, p0-01 PlacT5, p0-09 RBS1, p0-15 ecf33, and p0-11 rrnBT1 using BsaI.
pCR031	pABCbmodL1 mob	Hyg	Ptac	RBS1	ecf33	rrnBT2	Ptac ecf33	this study	MoClo level 1 assembly of pABCbmodL1 mob, pMC0_2_43, p0-09 RBS1, p0-15 ecf33, and p0-11 rrnBT1 using BsaI.
pCR032	pABCbmodL1 mob	Hyg	PtauA	RBS1	ecf33	rrnBT2	PtauA ecf33	this study	MoClo level 1 assembly of pABCbmodL1 mob, p0-01 PtauA, p0-09 RBS1, p0-15 ecf33, and p0-11 rrnBT1 using BsaI.
pCR033	pABCbmodL1 mob	Hyg	Psal	RBS1	ecf33	rrnBT2	Psal ecf33	this study	MoClo level 1 assembly of pABCbmodL1 mob, pMC0_2_49, p0-09 RBS1, p0-15 ecf33, and p0-11 rrnBT1 using BsaI.
pCR052	pABCbmodL1 mob	Hyg	Psal	RBS1	ecf31	rrnBT2	Psal ecf31	this study	MoClo level 1 assembly of pABCbmodL1 mob, pMC0_2_49, p0-09 RBS1, p0-15 ecf31, and p0-11 rrnBT1 using BsaI.
pCR053	pABCbmodL1 mob	Hyg	Psal	RBS1	ecf15	rrnBT2	Psal ecf15	this study	MoClo level 1 assembly of pABCbmodL1 mob, pMC0_2_49, p0-09 RBS1, p0-15 ecf15, and p0-11 rrnBT1 using BsaI.
pCR054	pABCbmodL1 mob	Hyg	Psal	RBS1	ecf38	rrnBT2	Psal ecf38	this study	MoClo level 1 assembly of pABCbmodL1 mob, pMC0_2_49, p0-09 RBS1, p0-15 ecf38, and p0-11 rrnBT1 using BsaI.
pCR055	pABCbmodL1 mob	Hyg	Psal	RBS1	ecf26	rrnBT2	Psal ecf26	this study	MoClo level 1 assembly of pABCbmodL1 mob, pMC0_2_49, p0-09 RBS1, p0-15 ecf26, and p0-11 rrnBT1 using BsaI.
pCR056	pABCbmodL1 mob	Hyg	Psal	RBS1	ecf42	rrnBT2	Psal ecf42	this study	MoClo level 1 assembly of pABCbmodL1 mob, pMC0_2_49, p0-09 RBS1, p0-15 ecf42, and p0-11 rrnBT1 using BsaI.
Promoter-reporter (output) plasmids
Plasmid ID	Backbone	ab resistance	Promoter	RBS	CDS	Ter	description	reference	cloning strategy
pCR001	pABCaL1 mob	Gm	P3B5B	RBS1	luxCDABE	rrnBT1	inducible promoter	this study	MoClo level 1 assembly of pABCaL1 mob, pMC0_2_50, p0-09 RBS1, p0-15 luxCDABE, and p0-11 rrnBT1 using BsaI.
pCR002	pABCaL1 mob	Gm	PphlF	RBS1	luxCDABE	rrnBT1	inducible promoter	this study	MoClo level 1 assembly of pABCaL1 mob, pMC0_2_41, p0-09 RBS1, p0-15 luxCDABE, and p0-11 rrnBT1 using BsaI.
pCR003	pABCaL1 mob	Gm	Psal	RBS1	luxCDABE	rrnBT1	inducible promoter	this study	MoClo level 1 assembly of pABCaL1 mob, pMC0_2_49, p0-09 RBS1, p0-15 luxCDABE, and p0-11 rrnBT1 using BsaI.
pCR004	pABCaL1 mob	Gm	Plac	RBS1	luxCDABE	rrnBT1	inducible promoter	this study	MoClo level 1 assembly of pABCaL1 mob, p0-01 Plac, p0-09 RBS1, p0-15 luxCDABE, and p0-11 rrnBT1 using BsaI.
pCR005	pABCaL1 mob	Gm	PlacT5	RBS1	luxCDABE	rrnBT1	inducible promoter	this study	MoClo level 1 assembly of pABCaL1 mob, p0-01 PlacT5, p0-09 RBS1, p0-15 luxCDABE, and p0-11 rrnBT1 using BsaI.
pCR006	pABCaL1 mob	Gm	Ptac	RBS1	luxCDABE	rrnBT1	inducible promoter	this study	MoClo level 1 assembly of pABCaL1 mob, pMC0_2_43, p0-09 RBS1, p0-15 luxCDABE, and p0-11 rrnBT1 using BsaI.
pCR007	pABCaL1 mob	Gm	PtauA	RBS1	luxCDABE	rrnBT1	inducible promoter	this study	MoClo level 1 assembly of pABCaL1 mob, p0-01 PtauA, p0-09 RBS1, p0-15 luxCDABE, and p0-11 rrnBT1 using BsaI.
pCR008	pABCaL1 mob	Gm	Ptet	RBS1	luxCDABE	rrnBT1	inducible promoter	this study	MoClo level 1 assembly of pABCaL1 mob, pMC0_2_42, p0-09 RBS1, p0-15 luxCDABE, and p0-11 rrnBT1 using BsaI.
pCR009	pABCaL1 mob	Gm	Pttg	RBS1	luxCDABE	rrnBT1	inducible promoter	this study	MoClo level 1 assembly of pABCaL1 mob, pMC0_2_39, p0-09 RBS1, p0-15 luxCDABE, and p0-11 rrnBT1 using BsaI.
pCR010	pDM920	Gm	Pecf02 original	RBS1	luxCDABE	rrnB T1	ECF02-dependent promoter	this study	1. Phosphyration and annealing of oligo nucleotide pairs CR089/CR090 and CR091/CR092. 2. Digest of pDM920 with BamHI and XmaJI. 3. Ligation of digested backbone and both oligo nucleotide pairs.
pCR011	pDM920	Gm	Pecf11 original	RBS1	luxCDABE	rrnB T1	ECF11-dependent promoter	this study	1. Phosphyration and annealing of oligo nucleotide pairs CR093/CR094 and CR095/CR096. 2. Digest of pDM920 with BamHI and XmaJI. 3. Ligation of digested backbone and both oligo nucleotide pairs.
pCR012	pDM920	Gm	Pecf20 original	RBS1	luxCDABE	rrnB T1	ECF02-dependent promoter	this study	1. Phosphyration and annealing of oligo nucleotide pairs CR097/CR098 and CR099/CR100. 2. Digest of pDM920 with BamHI and XmaJI. 3. Ligation of digested backbone and both oligo nucleotide pairs.
pCR013	pDM920	Gm	Pecf33 original	RBS1	luxCDABE	rrnB T1	ECF02-dependent promoter	this study	1. Phosphyration and annealing of oligo nucleotide pairs CR187/CR188 and CR189/CR190. 2. Digest of pDM920 with BamHI and XmaJI. 3. Ligation of digested backbone and both oligo nucleotide pairs.
pCR034	pDM920	Gm	Pecf02 env. PrpoD#1	RBS1	luxCDABE	rrnB T1	ECF02-dependent promoter	this study	1. Phosphyration and annealing of oligo nucleotide pairs CR045/CR046 and CR047/CR048. 2. Digest of pDM920 with BamHI and XmaJI. 3. Ligation of digested backbone and both oligo nucleotide pairs.
pCR035	pDM920	Gm	Pecf02 env. PrpoH	RBS1	luxCDABE	rrnB T1	ECF02-dependent promoter	this study	1. Phosphyration and annealing of oligo nucleotide pairs CR053/CR054 and CR055/CR056. 2. Digest of pDM920 with BamHI and XmaJI. 3. Ligation of digested backbone and both oligo nucleotide pairs.
pCR036	pDM920	Gm	Pecf02 env. PrpoE1	RBS1	luxCDABE	rrnB T1	ECF02-dependent promoter	this study	1. Phosphyration and annealing of oligo nucleotide pairs CR061/CR062 and CR063/CR064. 2. Digest of pDM920 with BamHI and XmaJI. 3. Ligation of digested backbone and both oligo nucleotide pairs.
pCR037	pDM920	Gm	Pecf02 env. PrpoE2#1	RBS1	luxCDABE	rrnB T1	ECF02-dependent promoter	this study	1. Phosphyration and annealing of oligo nucleotide pairs CR563/CR564 and CR071/CR072. 2. Digest of pDM920 with BamHI and XmaJI. 3. Ligation of digested backbone and both oligo nucleotide pairs.
pCR038	pDM920	Gm	Pecf02 env. PrpoE9	RBS1	luxCDABE	rrnB T1	ECF02-dependent promoter	this study	1. Phosphyration and annealing of oligo nucleotide pairs CR081/CR082 and CR083/CR084. 2. Digest of pDM920 with BamHI and XmaJI. 3. Ligation of digested backbone and both oligo nucleotide pairs.
pCR039	pDM920	Gm	Pecf02 env. PNA#1	RBS1	luxCDABE	rrnB T1	ECF02-dependent promoter	this study	1. Phosphyration and annealing of oligo nucleotide pairs CR283/CR284 and CR285/CR286. 2. Digest of pDM920 with BamHI and XmaJI. 3. Ligation of digested backbone and both oligo nucleotide pairs.
pCR040	pDM920	Gm	Pecf11 env. PrpoD#1	RBS1	luxCDABE	rrnB T1	ECF11-dependent promoter	this study	1. Phosphyration and annealing of oligo nucleotide pairs CR001/CR002 and CR003/CR004. 2. Digest of pDM920 with BamHI and XmaJI. 3. Ligation of digested backbone and both oligo nucleotide pairs.
pCR041	pDM920	Gm	Pecf11 env. PrpoH	RBS1	luxCDABE	rrnB T1	ECF11-dependent promoter	this study	1. Phosphyration and annealing of oligo nucleotide pairs CR009/CR010 and CR011/CR012. 2. Digest of pDM920 with BamHI and XmaJI. 3. Ligation of digested backbone and both oligo nucleotide pairs.
pCR042	pDM920	Gm	Pecf11 env. PrpoE1	RBS1	luxCDABE	rrnB T1	ECF11-dependent promoter	this study	1. Phosphyration and annealing of oligo nucleotide pairs CR017/CR018 and CR019/CR020. 2. Digest of pDM920 with BamHI and XmaJI. 3. Ligation of digested backbone and both oligo nucleotide pairs.
pCR043	pDM920	Gm	Pecf11 env. PrpoE2#1	RBS1	luxCDABE	rrnB T1	ECF11-dependent promoter	this study	1. Phosphyration and annealing of oligo nucleotide pairs CR563/CR564 and CR027/CR028. 2. Digest of pDM920 with BamHI and XmaJI. 3. Ligation of digested backbone and both oligo nucleotide pairs.
pCR044	pDM920	Gm	Pecf11 env. PrpoE9	RBS1	luxCDABE	rrnB T1	ECF11-dependent promoter	this study	1. Phosphyration and annealing of oligo nucleotide pairs CR037/CR038 and CR039/CR040. 2. Digest of pDM920 with BamHI and XmaJI. 3. Ligation of digested backbone and both oligo nucleotide pairs.
pCR045	pDM920	Gm	Pecf11 env. PNA#1	RBS1	luxCDABE	rrnB T1	ECF11-dependent promoter	this study	1. Phosphyration and annealing of oligo nucleotide pairs CR467/CR468 and CR469/CR470. 2. Digest of pDM920 with BamHI and XmaJI. 3. Ligation of digested backbone and both oligo nucleotide pairs.
pCR046	pDM920	Gm	Pecf02 env. Pecf11	RBS1	luxCDABE	rrnB T1	ECF02-dependent promoter	this study	1. Phosphyration and annealing of oligo nucleotide pairs CR117/CR118 and CR119/CR120. 2. Digest of pDM920 with BamHI and XmaJI. 3. Ligation of digested backbone and both oligo nucleotide pairs.
pCR047	pDM920	Gm	Pecf02 env. Pecf20	RBS1	luxCDABE	rrnB T1	ECF02-dependent promoter	this study	1. Phosphyration and annealing of oligo nucleotide pairs CR121/CR122 and CR123/CR124. 2. Digest of pDM920 with BamHI and XmaJI. 3. Ligation of digested backbone and both oligo nucleotide pairs.
pCR048	pDM920	Gm	Pecf02 env. Pecf33	RBS1	luxCDABE	rrnB T1	ECF02-dependent promoter	this study	1. Phosphyration and annealing of oligo nucleotide pairs CR197/CR198 and CR199/CR200. 2. Digest of pDM920 with BamHI and XmaJI. 3. Ligation of digested backbone and both oligo nucleotide pairs.
pCR049	pDM920	Gm	Pecf11 env. Pecf02	RBS1	luxCDABE	rrnB T1	ECF11-dependent promoter	this study	1. Phosphyration and annealing of oligo nucleotide pairs CR125/CR126 and CR127/CR128. 2. Digest of pDM920 with BamHI and XmaJI. 3. Ligation of digested backbone and both oligo nucleotide pairs.
pCR050	pDM920	Gm	Pecf11 env. Pecf20	RBS1	luxCDABE	rrnB T1	ECF11-dependent promoter	this study	1. Phosphyration and annealing of oligo nucleotide pairs CR129/CR130 and CR131/CR132. 2. Digest of pDM920 with BamHI and XmaJI. 3. Ligation of digested backbone and both oligo nucleotide pairs.
pCR051	pDM920	Gm	Pecf11 env. Pecf33	RBS1	luxCDABE	rrnB T1	ECF11-dependent promoter	this study	1. Phosphyration and annealing of oligo nucleotide pairs CR207/CR208 and CR209/210. 2. Digest of pDM920 with BamHI and XmaJI. 3. Ligation of digested backbone and both oligo nucleotide pairs.
pABCa Pecf31 lux	pABCa mob	Gm	Pecf31	RBS1	luxCDABE	rrnB T1	ECF31-dependent promoter	[1]	ibid.
pABCa Pecf15 lux	pABCa mob	Gm	Pecf15	RBS1	luxCDABE	rrnB T1	ECF15-dependent promoter	[1]	ibid.
pABCa Pecf38 lux	pABCa mob	Gm	Pecf38	RBS1	luxCDABE	rrnB T1	ECF38-dependent promoter	[1]	ibid.
pABCa Pecf26 lux	pABCa mob	Gm	Pecf26	RBS1	luxCDABE	rrnB T1	ECF26-dependent promoter	[1]	ibid.
pABCa Pecf42 lux	pABCa mob	Gm	Pecf42	RBS1	luxCDABE	rrnB T1	ECF42-dependent promoter	[1]	ibid.
pCR057	pDM920	Gm	Pecf11 env. PrpoD#2	RBS1	luxCDABE	rrnB T1	ECF11-dependent promoter	this study	1. Phosphyration and annealing of oligo nucleotide pairs CR329/CR330 and CR331/CR332. 2. Digest of pDM920 with BamHI and XmaJI. 3. Ligation of digested backbone and both oligo nucleotide pairs.
pCR058	pDM920	Gm	Pecf11 env. PrpoD#3	RBS1	luxCDABE	rrnB T1	ECF11-dependent promoter	this study	1. Phosphyration and annealing of oligo nucleotide pairs CR333/CR334 and CR335/CR336. 2. Digest of pDM920 with BamHI and XmaJI. 3. Ligation of digested backbone and both oligo nucleotide pairs.
pCR059	pDM920	Gm	Pecf11 env. PrpoD#4	RBS1	luxCDABE	rrnB T1	ECF11-dependent promoter	this study	1. Phosphyration and annealing of oligo nucleotide pairs CR337/CR338 and CR339/CR340. 2. Digest of pDM920 with BamHI and XmaJI. 3. Ligation of digested backbone and both oligo nucleotide pairs.
pCR060	pDM920	Gm	Pecf11 env. PrpoE2#2	RBS1	luxCDABE	rrnB T1	ECF11-dependent promoter	this study	1. Phosphyration and annealing of oligo nucleotide pairs CR341/CR342 and CR343/CR344. 2. Digest of pDM920 with BamHI and XmaJI. 3. Ligation of digested backbone and both oligo nucleotide pairs.
pCR061	pDM920	Gm	Pecf11 env. PrpoE2#3	RBS1	luxCDABE	rrnB T1	ECF11-dependent promoter	this study	1. Phosphyration and annealing of oligo nucleotide pairs CR345/CR346 and CR347/CR348. 2. Digest of pDM920 with BamHI and XmaJI. 3. Ligation of digested backbone and both oligo nucleotide pairs.
pCR062	pDM920	Gm	Pecf11 env. PrpoE2#4	RBS1	luxCDABE	rrnB T1	ECF11-dependent promoter	this study	1. Phosphyration and annealing of oligo nucleotide pairs CR349/CR350 and CR351/CR352. 2. Digest of pDM920 with BamHI and XmaJI. 3. Ligation of digested backbone and both oligo nucleotide pairs.
pCR063	pDM920	Gm	Pecf11 env. PNA#2	RBS1	luxCDABE	rrnB T1	ECF11-dependent promoter	this study	1. Phosphyration and annealing of oligo nucleotide pairs CR525/CR526 and CR527/CR528. 2. Digest of pDM920 with BamHI and XmaJI. 3. Ligation of digested backbone and both oligo nucleotide pairs.
pCR064	pDM920	Gm	Pecf11 env. PNA#3	RBS1	luxCDABE	rrnB T1	ECF11-dependent promoter	this study	1. Phosphyration and annealing of oligo nucleotide pairs CR529/CR530 and CR531/CR532. 2. Digest of pDM920 with BamHI and XmaJI. 3. Ligation of digested backbone and both oligo nucleotide pairs.
pCR065	pDM920	Gm	Pecf11 env. PNA#4	RBS1	luxCDABE	rrnB T1	ECF11-dependent promoter	this study	1. Phosphyration and annealing of oligo nucleotide pairs CR533/CR534 and CR535/CR536. 2. Digest of pDM920 with BamHI and XmaJI. 3. Ligation of digested backbone and both oligo nucleotide pairs.
pCR066	pDM920	Gm	Pecf11 env. PNA#5	RBS1	luxCDABE	rrnB T1	ECF11-dependent promoter	this study	1. Phosphyration and annealing of oligo nucleotide pairs CR537/CR538 and CR539/CR540. 2. Digest of pDM920 with BamHI and XmaJI. 3. Ligation of digested backbone and both oligo nucleotide pairs.
pCR067	pDM920	Gm	Pecf02 with E. coli UP element	RBS1	luxCDABE	rrnB T1	ECF02-dependent promoter	this study	1. Phosphyration and annealing of oligo nucleotide pairs CR195/CR196 and CR367/CR368. 2. Digest of pDM920 with BamHI and XmaJI. 3. Ligation of digested backbone and both oligo nucleotide pairs.
pCR068	pDM920	Gm	Pecf02 AnT PrpoE2#1	RBS1	luxCDABE	rrnB T1	ECF02-dependent promoter	this study	1. Phosphyration and annealing of oligo nucleotide pairs CR367/CR368 and CR501/CR502. 2. Digest of pDM920 with BamHI and XmaJI. 3. Ligation of digested backbone and both oligo nucleotide pairs.
pCR069	pDM920	Gm	Pecf02 AnT PrpoE9	RBS1	luxCDABE	rrnB T1	ECF02-dependent promoter	this study	1. Phosphyration and annealing of oligo nucleotide pairs CR367/CR368 and CR499/CR500. 2. Digest of pDM920 with BamHI and XmaJI. 3. Ligation of digested backbone and both oligo nucleotide pairs.
pCR070	pDM920	Gm	Pecf11 with E. coli UP element	RBS1	luxCDABE	rrnB T1	ECF11-dependent promoter	this study	1. Phosphyration and annealing of oligo nucleotide pairs CR205/CR206 and CR359/CR360. 2. Digest of pDM920 with BamHI and XmaJI. 3. Ligation of digested backbone and both oligo nucleotide pairs.
pCR071	pDM920	Gm	Pecf11 AnT PrpoE2#1	RBS1	luxCDABE	rrnB T1	ECF11-dependent promoter	this study	1. Phosphyration and annealing of oligo nucleotide pairs CR359/CR360 and CR491/CR492. 2. Digest of pDM920 with BamHI and XmaJI. 3. Ligation of digested backbone and both oligo nucleotide pairs.
pCR072	pDM920	Gm	Pecf11 AnT PrpoE9	RBS1	luxCDABE	rrnB T1	ECF11-dependent promoter	this study	1. Phosphyration and annealing of oligo nucleotide pairs CR359/CR360 and CR429/CR430. 2. Digest of pDM920 with BamHI and XmaJI. 3. Ligation of digested backbone and both oligo nucleotide pairs.
pCR073	pDM920	Gm	Pecf02 env. PrpoE2#3	RBS1	luxCDABE	rrnB T1	ECF02-dependent promoter	this study	1. Phosphyration and annealing of oligo nucleotide pairs CR475/CR476 and CR477/CR478. 2. Digest of pDM920 with BamHI and XmaJI. 3. Ligation of digested backbone and both oligo nucleotide pairs.
pCR074	pDM920	Gm	Pecf02 AnT PrpoE2#3	RBS1	luxCDABE	rrnB T1	ECF02-dependent promoter	this study	1. Phosphyration and annealing of oligo nucleotide pairs CR367/CR368 and CR503/CR504. 2. Digest of pDM920 with BamHI and XmaJI. 3. Ligation of digested backbone and both oligo nucleotide pairs.
pCR075	pDM920	Gm	Pecf02 env. PrpoE2#4	RBS1	luxCDABE	rrnB T1	ECF02-dependent promoter	this study	1. Phosphyration and annealing of oligo nucleotide pairs CR483/CR484 and CR485/CR486. 2. Digest of pDM920 with BamHI and XmaJI. 3. Ligation of digested backbone and both oligo nucleotide pairs.
pCR076	pDM920	Gm	Pecf02 AnT PrpoE2#4	RBS1	luxCDABE	rrnB T1	ECF02-dependent promoter	this study	1. Phosphyration and annealing of oligo nucleotide pairs CR367/CR368 and CR505/CR506. 2. Digest of pDM920 with BamHI and XmaJI. 3. Ligation of digested backbone and both oligo nucleotide pairs.
pCR077	pDM920	Gm	Pecf11 AnT PrpoE2#3	RBS1	luxCDABE	rrnB T1	ECF11-dependent promoter	this study	1. Phosphyration and annealing of oligo nucleotide pairs CR359/CR360 and CR493/CR494. 2. Digest of pDM920 with BamHI and XmaJI. 3. Ligation of digested backbone and both oligo nucleotide pairs.
pCR078	pDM920	Gm	Pecf11 AnT PrpoE2#4	RBS1	luxCDABE	rrnB T1	ECF11-dependent promoter	this study	1. Phosphyration and annealing of oligo nucleotide pairs CR359/CR360 and CR495/CR496. 2. Digest of pDM920 with BamHI and XmaJI. 3. Ligation of digested backbone and both oligo nucleotide pairs.
pCR079	pDM920	Gm	Pecf02 env. PrpoE2#1 TA-swap	RBS1	luxCDABE	rrnB T1	ECF02-dependent promoter	this study	1. Phosphyration and annealing of oligo nucleotide pairs CR071/CR072 and CR433/CR434. 2. Digest of pDM920 with BamHI and XmaJI. 3. Ligation of digested backbone and both oligo nucleotide pairs.
pCR080	pDM920	Gm	Pecf02 env. PrpoE2#1 C-disruption	RBS1	luxCDABE	rrnB T1	ECF02-dependent promoter	this study	1. Phosphyration and annealing of oligo nucleotide pairs CR071/CR072 and CR431/CR432. 2. Digest of pDM920 with BamHI and XmaJI. 3. Ligation of digested backbone and both oligo nucleotide pairs.
pCR081	pDM920	Gm	Pecf02 env. PrpoE2#3 TA-swap	RBS1	luxCDABE	rrnB T1	ECF02-dependent promoter	this study	1. Phosphyration and annealing of oligo nucleotide pairs CR476/CR478 and CR479/CR480. 2. Digest of pDM920 with BamHI and XmaJI. 3. Ligation of digested backbone and both oligo nucleotide pairs.
pCR082	pDM920	Gm	Pecf02 env. PrpoE2#3 C-disruption	RBS1	luxCDABE	rrnB T1	ECF02-dependent promoter	this study	1. Phosphyration and annealing of oligo nucleotide pairs CR476/CR478 and CR481/CR482. 2. Digest of pDM920 with BamHI and XmaJI. 3. Ligation of digested backbone and both oligo nucleotide pairs.
pCR083	pDM920	Gm	Pecf02 env. PrpoE2#4 TA-swap	RBS1	luxCDABE	rrnB T1	ECF02-dependent promoter	this study	1. Phosphyration and annealing of oligo nucleotide pairs CR487/CR488 and CR483/CR484. 2. Digest of pDM920 with BamHI and XmaJI. 3. Ligation of digested backbone and both oligo nucleotide pairs.
pCR084	pDM920	Gm	Pecf02 env. PrpoE2#4 C-disruption	RBS1	luxCDABE	rrnB T1	ECF02-dependent promoter	this study	1. Phosphyration and annealing of oligo nucleotide pairs CR489/CR490 and CR483/CR484. 2. Digest of pDM920 with BamHI and XmaJI. 3. Ligation of digested backbone and both oligo nucleotide pairs.
pCR085	pDM920	Gm	Pecf02 env. PrpoE9 TA-swap	RBS1	luxCDABE	rrnB T1	ECF02-dependent promoter	this study	1. Phosphyration and annealing of oligo nucleotide pairs CR083/CR084 and CR437/CR438. 2. Digest of pDM920 with BamHI and XmaJI. 3. Ligation of digested backbone and both oligo nucleotide pairs.
pCR086	pDM920	Gm	Pecf02 env. PrpoE9 C-disruption	RBS1	luxCDABE	rrnB T1	ECF02-dependent promoter	this study	1. Phosphyration and annealing of oligo nucleotide pairs CR083/CR084 and CR435/CR436. 2. Digest of pDM920 with BamHI and XmaJI. 3. Ligation of digested backbone and both oligo nucleotide pairs.
pCR087	pDM920	Gm	Pecf02 env. PNA#1 TA-swap	RBS1	luxCDABE	rrnB T1	ECF02-dependent promoter	this study	1. Phosphyration and annealing of oligo nucleotide pairs CR285/CR286 and CR441/CR442. 2. Digest of pDM920 with BamHI and XmaJI. 3. Ligation of digested backbone and both oligo nucleotide pairs.
pCR088	pDM920	Gm	Pecf02 env. PNA#1 C-disruption	RBS1	luxCDABE	rrnB T1	ECF02-dependent promoter	this study	1. Phosphyration and annealing of oligo nucleotide pairs CR285/CR286 and CR439/CR440. 2. Digest of pDM920 with BamHI and XmaJI. 3. Ligation of digested backbone and both oligo nucleotide pairs.
pCR089	pDM920	Gm	Pecf02 env. Pecf20 TA-swap	RBS1	luxCDABE	rrnB T1	ECF02-dependent promoter	this study	1. Phosphyration and annealing of oligo nucleotide pairs CR405/CR406 and CR417/CR418. 2. Digest of pDM920 with BamHI and XmaJI. 3. Ligation of digested backbone and both oligo nucleotide pairs.
pCR090	pDM920	Gm	Pecf02 env. Pecf20 C-disruption	RBS1	luxCDABE	rrnB T1	ECF02-dependent promoter	this study	1. Phosphyration and annealing of oligo nucleotide pairs CR405/CR406 and CR409/CR410. 2. Digest of pDM920 with BamHI and XmaJI. 3. Ligation of digested backbone and both oligo nucleotide pairs.
pCR091	pDM920	Gm	Pecf02 env. Pecf33 TA-swap	RBS1	luxCDABE	rrnB T1	ECF02-dependent promoter	this study	1. Phosphyration and annealing of oligo nucleotide pairs CR199/CR200 and CR445/CR446. 2. Digest of pDM920 with BamHI and XmaJI. 3. Ligation of digested backbone and both oligo nucleotide pairs.
pCR092	pDM920	Gm	Pecf02 env. Pecf33 C-disruption	RBS1	luxCDABE	rrnB T1	ECF02-dependent promoter	this study	1. Phosphyration and annealing of oligo nucleotide pairs CR199/CR200 and CR443/CR444. 2. Digest of pDM920 with BamHI and XmaJI. 3. Ligation of digested backbone and both oligo nucleotide pairs.
pCR093	pDM920	Gm	Pecf11 env. PrpoE2#1 TA-swap	RBS1	luxCDABE	rrnB T1	ECF02-dependent promoter	this study	1. Phosphyration and annealing of oligo nucleotide pairs CR447/CR448 and CR027/CR028. 2. Digest of pDM920 with BamHI and XmaJI. 3. Ligation of digested backbone and both oligo nucleotide pairs.
pCR094	pDM920	Gm	Pecf11 env. PrpoE2#1 C-disruption	RBS1	luxCDABE	rrnB T1	ECF02-dependent promoter	this study	1. Phosphyration and annealing of oligo nucleotide pairs CR449/CR450 and CR027/CR028. 2. Digest of pDM920 with BamHI and XmaJI. 3. Ligation of digested backbone and both oligo nucleotide pairs.
pCR095	pDM920	Gm	Pecf11 env. PrpoE2#3 TA-swap	RBS1	luxCDABE	rrnB T1	ECF02-dependent promoter	this study	1. Phosphyration and annealing of oligo nucleotide pairs CR479/CR480 and CR475/CR476. 2. Digest of pDM920 with BamHI and XmaJI. 3. Ligation of digested backbone and both oligo nucleotide pairs.
pCR096	pDM920	Gm	Pecf11 env. PrpoE2#3 C-disruption	RBS1	luxCDABE	rrnB T1	ECF02-dependent promoter	this study	1. Phosphyration and annealing of oligo nucleotide pairs CR481/CR482 and CR475/CR476. 2. Digest of pDM920 with BamHI and XmaJI. 3. Ligation of digested backbone and both oligo nucleotide pairs.
pCR097	pDM920	Gm	Pecf11 env. PrpoE2#4 TA-swap	RBS1	luxCDABE	rrnB T1	ECF02-dependent promoter	this study	1. Phosphyration and annealing of oligo nucleotide pairs CR487/CR488 and CR483/CR484. 2. Digest of pDM920 with BamHI and XmaJI. 3. Ligation of digested backbone and both oligo nucleotide pairs.
pCR098	pDM920	Gm	Pecf11 env. PrpoE2#4 C-disruption	RBS1	luxCDABE	rrnB T1	ECF02-dependent promoter	this study	1. Phosphyration and annealing of oligo nucleotide pairs CR489/CR490 and CR483/CR484. 2. Digest of pDM920 with BamHI and XmaJI. 3. Ligation of digested backbone and both oligo nucleotide pairs.
pCR099	pDM920	Gm	Pecf11 env. PrpoE9 TA-swap	RBS1	luxCDABE	rrnB T1	ECF02-dependent promoter	this study	1. Phosphyration and annealing of oligo nucleotide pairs CR385/CR386 and CR039/CR040. 2. Digest of pDM920 with BamHI and XmaJI. 3. Ligation of digested backbone and both oligo nucleotide pairs.
pCR100	pDM920	Gm	Pecf11 env. PrpoE9 C-disruption	RBS1	luxCDABE	rrnB T1	ECF02-dependent promoter	this study	1. Phosphyration and annealing of oligo nucleotide pairs CR373/CR374 and CR039/CR040. 2. Digest of pDM920 with BamHI and XmaJI. 3. Ligation of digested backbone and both oligo nucleotide pairs.
pCR101	pDM920	Gm	Pecf11 env. PNA#1 TA-swap	RBS1	luxCDABE	rrnB T1	ECF02-dependent promoter	this study	1. Phosphyration and annealing of oligo nucleotide pairs CR471/CR472 and CR467/CR468. 2. Digest of pDM920 with BamHI and XmaJI. 3. Ligation of digested backbone and both oligo nucleotide pairs.
pCR102	pDM920	Gm	Pecf11 env. PNA#1 C-disruption	RBS1	luxCDABE	rrnB T1	ECF02-dependent promoter	this study	1. Phosphyration and annealing of oligo nucleotide pairs CR473/CR474 and CR467/CR468. 2. Digest of pDM920 with BamHI and XmaJI. 3. Ligation of digested backbone and both oligo nucleotide pairs.
pCR103	pDM920	Gm	Pecf11 env. Pecf20 TA-swap	RBS1	luxCDABE	rrnB T1	ECF02-dependent promoter	this study	1. Phosphyration and annealing of oligo nucleotide pairs CR459/CR460 and CR131/CR132. 2. Digest of pDM920 with BamHI and XmaJI. 3. Ligation of digested backbone and both oligo nucleotide pairs.
pCR104	pDM920	Gm	Pecf11 env. Pecf20 C-disruption	RBS1	luxCDABE	rrnB T1	ECF02-dependent promoter	this study	1. Phosphyration and annealing of oligo nucleotide pairs CR461/CR462 and CR131/CR132. 2. Digest of pDM920 with BamHI and XmaJI. 3. Ligation of digested backbone and both oligo nucleotide pairs.
pCR105	pDM920	Gm	Pecf11 env. Pecf33 TA-swap	RBS1	luxCDABE	rrnB T1	ECF02-dependent promoter	this study	1. Phosphyration and annealing of oligo nucleotide pairs CR463/CR464 and CR363/CR364. 2. Digest of pDM920 with BamHI and XmaJI. 3. Ligation of digested backbone and both oligo nucleotide pairs.
pCR106	pDM920	Gm	Pecf11 env. Pecf33 C-disruption	RBS1	luxCDABE	rrnB T1	ECF02-dependent promoter	this study	1. Phosphyration and annealing of oligo nucleotide pairs CR465/CR466 and CR363/CR364. 2. Digest of pDM920 with BamHI and XmaJI. 3. Ligation of digested backbone and both oligo nucleotide pairs.
pCR107	pDM920	Gm	Pecf02 env. Pecf20 T-disruption	RBS1	luxCDABE	rrnB T1	ECF02-dependent promoter	this study	1. Phosphyration and annealing of oligo nucleotide pairs CR405/CR406 and CR407/CR408. 2. Digest of pDM920 with BamHI and XmaJI. 3. Ligation of digested backbone and both oligo nucleotide pairs.
pCR108	pDM920	Gm	Pecf02 env. Pecf20 A-50C	RBS1	luxCDABE	rrnB T1	ECF02-dependent promoter	this study	1. Phosphyration and annealing of oligo nucleotide pairs CR405/CR406 and CR411/CR412. 2. Digest of pDM920 with BamHI and XmaJI. 3. Ligation of digested backbone and both oligo nucleotide pairs.
pCR109	pDM920	Gm	Pecf02 env. Pecf20 A-49C	RBS1	luxCDABE	rrnB T1	ECF02-dependent promoter	this study	1. Phosphyration and annealing of oligo nucleotide pairs CR405/CR406 and CR413/CR414. 2. Digest of pDM920 with BamHI and XmaJI. 3. Ligation of digested backbone and both oligo nucleotide pairs.
pCR110	pDM920	Gm	Pecf02 env. Pecf20 A-48C	RBS1	luxCDABE	rrnB T1	ECF02-dependent promoter	this study	1. Phosphyration and annealing of oligo nucleotide pairs CR405/CR406 and CR415/CR416. 2. Digest of pDM920 with BamHI and XmaJI. 3. Ligation of digested backbone and both oligo nucleotide pairs.
pCR111	pDM920	Gm	Pecf02 env. Pecf20 upshift -3	RBS1	luxCDABE	rrnB T1	ECF02-dependent promoter	this study	1. Phosphyration and annealing of oligo nucleotide pairs CR405/CR406 and CR423/CR424. 2. Digest of pDM920 with BamHI and XmaJI. 3. Ligation of digested backbone and both oligo nucleotide pairs.
pCR112	pDM920	Gm	Pecf02 env. Pecf20 upshift -6	RBS1	luxCDABE	rrnB T1	ECF02-dependent promoter	this study	1. Phosphyration and annealing of oligo nucleotide pairs CR405/CR406 and CR425/CR426. 2. Digest of pDM920 with BamHI and XmaJI. 3. Ligation of digested backbone and both oligo nucleotide pairs.
pCR113	pDM920	Gm	Pecf02 env. Pecf20 downshift +3	RBS1	luxCDABE	rrnB T1	ECF02-dependent promoter	this study	1. Phosphyration and annealing of oligo nucleotide pairs CR405/CR406 and CR419/CR420. 2. Digest of pDM920 with BamHI and XmaJI. 3. Ligation of digested backbone and both oligo nucleotide pairs.
pCR114	pDM920	Gm	Pecf02 env. Pecf20 downshift +6	RBS1	luxCDABE	rrnB T1	ECF02-dependent promoter	this study	1. Phosphyration and annealing of oligo nucleotide pairs CR405/CR406 and CR421/CR422. 2. Digest of pDM920 with BamHI and XmaJI. 3. Ligation of digested backbone and both oligo nucleotide pairs.
pCR115	pDM920	Gm	Pecf11 env. PrpoE9 T-disruption	RBS1	luxCDABE	rrnB T1	ECF02-dependent promoter	this study	1. Phosphyration and annealing of oligo nucleotide pairs CR095/CR096 and CR375/CR376. 2. Digest of pDM920 with BamHI and XmaJI. 3. Ligation of digested backbone and both oligo nucleotide pairs.
pCR116	pDM920	Gm	Pecf11 env. PrpoE9 A-50C	RBS1	luxCDABE	rrnB T1	ECF02-dependent promoter	this study	1. Phosphyration and annealing of oligo nucleotide pairs CR399/CR400 and CR039/CR040. 2. Digest of pDM920 with BamHI and XmaJI. 3. Ligation of digested backbone and both oligo nucleotide pairs.
pCR117	pDM920	Gm	Pecf11 env. PrpoE9 A-49C	RBS1	luxCDABE	rrnB T1	ECF02-dependent promoter	this study	1. Phosphyration and annealing of oligo nucleotide pairs CR401/CR402 and CR039/CR040. 2. Digest of pDM920 with BamHI and XmaJI. 3. Ligation of digested backbone and both oligo nucleotide pairs.
pCR118	pDM920	Gm	Pecf11 env. PrpoE9 A-48C	RBS1	luxCDABE	rrnB T1	ECF02-dependent promoter	this study	1. Phosphyration and annealing of oligo nucleotide pairs CR403/CR404 and CR039/CR040. 2. Digest of pDM920 with BamHI and XmaJI. 3. Ligation of digested backbone and both oligo nucleotide pairs.
pCR119	pDM920	Gm	Pecf11 env. PrpoE9 upshift -4	RBS1	luxCDABE	rrnB T1	ECF02-dependent promoter	this study	1. Phosphyration and annealing of oligo nucleotide pairs CR095/CR096 and CR381/CR382. 2. Digest of pDM920 with BamHI and XmaJI. 3. Ligation of digested backbone and both oligo nucleotide pairs.
pCR120	pDM920	Gm	Pecf11 env. PrpoE9 upshift -7	RBS1	luxCDABE	rrnB T1	ECF02-dependent promoter	this study	1. Phosphyration and annealing of oligo nucleotide pairs CR095/CR096 and CR383/CR384. 2. Digest of pDM920 with BamHI and XmaJI. 3. Ligation of digested backbone and both oligo nucleotide pairs.
pCR121	pDM920	Gm	Pecf11 env. PrpoE9 downshift +2	RBS1	luxCDABE	rrnB T1	ECF02-dependent promoter	this study	1. Phosphyration and annealing of oligo nucleotide pairs CR095/CR096 and CR377/CR378. 2. Digest of pDM920 with BamHI and XmaJI. 3. Ligation of digested backbone and both oligo nucleotide pairs.
pCR122	pDM920	Gm	Pecf11 env. PrpoE9 downshift +5	RBS1	luxCDABE	rrnB T1	ECF02-dependent promoter	this study	1. Phosphyration and annealing of oligo nucleotide pairs CR095/CR096 and CR379/CR380. 2. Digest of pDM920 with BamHI and XmaJI. 3. Ligation of digested backbone and both oligo nucleotide pairs.
pCR126	pABCaL1 mob	Gm	Pecf02 env. Pecf20	RBS1	mclover3	rrnB T1	ECF02-dependent promoter	this study	MoClo level 1 assembly in pABCaL1 mob with pCR123, p0-09 RBS1, p0-15 mclover3, and p0-11 rrnBT1 using BsaI.
pCR127	pABCaL1 mob	Gm	Pecf02 env. Pecf20	RBS1	morange2	rrnB T1	ECF02-dependent promoter	this study	MoClo level 1 assembly in pABCaL1 mob with pCR123, p0-09 RBS1, p0-15 morange2, and p0-11 rrnBT1 using BsaI.
pCR128	pABCaL1 mob	Gm	Pecf02 env. PrpoE2#3	RBS1	mclover3	rrnB T1	ECF02-dependent promoter	this study	MoClo level 1 assembly in pABCaL1 mob with pCR124, p0-09 RBS1, p0-15 mclover3, and p0-11 rrnBT1 using BsaI.
pCR129	pABCaL1 mob	Gm	Pecf02 env. PrpoE2#3	RBS1	morange2	rrnB T1	ECF02-dependent promoter	this study	MoClo level 1 assembly in pABCaL1 mob with pCR124, p0-09 RBS1, p0-15 morange2, and p0-11 rrnBT1 using BsaI.
pCR130	pABCaL1 mob	Gm	Pecf02 env. Pecf11	RBS1	mclover3	rrnB T1	ECF02-dependent promoter	this study	MoClo level 1 assembly in pABCaL1 mob with pCR125, p0-09 RBS1, p0-15 mclover3, and p0-11 rrnBT1 using BsaI.
pCR131	pABCaL1 mob	Gm	Pecf02 env. Pecf11	RBS1	morange2	rrnB T1	ECF02-dependent promoter	this study	MoClo level 1 assembly in pABCaL1 mob with pCR125, p0-09 RBS1, p0-15 morange2, and p0-11 rrnBT1 using BsaI.
pCR141	pABCaLM mob	Gm	Pecf02 env. Pecf20	RBS1	mclover3	rrnB T1	ECF02-dependent 3-regulon	this study	MoClo level M assembly in pABCaLM mob with pCR132, pCR133, pCR134, and pMel3 using BpiI.
			Pecf02 env. PrpoE2#3	RBS1	morange2	rrnB T2
			Pecf02 env. Pecf11	RBS1	luxCDABE	thrA-rpoC-dt
pCR142	pABCaLM mob	Gm	Pecf02 env. Pecf20	RBS1	mclover3	rrnB T1	ECF02-dependent 3-regulon	this study	MoClo level M assembly in pABCaLM mob with pCR132, pCR135, pCR136, and pMel3 using BpiI.
			Pecf02 env. Pecf11	RBS1	morange2	rrnB T2
			Pecf02 env. PrpoE2#3	RBS1	luxCDABE	thrA-rpoC-dt
pCR143	pABCaLM mob	Gm	Pecf02 env. PrpoE2#3	RBS1	mclover3	rrnB T1	ECF02-dependent 3-regulon	this study	MoClo level M assembly in pABCaLM mob with pCR137, pCR138, pCR134, and pMel3 using BpiI.
			Pecf02 env. Pecf20	RBS1	morange2	rrnB T2
			Pecf02 env. Pecf11	RBS1	luxCDABE	thrA-rpoC-dt
pCR144	pABCaLM mob	Gm	Pecf02 env. Pecf11	RBS1	mclover3	rrnB T1	ECF02-dependent 3-regulon	this study	MoClo level M assembly in pABCaLM mob with pCR139, pCR138, pCR136, and pMel3 using BpiI.
			Pecf02 env. Pecf20	RBS1	morange2	rrnB T2
			Pecf02 env. PrpoE2#3	RBS1	luxCDABE	thrA-rpoC-dt
pCR145	pABCaLM mob	Gm	Pecf02 env. PrpoE2#3	RBS1	mclover3	rrnB T1	ECF02-dependent 3-regulon	this study	MoClo level M assembly in pABCaLM mob with pCR137, pCR135, pCR140, and pMel3 using BpiI.
			Pecf02 env. Pecf11	RBS1	morange2	rrnB T2
			Pecf02 env. Pecf20	RBS1	luxCDABE	thrA-rpoC-dt
pCR146	pABCaLM mob	Gm	Pecf02 env. Pecf11	RBS1	mclover3	rrnB T1	ECF02-dependent 3-regulon	this study	MoClo level M assembly in pABCaLM mob with pCR139, pCR133, pCR140, and pMel3 using BpiI.
			Pecf02 env. PrpoE2#3	RBS1	morange2	rrnB T2
			Pecf02 env. Pecf20	RBS1	luxCDABE	thrA-rpoC-dt
