## Supplemental Table S5 for "Dynamic expression range expansion of ECF sigma factor-dependent synthetic regulons by promoter context engineering"

### Sheet: TABLE S5
Table S5: List of S. meliloti strains used in this study and figures where repsective strains are depicted. Abbr: ab - antibiotic; Str -streptomycine; Gm - gentamycin; Hyg - hygromycin-B;Sp - spectinomycin).
References
[1] Lang et al.(2018) Most Sinorhizobium meliloti extracytoplasmic function sigma factors control accessory functions. doi: 10.1128/mSphereDirect.00454-18.
Designation	parental strain	Genotype	reference	ab	Relevant figure(s)
S. meliloti Δecf/Δanti-σ	CL150	Δ(rpoE1-ecfR1) Δ(rpoE2-rsiA1) Δ(rpoE3-ecfR3) Δ(ecfE4-ecfR4) Δ(rpoE5-SMb21687) Δ(rpoE6-ecfR6) Δ(rpoE7-ecfR7) Δ(rpoE8-SMb20593) Δ(rpoE9-SMb20029) Δ(rpoE10-SMc01151) Δ(fecI-fecR) Δ(rsiA2)	[1]	Str	-
CRSm001	Δecf/Δanti-σ	pCR014 pCR010	this study	Str Hyg Gm	Fig. 1B
CRSm002	Δecf/Δanti-σ	pCR015 pCR010	this study	Str Hyg Gm	Fig. 1B
CRSm003	Δecf/Δanti-σ	pCR016 pCR010	this study	Str Hyg Gm	Fig. 1B
CRSm004	Δecf/Δanti-σ	pCR017 pCR010	this study	Str Hyg Gm	Fig. 1B
CRSm005	Δecf/Δanti-σ	pCR018 pCR010	this study	Str Hyg Gm	Fig. 1B, Fig. 2B, D, Fig. 3, Fig. S4A, Fig. S9
CRSm006	Δecf/Δanti-σ	pABCbmodL1 mob pCR010	this study	Str Hyg Gm	Fig. 1B, Fig. 2B, D, Fig. 3
CRSm007	Δecf/Δanti-σ	pCR019 pCR011	this study	Str Hyg Gm	Fig. 1C
CRSm008	Δecf/Δanti-σ	pCR020 pCR011	this study	Str Hyg Gm	Fig. 1C
CRSm009	Δecf/Δanti-σ	pCR021 pCR011	this study	Str Hyg Gm	Fig. 1C
CRSm010	Δecf/Δanti-σ	pCR022 pCR011	this study	Str Hyg Gm	Fig. 1C
CRSm011	Δecf/Δanti-σ	pCR023 pCR011	this study	Str Hyg Gm	Fig. 1C, Fig. 2C, D, Fig. 3, Fig. S3B, Fig. S4B
CRSm012	Δecf/Δanti-σ	pABCbmodL1 mob pCR011	this study	Str Hyg Gm	Fig. 1C, Fig. 2C, D, Fig. 3, Fig. S3B
CRSm013	Δecf/Δanti-σ	pCR024 pCR012	this study	Str Hyg Gm	Fig. 1D
CRSm014	Δecf/Δanti-σ	pCR025 pCR012	this study	Str Hyg Gm	Fig. 1D
CRSm015	Δecf/Δanti-σ	pCR026 pCR012	this study	Str Hyg Gm	Fig. 1D
CRSm016	Δecf/Δanti-σ	pCR027 pCR012	this study	Str Hyg Gm	Fig. 1D
CRSm017	Δecf/Δanti-σ	pCR028 pCR012	this study	Str Hyg Gm	Fig. 1D, Fig. 2D, Fig. 3
CRSm018	Δecf/Δanti-σ	pABCbmodL1 mob pCR012	this study	Str Hyg Gm	Fig. 1D, Fig. 2D, Fig. 3
CRSm019	Δecf/Δanti-σ	pCR029 pCR013	this study	Str Hyg Gm	Fig. 1E
CRSm020	Δecf/Δanti-σ	pCR030 pCR013	this study	Str Hyg Gm	Fig. 1E
CRSm021	Δecf/Δanti-σ	pCR031 pCR013	this study	Str Hyg Gm	Fig. 1E
CRSm022	Δecf/Δanti-σ	pCR032 pCR013	this study	Str Hyg Gm	Fig. 1E
CRSm023	Δecf/Δanti-σ	pCR033 pCR013	this study	Str Hyg Gm	Fig. 1E, Fig. 2D, Fig. 3
CRSm024	Δecf/Δanti-σ	pABCbmodL1 mob pCR013	this study	Str Hyg Gm	Fig. 1E, Fig. 2D, Fig. 3
CRSm025	Δecf/Δanti-σ	pCR018 pCR034	this study	Str Hyg Gm	Fig. 2B
CRSm026	Δecf/Δanti-σ	pABCbmodL1 mob pCR034	this study	Str Hyg Gm	Fig. 2B
CRSm027	Δecf/Δanti-σ	pCR018 pCR035	this study	Str Hyg Gm	Fig. 2B, Fig. S9
CRSm028	Δecf/Δanti-σ	pABCbmodL1 mob pCR035	this study	Str Hyg Gm	Fig. 2B
CRSm029	Δecf/Δanti-σ	pCR018 pCR036	this study	Str Hyg Gm	Fig. 2B
CRSm030	Δecf/Δanti-σ	pABCbmodL1 mob pCR036	this study	Str Hyg Gm	Fig. 2B
CRSm031	Δecf/Δanti-σ	pCR018 pCR037	this study	Str Hyg Gm	Fig. 2B, Fig. 5A, Fig. S4A, Fig. S5B, Fig. S9
CRSm032	Δecf/Δanti-σ	pABCbmodL1 mob pCR037	this study	Str Hyg Gm	Fig. 2B, Fig. S5B
CRSm033	Δecf/Δanti-σ	pCR018 pCR038	this study	Str Hyg Gm	Fig. 2B, Fig. 5A, Fig. S4A, Fig. S5B, Fig. S9
CRSm034	Δecf/Δanti-σ	pABCbmodL1 mob pCR038	this study	Str Hyg Gm	Fig. 2B, Fig. S5B
CRSm035	Δecf/Δanti-σ	pCR018 pCR039	this study	Str Hyg Gm	Fig. 2B, Fig. 5A, Fig. S9
CRSm036	Δecf/Δanti-σ	pABCbmodL1 mob pCR039	this study	Str Hyg Gm	Fig. 2B
CRSm037	Δecf/Δanti-σ	pCR023 pCR040	this study	Str Hyg Gm	Fig. 2C, Fig. S3B
CRSm038	Δecf/Δanti-σ	pABCbmodL1 mob pCR040	this study	Str Hyg Gm	Fig. 2C, Fig. S3B
CRSm039	Δecf/Δanti-σ	pCR023 pCR041	this study	Str Hyg Gm	Fig. 2C
CRSm040	Δecf/Δanti-σ	pABCbmodL1 mob pCR041	this study	Str Hyg Gm	Fig. 2C
CRSm041	Δecf/Δanti-σ	pCR023 pCR042	this study	Str Hyg Gm	Fig. 2C
CRSm042	Δecf/Δanti-σ	pABCbmodL1 mob pCR042	this study	Str Hyg Gm	Fig. 2C
CRSm043	Δecf/Δanti-σ	pCR023 pCR043	this study	Str Hyg Gm	Fig. 2C, Fig. S3B, Fig. S4B, Fig. S5C, Fig. S6A
CRSm044	Δecf/Δanti-σ	pABCbmodL1 mob pCR043	this study	Str Hyg Gm	Fig. 2C, Fig. S3B, Fig. S5C
CRSm045	Δecf/Δanti-σ	pCR023 pCR044	this study	Str Hyg Gm	Fig. 2C, Fig. S4B, Fig. S5C, Fig. S6A, Fig. S7B
CRSm046	Δecf/Δanti-σ	pABCbmodL1 mob pCR044	this study	Str Hyg Gm	Fig. 2C, Fig. S5C, Fig. S7B
CRSm047	Δecf/Δanti-σ	pCR023 pCR045	this study	Str Hyg Gm	Fig. 2C, Fig. S3B, Fig. S6A
CRSm048	Δecf/Δanti-σ	pABCbmodL1 mob pCR045	this study	Str Hyg Gm	Fig. 2C, Fig. S3B
CRSm049	Δecf/Δanti-σ	pCR018 pCR046	this study	Str Hyg Gm	Fig. 2D, Fig. 3, Fig. 6F, Fig. S9, Fig. S10A-C
CRSm050	Δecf/Δanti-σ	pABCbmodL1 mob pCR046	this study	Str Hyg Gm	Fig. 2D, Fig. 3
CRSm051	Δecf/Δanti-σ	pCR018 pCR047	this study	Str Hyg Gm	Fig. 2D, Fig. 3, Fig. 5A, Fig. 6F, Fig. S7A, Fig. S9, Fig. S10A-C
CRSm052	Δecf/Δanti-σ	pABCbmodL1 mob pCR047	this study	Str Hyg Gm	Fig. 2D, Fig. 3, Fig. S7A
CRSm053	Δecf/Δanti-σ	pCR018 pCR048	this study	Str Hyg Gm	Fig. 2D, Fig. 3, Fig. 5A, Fig. S9
CRSm054	Δecf/Δanti-σ	pABCbmodL1 mob pCR048	this study	Str Hyg Gm	Fig. 2D, Fig. 3
CRSm055	Δecf/Δanti-σ	pCR023 pCR049	this study	Str Hyg Gm	Fig. 2D, Fig. 3
CRSm056	Δecf/Δanti-σ	pABCbmodL1 mob pCR049	this study	Str Hyg Gm	Fig. 2D, Fig. 3
CRSm057	Δecf/Δanti-σ	pCR023 pCR050	this study	Str Hyg Gm	Fig. 2D, Fig. 3, Fig. S6A
CRSm058	Δecf/Δanti-σ	pABCbmodL1 mob pCR050	this study	Str Hyg Gm	Fig. 2D, Fig. 3
CRSm059	Δecf/Δanti-σ	pCR023 pCR051	this study	Str Hyg Gm	Fig. 2D, Fig. 3, Fig. S6A
CRSm060	Δecf/Δanti-σ	pABCbmodL1 mob pCR051	this study	Str Hyg Gm	Fig. 2D, Fig. 3
CRSm061	Δecf/Δanti-σ	pCR023 pCR010	this study	Str Hyg Gm	Fig. 3
CRSm062	Δecf/Δanti-σ	pCR028 pCR010	this study	Str Hyg Gm	Fig. 3
CRSm063	Δecf/Δanti-σ	pCR033 pCR010	this study	Str Hyg Gm	Fig. 3
CRSm064	Δecf/Δanti-σ	pCR052 pCR010	this study	Str Hyg Gm	Fig. 3
CRSm065	Δecf/Δanti-σ	pCR053 pCR010	this study	Str Hyg Gm	Fig. 3
CRSm066	Δecf/Δanti-σ	pCR054 pCR010	this study	Str Hyg Gm	Fig. 3
CRSm067	Δecf/Δanti-σ	pCR055 pCR010	this study	Str Hyg Gm	Fig. 3
CRSm068	Δecf/Δanti-σ	pCR056 pCR010	this study	Str Hyg Gm	Fig. 3
CRSm069	Δecf/Δanti-σ	pCR023 pCR046	this study	Str Hyg Gm	Fig. 3
CRSm070	Δecf/Δanti-σ	pCR028 pCR046	this study	Str Hyg Gm	Fig. 3
CRSm071	Δecf/Δanti-σ	pCR033 pCR046	this study	Str Hyg Gm	Fig. 3
CRSm072	Δecf/Δanti-σ	pCR052 pCR046	this study	Str Hyg Gm	Fig. 3
CRSm073	Δecf/Δanti-σ	pCR053 pCR046	this study	Str Hyg Gm	Fig. 3
CRSm074	Δecf/Δanti-σ	pCR054 pCR046	this study	Str Hyg Gm	Fig. 3
CRSm075	Δecf/Δanti-σ	pCR055 pCR046	this study	Str Hyg Gm	Fig. 3
CRSm076	Δecf/Δanti-σ	pCR056 pCR046	this study	Str Hyg Gm	Fig. 3
CRSm077	Δecf/Δanti-σ	pCR023 pCR047	this study	Str Hyg Gm	Fig. 3
CRSm078	Δecf/Δanti-σ	pCR028 pCR047	this study	Str Hyg Gm	Fig. 3
CRSm079	Δecf/Δanti-σ	pCR033 pCR047	this study	Str Hyg Gm	Fig. 3
CRSm080	Δecf/Δanti-σ	pCR052 pCR047	this study	Str Hyg Gm	Fig. 3
CRSm081	Δecf/Δanti-σ	pCR053 pCR047	this study	Str Hyg Gm	Fig. 3
CRSm082	Δecf/Δanti-σ	pCR054 pCR047	this study	Str Hyg Gm	Fig. 3
CRSm083	Δecf/Δanti-σ	pCR055 pCR047	this study	Str Hyg Gm	Fig. 3
CRSm084	Δecf/Δanti-σ	pCR056 pCR047	this study	Str Hyg Gm	Fig. 3
CRSm085	Δecf/Δanti-σ	pCR023 pCR048	this study	Str Hyg Gm	Fig. 3
CRSm086	Δecf/Δanti-σ	pCR028 pCR048	this study	Str Hyg Gm	Fig. 3
CRSm087	Δecf/Δanti-σ	pCR033 pCR048	this study	Str Hyg Gm	Fig. 3
CRSm088	Δecf/Δanti-σ	pCR052 pCR048	this study	Str Hyg Gm	Fig. 3
CRSm089	Δecf/Δanti-σ	pCR053 pCR048	this study	Str Hyg Gm	Fig. 3
CRSm090	Δecf/Δanti-σ	pCR054 pCR048	this study	Str Hyg Gm	Fig. 3
CRSm091	Δecf/Δanti-σ	pCR055 pCR048	this study	Str Hyg Gm	Fig. 3
CRSm092	Δecf/Δanti-σ	pCR056 pCR048	this study	Str Hyg Gm	Fig. 3
CRSm093	Δecf/Δanti-σ	pCR018 pCR011	this study	Str Hyg Gm	Fig. 3
CRSm094	Δecf/Δanti-σ	pCR028 pCR011	this study	Str Hyg Gm	Fig. 3
CRSm095	Δecf/Δanti-σ	pCR033 pCR011	this study	Str Hyg Gm	Fig. 3
CRSm096	Δecf/Δanti-σ	pCR052 pCR011	this study	Str Hyg Gm	Fig. 3
CRSm097	Δecf/Δanti-σ	pCR053 pCR011	this study	Str Hyg Gm	Fig. 3
CRSm098	Δecf/Δanti-σ	pCR054 pCR011	this study	Str Hyg Gm	Fig. 3
CRSm099	Δecf/Δanti-σ	pCR055 pCR011	this study	Str Hyg Gm	Fig. 3
CRSm100	Δecf/Δanti-σ	pCR056 pCR011	this study	Str Hyg Gm	Fig. 3
CRSm101	Δecf/Δanti-σ	pCR018 pCR048	this study	Str Hyg Gm	Fig. 3
CRSm102	Δecf/Δanti-σ	pCR028 pCR048	this study	Str Hyg Gm	Fig. 3
CRSm103	Δecf/Δanti-σ	pCR033 pCR048	this study	Str Hyg Gm	Fig. 3
CRSm104	Δecf/Δanti-σ	pCR052 pCR048	this study	Str Hyg Gm	Fig. 3
CRSm105	Δecf/Δanti-σ	pCR053 pCR048	this study	Str Hyg Gm	Fig. 3
CRSm106	Δecf/Δanti-σ	pCR054 pCR048	this study	Str Hyg Gm	Fig. 3
CRSm107	Δecf/Δanti-σ	pCR055 pCR048	this study	Str Hyg Gm	Fig. 3
CRSm108	Δecf/Δanti-σ	pCR056 pCR048	this study	Str Hyg Gm	Fig. 3
CRSm109	Δecf/Δanti-σ	pCR018 pCR049	this study	Str Hyg Gm	Fig. 3
CRSm110	Δecf/Δanti-σ	pCR028 pCR049	this study	Str Hyg Gm	Fig. 3
CRSm111	Δecf/Δanti-σ	pCR033 pCR049	this study	Str Hyg Gm	Fig. 3
CRSm112	Δecf/Δanti-σ	pCR052 pCR049	this study	Str Hyg Gm	Fig. 3
CRSm113	Δecf/Δanti-σ	pCR053 pCR049	this study	Str Hyg Gm	Fig. 3
CRSm114	Δecf/Δanti-σ	pCR054 pCR049	this study	Str Hyg Gm	Fig. 3
CRSm115	Δecf/Δanti-σ	pCR055 pCR049	this study	Str Hyg Gm	Fig. 3
CRSm116	Δecf/Δanti-σ	pCR056 pCR049	this study	Str Hyg Gm	Fig. 3
CRSm117	Δecf/Δanti-σ	pCR018 pCR050	this study	Str Hyg Gm	Fig. 3
CRSm118	Δecf/Δanti-σ	pCR028 pCR050	this study	Str Hyg Gm	Fig. 3
CRSm119	Δecf/Δanti-σ	pCR033 pCR050	this study	Str Hyg Gm	Fig. 3
CRSm120	Δecf/Δanti-σ	pCR052 pCR050	this study	Str Hyg Gm	Fig. 3
CRSm121	Δecf/Δanti-σ	pCR053 pCR050	this study	Str Hyg Gm	Fig. 3
CRSm122	Δecf/Δanti-σ	pCR054 pCR050	this study	Str Hyg Gm	Fig. 3
CRSm123	Δecf/Δanti-σ	pCR055 pCR050	this study	Str Hyg Gm	Fig. 3
CRSm124	Δecf/Δanti-σ	pCR056 pCR050	this study	Str Hyg Gm	Fig. 3
CRSm125	Δecf/Δanti-σ	pCR018 pCR012	this study	Str Hyg Gm	Fig. 3
CRSm126	Δecf/Δanti-σ	pCR023 pCR012	this study	Str Hyg Gm	Fig. 3
CRSm127	Δecf/Δanti-σ	pCR033 pCR012	this study	Str Hyg Gm	Fig. 3
CRSm128	Δecf/Δanti-σ	pCR052 pCR012	this study	Str Hyg Gm	Fig. 3
CRSm129	Δecf/Δanti-σ	pCR053 pCR012	this study	Str Hyg Gm	Fig. 3
CRSm130	Δecf/Δanti-σ	pCR054 pCR012	this study	Str Hyg Gm	Fig. 3
CRSm131	Δecf/Δanti-σ	pCR055 pCR012	this study	Str Hyg Gm	Fig. 3
CRSm132	Δecf/Δanti-σ	pCR056 pCR012	this study	Str Hyg Gm	Fig. 3
CRSm133	Δecf/Δanti-σ	pCR018 pCR013	this study	Str Hyg Gm	Fig. 3
CRSm134	Δecf/Δanti-σ	pCR023 pCR013	this study	Str Hyg Gm	Fig. 3
CRSm135	Δecf/Δanti-σ	pCR028 pCR013	this study	Str Hyg Gm	Fig. 3
CRSm136	Δecf/Δanti-σ	pCR052 pCR013	this study	Str Hyg Gm	Fig. 3
CRSm137	Δecf/Δanti-σ	pCR053 pCR013	this study	Str Hyg Gm	Fig. 3
CRSm138	Δecf/Δanti-σ	pCR054 pCR013	this study	Str Hyg Gm	Fig. 3
CRSm139	Δecf/Δanti-σ	pCR055 pCR013	this study	Str Hyg Gm	Fig. 3
CRSm140	Δecf/Δanti-σ	pCR056 pCR013	this study	Str Hyg Gm	Fig. 3
CRSm141	Δecf/Δanti-σ	pCR018 pABCa Pecf31 lux	this study	Str Hyg Gm	Fig. 3
CRSm142	Δecf/Δanti-σ	pCR023 pABCa Pecf31 lux	this study	Str Hyg Gm	Fig. 3
CRSm143	Δecf/Δanti-σ	pCR028 pABCa Pecf31 lux	this study	Str Hyg Gm	Fig. 3
CRSm144	Δecf/Δanti-σ	pCR033 pABCa Pecf31 lux	this study	Str Hyg Gm	Fig. 3
CRSm145	Δecf/Δanti-σ	pCR052 pABCa Pecf31 lux	this study	Str Hyg Gm	Fig. 3
CRSm146	Δecf/Δanti-σ	pCR053 pABCa Pecf31 lux	this study	Str Hyg Gm	Fig. 3
CRSm147	Δecf/Δanti-σ	pCR054 pABCa Pecf31 lux	this study	Str Hyg Gm	Fig. 3
CRSm148	Δecf/Δanti-σ	pCR055 pABCa Pecf31 lux	this study	Str Hyg Gm	Fig. 3
CRSm149	Δecf/Δanti-σ	pCR056 pABCa Pecf31 lux	this study	Str Hyg Gm	Fig. 3
CRSm150	Δecf/Δanti-σ	pABCbmodL1 mob pABCa Pecf31 lux	this study	Str Hyg Gm	Fig. 3
CRSm151	Δecf/Δanti-σ	pCR018 pABCa Pecf15 lux	this study	Str Hyg Gm	Fig. 3
CRSm152	Δecf/Δanti-σ	pCR023 pABCa Pecf15 lux	this study	Str Hyg Gm	Fig. 3
CRSm153	Δecf/Δanti-σ	pCR028 pABCa Pecf15 lux	this study	Str Hyg Gm	Fig. 3
CRSm154	Δecf/Δanti-σ	pCR033 pABCa Pecf15 lux	this study	Str Hyg Gm	Fig. 3
CRSm155	Δecf/Δanti-σ	pCR052 pABCa Pecf15 lux	this study	Str Hyg Gm	Fig. 3
CRSm156	Δecf/Δanti-σ	pCR053 pABCa Pecf15 lux	this study	Str Hyg Gm	Fig. 3
CRSm157	Δecf/Δanti-σ	pCR054 pABCa Pecf15 lux	this study	Str Hyg Gm	Fig. 3
CRSm158	Δecf/Δanti-σ	pCR055 pABCa Pecf15 lux	this study	Str Hyg Gm	Fig. 3
CRSm159	Δecf/Δanti-σ	pCR056 pABCa Pecf15 lux	this study	Str Hyg Gm	Fig. 3
CRSm160	Δecf/Δanti-σ	pABCbmodL1 mob pABCa Pecf15 lux	this study	Str Hyg Gm	Fig. 3
CRSm161	Δecf/Δanti-σ	pCR018 pABCa Pecf38 lux	this study	Str Hyg Gm	Fig. 3
CRSm162	Δecf/Δanti-σ	pCR023 pABCa Pecf38 lux	this study	Str Hyg Gm	Fig. 3
CRSm163	Δecf/Δanti-σ	pCR028 pABCa Pecf38 lux	this study	Str Hyg Gm	Fig. 3
CRSm164	Δecf/Δanti-σ	pCR033 pABCa Pecf38 lux	this study	Str Hyg Gm	Fig. 3
CRSm165	Δecf/Δanti-σ	pCR052 pABCa Pecf38 lux	this study	Str Hyg Gm	Fig. 3
CRSm166	Δecf/Δanti-σ	pCR053 pABCa Pecf38 lux	this study	Str Hyg Gm	Fig. 3
CRSm167	Δecf/Δanti-σ	pCR054 pABCa Pecf38 lux	this study	Str Hyg Gm	Fig. 3
CRSm168	Δecf/Δanti-σ	pCR055 pABCa Pecf38 lux	this study	Str Hyg Gm	Fig. 3
CRSm169	Δecf/Δanti-σ	pCR056 pABCa Pecf38 lux	this study	Str Hyg Gm	Fig. 3
CRSm170	Δecf/Δanti-σ	pABCbmodL1 mob pABCa Pecf38 lux	this study	Str Hyg Gm	Fig. 3
CRSm171	Δecf/Δanti-σ	pCR018 pABCa Pecf26 lux	this study	Str Hyg Gm	Fig. 3
CRSm172	Δecf/Δanti-σ	pCR023 pABCa Pecf26 lux	this study	Str Hyg Gm	Fig. 3
CRSm173	Δecf/Δanti-σ	pCR028 pABCa Pecf26 lux	this study	Str Hyg Gm	Fig. 3
CRSm174	Δecf/Δanti-σ	pCR033 pABCa Pecf26 lux	this study	Str Hyg Gm	Fig. 3
CRSm175	Δecf/Δanti-σ	pCR052 pABCa Pecf26 lux	this study	Str Hyg Gm	Fig. 3
CRSm176	Δecf/Δanti-σ	pCR053 pABCa Pecf26 lux	this study	Str Hyg Gm	Fig. 3
CRSm177	Δecf/Δanti-σ	pCR054 pABCa Pecf26 lux	this study	Str Hyg Gm	Fig. 3
CRSm178	Δecf/Δanti-σ	pCR055 pABCa Pecf26 lux	this study	Str Hyg Gm	Fig. 3
CRSm179	Δecf/Δanti-σ	pCR056 pABCa Pecf26 lux	this study	Str Hyg Gm	Fig. 3
CRSm180	Δecf/Δanti-σ	pABCbmodL1 mob pABCa Pecf26 lux	this study	Str Hyg Gm	Fig. 3
CRSm181	Δecf/Δanti-σ	pCR018 pABCa Pecf42 lux	this study	Str Hyg Gm	Fig. 3
CRSm182	Δecf/Δanti-σ	pCR023 pABCa Pecf42 lux	this study	Str Hyg Gm	Fig. 3
CRSm183	Δecf/Δanti-σ	pCR028 pABCa Pecf42 lux	this study	Str Hyg Gm	Fig. 3
CRSm184	Δecf/Δanti-σ	pCR033 pABCa Pecf42 lux	this study	Str Hyg Gm	Fig. 3
CRSm185	Δecf/Δanti-σ	pCR052 pABCa Pecf42 lux	this study	Str Hyg Gm	Fig. 3
CRSm186	Δecf/Δanti-σ	pCR053 pABCa Pecf42 lux	this study	Str Hyg Gm	Fig. 3
CRSm187	Δecf/Δanti-σ	pCR054 pABCa Pecf42 lux	this study	Str Hyg Gm	Fig. 3
CRSm188	Δecf/Δanti-σ	pCR055 pABCa Pecf42 lux	this study	Str Hyg Gm	Fig. 3
CRSm189	Δecf/Δanti-σ	pCR056 pABCa Pecf42 lux	this study	Str Hyg Gm	Fig. 3
CRSm190	Δecf/Δanti-σ	pABCbmodL1 mob pABCa Pecf42 lux	this study	Str Hyg Gm	Fig. 3
CRSm191	Δecf/Δanti-σ	pCR018 pCR073	this study	Str Hyg Gm	Fig. 5A, Fig. S9
CRSm192	Δecf/Δanti-σ	pCR018 pCR075	this study	Str Hyg Gm	Fig. 5A
CRSm193	Δecf/Δanti-σ	pCR018 pCR079	this study	Str Hyg Gm	Fig. 5A
CRSm194	Δecf/Δanti-σ	pCR018 pCR080	this study	Str Hyg Gm	Fig. 5A, Fig. S9
CRSm195	Δecf/Δanti-σ	pCR018 pCR081	this study	Str Hyg Gm	Fig. 5A
CRSm196	Δecf/Δanti-σ	pCR018 pCR082	this study	Str Hyg Gm	Fig. 5A
CRSm197	Δecf/Δanti-σ	pCR018 pCR083	this study	Str Hyg Gm	Fig. 5A
CRSm198	Δecf/Δanti-σ	pCR018 pCR084	this study	Str Hyg Gm	Fig. 5A, Fig. S9
CRSm199	Δecf/Δanti-σ	pCR018 pCR085	this study	Str Hyg Gm	Fig. 5A, Fig. S9
CRSm200	Δecf/Δanti-σ	pCR018 pCR086	this study	Str Hyg Gm	Fig. 5A
CRSm201	Δecf/Δanti-σ	pCR018 pCR087	this study	Str Hyg Gm	Fig. 5A
CRSm202	Δecf/Δanti-σ	pCR018 pCR088	this study	Str Hyg Gm	Fig. 5A
CRSm203	Δecf/Δanti-σ	pCR018 pCR089	this study	Str Hyg Gm	Fig. 5A, Fig. S7A
CRSm204	Δecf/Δanti-σ	pCR018 pCR090	this study	Str Hyg Gm	Fig. 5A, Fig. S7A
CRSm205	Δecf/Δanti-σ	pCR018 pCR091	this study	Str Hyg Gm	Fig. 5A
CRSm206	Δecf/Δanti-σ	pCR018 pCR092	this study	Str Hyg Gm	Fig. 5A, Fig. S5B
CRSm207	Δecf/Δanti-σ	pCR018 pCR126	this study	Str Hyg Gm	Fig. 6D, Fig. S10A-C
CRSm208	Δecf/Δanti-σ	pCR018 pCR127	this study	Str Hyg Gm	Fig. 6E, Fig. S10A-C
CRSm209	Δecf/Δanti-σ	pCR018 pCR128	this study	Str Hyg Gm	Fig. 6D, Fig. S10A-C
CRSm210	Δecf/Δanti-σ	pCR018 pCR129	this study	Str Hyg Gm	Fig. 6E, Fig. S10A-C
CRSm211	Δecf/Δanti-σ	pCR018 pCR130	this study	Str Hyg Gm	Fig. 6D, Fig. S10A-C
CRSm212	Δecf/Δanti-σ	pCR018 pCR131	this study	Str Hyg Gm	Fig. 6E, Fig. S10A-C
CRSm213	Δecf/Δanti-σ	pCR018 pCR141	this study	Str Hyg Gm	Fig. 6D-F, Fig. S10D-F
CRSm214	Δecf/Δanti-σ	pCR018 pCR142	this study	Str Hyg Gm	Fig. 6D-F, Fig. S10D-F
CRSm215	Δecf/Δanti-σ	pCR018 pCR143	this study	Str Hyg Gm	Fig. 6D-F, Fig. S10D-F
CRSm216	Δecf/Δanti-σ	pCR018 pCR144	this study	Str Hyg Gm	Fig. 6D-F, Fig. S10D-F
CRSm217	Δecf/Δanti-σ	pCR018 pCR145	this study	Str Hyg Gm	Fig. 6D-F, Fig. S10D-F
CRSm218	Δecf/Δanti-σ	pCR018 pCR146	this study	Str Hyg Gm	Fig. 6D-F, Fig. S10D-F
CRSm219	Δecf/Δanti-σ	pCR001	this study	Str Gm	Fig. S1C
CRSm220	Δecf/Δanti-σ	pCR002	this study	Str Gm	Fig. S1C
CRSm221	Δecf/Δanti-σ	pCR003	this study	Str Gm	Fig. S1C, E
CRSm222	Δecf/Δanti-σ	pCR004	this study	Str Gm	Fig. S1C
CRSm223	Δecf/Δanti-σ	pCR005	this study	Str Gm	Fig. S1C
CRSm224	Δecf/Δanti-σ	pCR006	this study	Str Gm	Fig. S1C
CRSm225	Δecf/Δanti-σ	pCR007	this study	Str Gm	Fig. S1C, D
CRSm226	Δecf/Δanti-σ	pCR008	this study	Str Gm	Fig. S1C
CRSm227	Δecf/Δanti-σ	pCR009	this study	Str Gm	Fig. S1C
CRSm228	Δecf/Δanti-σ	pABCaL1 mob	this study	Str Gm	Fig. S1C
CRSm229	Δecf/Δanti-σ	pCR023 pCR057	this study	Str Hyg Gm	Fig. S3B
CRSm230	Δecf/Δanti-σ	pABCbmodL1 mob pCR057	this study	Str Hyg Gm	Fig. S3B
CRSm231	Δecf/Δanti-σ	pCR023 pCR058	this study	Str Hyg Gm	Fig. S3B
CRSm232	Δecf/Δanti-σ	pABCbmodL1 mob pCR058	this study	Str Hyg Gm	Fig. S3B
CRSm233	Δecf/Δanti-σ	pCR023 pCR059	this study	Str Hyg Gm	Fig. S3B
CRSm234	Δecf/Δanti-σ	pABCbmodL1 mob pCR059	this study	Str Hyg Gm	Fig. S3B
CRSm235	Δecf/Δanti-σ	pCR023 pCR060	this study	Str Hyg Gm	Fig. S3B
CRSm236	Δecf/Δanti-σ	pABCbmodL1 mob pCR060	this study	Str Hyg Gm	Fig. S3B
CRSm237	Δecf/Δanti-σ	pCR023 pCR061	this study	Str Hyg Gm	Fig. S3B, Fig. S5C, Fig. S6A
CRSm238	Δecf/Δanti-σ	pABCbmodL1 mob pCR061	this study	Str Hyg Gm	Fig. S3B, Fig. S5C
CRSm239	Δecf/Δanti-σ	pCR023 pCR062	this study	Str Hyg Gm	Fig. S3B, Fig. S5C, Fig. S6A
CRSm240	Δecf/Δanti-σ	pABCbmodL1 mob pCR062	this study	Str Hyg Gm	Fig. S3B, Fig. S5C
CRSm241	Δecf/Δanti-σ	pCR023 pCR063	this study	Str Hyg Gm	Fig. S3B
CRSm242	Δecf/Δanti-σ	pABCbmodL1 mob pCR063	this study	Str Hyg Gm	Fig. S3B
CRSm243	Δecf/Δanti-σ	pCR023 pCR064	this study	Str Hyg Gm	Fig. S3B
CRSm244	Δecf/Δanti-σ	pABCbmodL1 mob pCR064	this study	Str Hyg Gm	Fig. S3B
CRSm245	Δecf/Δanti-σ	pCR023 pCR065	this study	Str Hyg Gm	Fig. S3B
CRSm246	Δecf/Δanti-σ	pABCbmodL1 mob pCR065	this study	Str Hyg Gm	Fig. S3B
CRSm247	Δecf/Δanti-σ	pCR023 pCR066	this study	Str Hyg Gm	Fig. S3B
CRSm248	Δecf/Δanti-σ	pABCbmodL1 mob pCR066	this study	Str Hyg Gm	Fig. S3B
CRSm249	Δecf/Δanti-σ	pCR018 pCR067	this study	Str Hyg Gm	Fig. 4A
CRSm250	Δecf/Δanti-σ	pCR018 pCR068	this study	Str Hyg Gm	Fig. 4A, Fig. S5B
CRSm251	Δecf/Δanti-σ	pCR018 pCR069	this study	Str Hyg Gm	Fig. 4A, Fig. S5B
CRSm252	Δecf/Δanti-σ	pCR023 pCR070	this study	Str Hyg Gm	Fig. 4B
CRSm253	Δecf/Δanti-σ	pCR023 pCR071	this study	Str Hyg Gm	Fig. 4B, Fig. S5C
CRSm254	Δecf/Δanti-σ	pCR023 pCR072	this study	Str Hyg Gm	Fig. 4B, Fig. S5C
CRSm255	Δecf/Δanti-σ	pABCbmodL1 mob pCR068	this study	Str Hyg Gm	Fig. S5B
CRSm256	Δecf/Δanti-σ	pABCbmodL1 mob pCR069	this study	Str Hyg Gm	Fig. S5B
CRSm257	Δecf/Δanti-σ	pABCbmodL1 mob pCR073	this study	Str Hyg Gm	Fig. S5B
CRSm258	Δecf/Δanti-σ	pABCbmodL1 mob pCR075	this study	Str Hyg Gm	Fig. S5B
CRSm259	Δecf/Δanti-σ	pCR018 pCR074	this study	Str Hyg Gm	Fig. S5B
CRSm260	Δecf/Δanti-σ	pABCbmodL1 mob pCR074	this study	Str Hyg Gm	Fig. S5B
CRSm261	Δecf/Δanti-σ	pCR018 pCR076	this study	Str Hyg Gm	Fig. S5B
CRSm262	Δecf/Δanti-σ	pABCbmodL1 mob pCR076	this study	Str Hyg Gm	Fig. S5B
CRSm263	Δecf/Δanti-σ	pABCbmodL1 mob pCR071	this study	Str Hyg Gm	Fig. S5C
CRSm264	Δecf/Δanti-σ	pABCbmodL1 mob pCR072	this study	Str Hyg Gm	Fig. S5C
CRSm265	Δecf/Δanti-σ	pCR023 pCR077	this study	Str Hyg Gm	Fig. S5C
CRSm266	Δecf/Δanti-σ	pABCbmodL1 mob pCR077	this study	Str Hyg Gm	Fig. S5C
CRSm267	Δecf/Δanti-σ	pCR023 pCR078	this study	Str Hyg Gm	Fig. S5C
CRSm268	Δecf/Δanti-σ	pABCbmodL1 mob pCR078	this study	Str Hyg Gm	Fig. S5C
CRSm269	Δecf/Δanti-σ	pCR023 pCR093	this study	Str Hyg Gm	Fig. S6A
CRSm270	Δecf/Δanti-σ	pCR023 pCR094	this study	Str Hyg Gm	Fig. S6A
CRSm271	Δecf/Δanti-σ	pCR023 pCR095	this study	Str Hyg Gm	Fig. S6A
CRSm272	Δecf/Δanti-σ	pCR023 pCR096	this study	Str Hyg Gm	Fig. S6A
CRSm273	Δecf/Δanti-σ	pCR023 pCR097	this study	Str Hyg Gm	Fig. S6A
CRSm274	Δecf/Δanti-σ	pCR023 pCR098	this study	Str Hyg Gm	Fig. S6A
CRSm275	Δecf/Δanti-σ	pCR023 pCR099	this study	Str Hyg Gm	Fig. S6A, Fig. S7B
CRSm276	Δecf/Δanti-σ	pCR023 pCR100	this study	Str Hyg Gm	Fig. S6A, Fig. S7B
CRSm277	Δecf/Δanti-σ	pCR023 pCR101	this study	Str Hyg Gm	Fig. S6A
CRSm278	Δecf/Δanti-σ	pCR023 pCR102	this study	Str Hyg Gm	Fig. S6A
CRSm279	Δecf/Δanti-σ	pCR023 pCR103	this study	Str Hyg Gm	Fig. S6A
CRSm280	Δecf/Δanti-σ	pCR023 pCR104	this study	Str Hyg Gm	Fig. S6A
CRSm281	Δecf/Δanti-σ	pCR023 pCR105	this study	Str Hyg Gm	Fig. S6A
CRSm282	Δecf/Δanti-σ	pCR023 pCR106	this study	Str Hyg Gm	Fig. S6A
CRSm283	Δecf/Δanti-σ	pABCbmodL1 mob pCR089	this study	Str Hyg Gm	Fig. S7A
CRSm284	Δecf/Δanti-σ	pABCbmodL1 mob pCR090	this study	Str Hyg Gm	Fig. S7A
CRSm285	Δecf/Δanti-σ	pCR018 pCR107	this study	Str Hyg Gm	Fig. S7A
CRSm286	Δecf/Δanti-σ	pABCbmodL1 mob pCR107	this study	Str Hyg Gm	Fig. S7A
CRSm287	Δecf/Δanti-σ	pCR018 pCR108	this study	Str Hyg Gm	Fig. S7A
CRSm288	Δecf/Δanti-σ	pABCbmodL1 mob pCR108	this study	Str Hyg Gm	Fig. S7A
CRSm289	Δecf/Δanti-σ	pCR018 pCR109	this study	Str Hyg Gm	Fig. S7A
CRSm290	Δecf/Δanti-σ	pABCbmodL1 mob pCR109	this study	Str Hyg Gm	Fig. S7A
CRSm291	Δecf/Δanti-σ	pCR018 pCR110	this study	Str Hyg Gm	Fig. S7A
CRSm292	Δecf/Δanti-σ	pABCbmodL1 mob pCR110	this study	Str Hyg Gm	Fig. S7A
CRSm293	Δecf/Δanti-σ	pCR018 pCR111	this study	Str Hyg Gm	Fig. S7A
CRSm294	Δecf/Δanti-σ	pABCbmodL1 mob pCR111	this study	Str Hyg Gm	Fig. S7A
CRSm295	Δecf/Δanti-σ	pCR018 pCR112	this study	Str Hyg Gm	Fig. S7A
CRSm296	Δecf/Δanti-σ	pABCbmodL1 mob pCR112	this study	Str Hyg Gm	Fig. S7A
CRSm297	Δecf/Δanti-σ	pCR018 pCR113	this study	Str Hyg Gm	Fig. S7A
CRSm298	Δecf/Δanti-σ	pABCbmodL1 mob pCR113	this study	Str Hyg Gm	Fig. S7A
CRSm299	Δecf/Δanti-σ	pCR018 pCR114	this study	Str Hyg Gm	Fig. S7A
CRSm300	Δecf/Δanti-σ	pABCbmodL1 mob pCR114	this study	Str Hyg Gm	Fig. S7A
CRSm301	Δecf/Δanti-σ	pABCbmodL1 mob pCR099	this study	Str Hyg Gm	Fig. S7B
CRSm302	Δecf/Δanti-σ	pABCbmodL1 mob pCR100	this study	Str Hyg Gm	Fig. S7B
CRSm303	Δecf/Δanti-σ	pCR023 pCR115	this study	Str Hyg Gm	Fig. S7B
CRSm304	Δecf/Δanti-σ	pABCbmodL1 mob pCR115	this study	Str Hyg Gm	Fig. S7B
CRSm305	Δecf/Δanti-σ	pCR023 pCR116	this study	Str Hyg Gm	Fig. S7B
CRSm306	Δecf/Δanti-σ	pABCbmodL1 mob pCR116	this study	Str Hyg Gm	Fig. S7B
CRSm307	Δecf/Δanti-σ	pCR023 pCR117	this study	Str Hyg Gm	Fig. S7B
CRSm308	Δecf/Δanti-σ	pABCbmodL1 mob pCR117	this study	Str Hyg Gm	Fig. S7B
CRSm309	Δecf/Δanti-σ	pCR023 pCR118	this study	Str Hyg Gm	Fig. S7B
CRSm310	Δecf/Δanti-σ	pABCbmodL1 mob pCR118	this study	Str Hyg Gm	Fig. S7B
CRSm311	Δecf/Δanti-σ	pCR023 pCR119	this study	Str Hyg Gm	Fig. S7B
CRSm312	Δecf/Δanti-σ	pABCbmodL1 mob pCR119	this study	Str Hyg Gm	Fig. S7B
CRSm313	Δecf/Δanti-σ	pCR023 pCR120	this study	Str Hyg Gm	Fig. S7B
CRSm314	Δecf/Δanti-σ	pABCbmodL1 mob pCR120	this study	Str Hyg Gm	Fig. S7B
CRSm315	Δecf/Δanti-σ	pCR023 pCR121	this study	Str Hyg Gm	Fig. S7B
CRSm316	Δecf/Δanti-σ	pABCbmodL1 mob pCR121	this study	Str Hyg Gm	Fig. S7B
CRSm317	Δecf/Δanti-σ	pCR023 pCR122	this study	Str Hyg Gm	Fig. S7B
CRSm318	Δecf/Δanti-σ	pABCbmodL1 mob pCR122	this study	Str Hyg Gm	Fig. S7B
