## Supplemental Table S6 for "Dynamic expression range expansion of ECF sigma factor-dependent synthetic regulons by promoter context engineering"

### Sheet: TABLE S6
Table S6: List of synthesized (dsDNA) gene fragments and (ssDNA) oligo nucleotides used for cloning and quality control.
References
[1]	Pinto et al. (2018) Engineering orthogonal synthetic timer circuits based on extracytoplasmic function σ factors. doi: 10.1093/nar/gky614.
[2]	Döhlemann et al. (2017) A family of single copy repABC-type shuttle vectors stably maintained in the Alpha-Proteobacterium Sinorhizoboium meliloti. doi: 10.1021/acssynbio.6b00320.
synthesized gene fragments
mclover3	GAAGTGCCATTCCGCCTGACCTAAAGAAGACAGAATGGTGTCGAAGGGCGAGGAGCTGTTCACCGGCGTCGTGCCGATCCTGGTCGAGCTCGACGGCGACGTGAACGGCCATAAATTCTCCGTCCGCGGCGAGGGCGAGGGCGATGCGACCAACGGCAAGCTGACCCTGAAGTTCATCTGCACCACCGGCAAGCTGCCGGTCCCGTGGCCGACCCTGGTGACCACGTTCGGCTACGGCGTCGCCTGCTTCAGCCGCTATCCGGACCACATGAAGCAACATGACTTCTTCAAGTCGGCGATGCCCGAGGGCTACGTCCAGGAGCGGACGATCTCGTTCAAGGACGATGGCACCTACAAGACCCGCGCCGAAGTCAAGTTCGAGGGCGACACGCTGGTCAA…
morange2	GAAGTGCCATTCCGCCTGACCTAAAGAAGACAGAATGGTGAGCAAGGGCGAGGAGAACAACATGGCGATCATCAAGGAGTTCATGCGGTTCAAGGTCCGCATGGAGGGCTCCGTGAATGGCCACGAGTTCGAGATCGAGGGCGAGGGCGAGGGCCGCCCGTACGAGGGGTTCCAGACGGCCAAGCTGAAGGTGACCAAGGGCGGCCCGCTGCCGTTCGCGTGGGACATCCTGAGCCCCCACTTCACCTACGGCAGCAAGGCCTATGTGAAGCACCCCGCCGACATCCCGGACTACTTCAAGCTCAGCTTCCCCGAGGGCTTCAAGTGGGAACGGGTCATGAATTATGAGGACGGCGGGGTCGTCACGGTCACGCAGGACTCCTCGCTGCAGGACGGCGA…
oligo nucleotides for cloning
DM051	AAAGAAGACACGGAGTTTGGCTGGCCCGGTCAAGG	PtauA fwd.
DM053	AAATGAAGACTCAGTAGGTTATGTCGCCCCGCTTTTTG	PtauA rev.
CR001	GATCTGCAGAGATCACAAGTCTTCCGCGCGGCATGTGATCCACTCTT	Pecf11 env. PrpoD #1 part 1 fwd.
CR002	GATGAAGAGTGGATCACATGCCGCGCGGAAGACTTGTGATCTCTGCA	Pecf11 env. PrpoD #1 part 1 rev.
CR003	CATCCCGCTACGTAACACCGGCATCGAATTGGGAAGCCGCGGCCCAA	Pecf11 env. PrpoD #1 part 2 fwd.
CR004	CTAGTTGGGCCGCGGCTTCCCAATTCGATGCCGGTGTTACGTAGCGG	Pecf11 env. PrpoD #1 part 2 rev.
CR009	GATCACGAAAGGCGCCCGGACGCGGGTTCGCACTGTGATCCACTCTTCA	Pecf11 env. PrpoH part 1 fwd.
CR010	GGGATGAAGAGTGGATCACAGTGCGAACCCGCGTCCGGGCGCCTTTCGT	Pecf11 env. PrpoH part 1 rev.
CR011	TCCCGCTACGTAACACCCTCAAGCAACCAGGCTCATTCGAGCCGC	Pecf11 env. PrpoH part 2 fwd.
CR012	CTAGGCGGCTCGAATGAGCCTGGTTGCTTGAGGGTGTTACGTAGC	Pecf11 env. PrpoH part 2 rev.
CR017	GATCCTCCTGCTTGTCCGTATCGTCACTCGCGCTGTGATCCACTCTTC	Pecf11 env. PrpoE1 part 1 fwd.
CR018	GGATGAAGAGTGGATCACAGCGCGAGTGACGATACGGACAAGCAGGAG	Pecf11 env. PrpoE1 part 1 rev.
CR019	ATCCCGCTACGTAACACCCTCGAACCCGCCCGTGCGCGGTTCTGCG	Pecf11 env. PrpoE1 part 2 fwd.
CR020	CTAGCGCAGAACCGCGCACGGGCGGGTTCGAGGGTGTTACGTAGCG	Pecf11 env. PrpoE1 part 2 rev.
CR027	ATCCCGCTACGTAACACCCTTGGGGCAGCGGACGCTGCACCTGACG	Pecf11 env. PrpoE2 #1 part 2 fwd.
CR028	CTAGCGTCAGGTGCAGCGTCCGCTGCCCCAAGGGTGTTACGTAGCG	Pecf11 env. PrpoE2 #1 part 2 rev.
CR037	GATCTCCACGCGTCGACAAAAAAATTCGCATCCTGTGATCCACTCTTC	Pecf11 env. PrpoE9 part 1 fwd.
CR038	GGATGAAGAGTGGATCACAGGATGCGAATTTTTTTGTCGACGCGTGGA	Pecf11 env. PrpoE9 part 1 rev.
CR039	ATCCCGCTACGTAACACTGTCGGAACCAACAAAAGGAGACCGACCA	Pecf11 env. PrpoE9 part 2 fwd.
CR040	CTAGTGGTCGGTCTCCTTTTGTTGGTTCCGACAGTGTTACGTAGCG	Pecf11 env. PrpoE9 part 2 rev.
CR045	GATCTGCAGAGATCACAAGTCTTCCGCGCGGCATACGGAACTTTACAAA	Pecf11 env. PrpoD #1 part 1 fwd.
CR046	CGTTTTTGTAAAGTTCCGTATGCCGCGCGGAAGACTTGTGATCTCTGCA	Pecf02 env. PrpoD #1 part 1 rev.
CR047	AACGAGACACTCTAAACGGCATCGAATTGGGAAGCCGCGGCCCAA	Pecf02 env. PrpoD #1 part 2 fwd.
CR048	CTAGTTGGGCCGCGGCTTCCCAATTCGATGCCGTTTAGAGTGTCT	Pecf02 env. PrpoD #1 part 2 rev.
CR053	GATCACGAAAGGCGCCCGGACGCGGGTTCGCACAACGGAACTTTACAAA	Pecf02 env. PrpoH part 1 fwd.
CR054	CGTTTTTGTAAAGTTCCGTTGTGCGAACCCGCGTCCGGGCGCCTTTCGT	Pecf02 env. PrpoH part 1 rev.
CR055	AACGAGACACTCTAAGCCTCAAGCAACCAGGCTCATTCGAGCCGC	Pecf02 env. PrpoH part 2 fwd.
CR056	CTAGGCGGCTCGAATGAGCCTGGTTGCTTGAGGCTTAGAGTGTCT	Pecf02 env. PrpoH part 2 rev.
CR061	GATCCTCCTGCTTGTCCGTATCGTCACTCGCGCCGCGGAACTTTACAAA	Pecf02 env. PrpoE1 part 1 fwd.
CR062	CGTTTTTGTAAAGTTCCGCGGCGCGAGTGACGATACGGACAAGCAGGAG	Pecf02 env. PrpoE1 part 1 rev.
CR063	AACGAGACACTCTAATCCTCGAACCCGCCCGTGCGCGGTTCTGCG	Pecf02 env. PrpoE1 part 2 fwd.
CR064	CTAGCGCAGAACCGCGCACGGGCGGGTTCGAGGATTAGAGTGTCT	Pecf02 env. PrpoE1 part 2 rev.
CR071	AACGAGACACTCTAACCCTTGGGGCAGCGGACGCTGCACCTGACG	Pecf02 env. PrpoE2 #1 part 2 fwd.
CR072	CTAGCGTCAGGTGCAGCGTCCGCTGCCCCAAGGGTTAGAGTGTCT	Pecf02 env. PrpoE2 #1 part 2 rev.
CR081	GATCTCCACGCGTCGACAAAAAAATTCGCATCCAACGGAACTTTACAA	Pecf02 env. PrpoE9 part 1 fwd.
CR082	GTTTTTGTAAAGTTCCGTTGGATGCGAATTTTTTTGTCGACGCGTGGA	Pecf02 env. PrpoE9 part 1 rev.
CR083	AAACGAGACACTCTAAGTGTCGGAACCAACAAAAGGAGACCGACCA	Pecf02 env. PrpoE9 part 2 fwd.
CR084	CTAGTGGTCGGTCTCCTTTTGTTGGTTCCGACACTTAGAGTGTCTC	Pecf02 env. PrpoE9 part 2 rev.
CR089	GATCTACAGCATGACAAACAAAAACAGATGCGTTACGGAACTTTACAA	Pecf02 wt part 1 fwd.
CR090	GTTTTTGTAAAGTTCCGTAACGCATCTGTTTTTGTTTGTCATGCTGTA	Pecf02 wt part 1 rev.
CR091	AAACGAGACACTCTAACCCTTTGCTTGCTCAAATTGCAGCTAATGG	Pecf02 wt part 2 fwd.
CR092	CTAGCCATTAGCTGCAATTTGAGCAAGCAAAGGGTTAGAGTGTCTC	Pecf02 wt part 2 rev.
CR093	GATCAAAATGCCTCCACACCGCTCGTCACATCCTGTGATCCACTCTTC	Pecf11 wt part 1 fwd.
CR094	GGATGAAGAGTGGATCACAGGATGTGACGAGCGGTGTGGAGGCATTTT	Pecf11wt part 1 rev.
CR095	ATCCCGCTACGTAACACCTCTGCATCGCGAACCAAAACCAGACAAT	Pecf11 wt part 2 fwd.
CR096	CTAGATTGTCTGGTTTTGGTTCGCGATGCAGAGGTGTTACGTAGCG	Pecf11 wt part 2 rev.
CR097	GATCACCAGGCGCGGATAAAAATTTCATTTGCCCGCGACGGATTCCCCG	Pecf20 wt part 1 fwd.
CR098	TGGGCGGGGAATCCGTCGCGGGCAAATGAAATTTTTATCCGCGCCTGGT	Pecf20 wt part 1 rev.
CR099	CCCATCTATCGTTGAACCCATCAGCTGCGTTCATCAGCGAACGCA	Pecf20 wt part 2 fwd.
CR100	CTAGTGCGTTCGCTGATGAACGCAGCTGATGGGTTCAACGATAGA	Pecf20 wt part 2 rev.
CR117	GATCAAAATGCCTCCACACCGCTCGTCACATCCTACGGAACTTTACAAA	Pecf02 env. Pecf11 part 1 fwd.
CR118	CGTTTTTGTAAAGTTCCGTAGGATGTGACGAGCGGTGTGGAGGCATTTT	Pecf02 env. Pecf11 part 1 rev.
CR119	AACGAGACACTCTAACCTCTGCATCGCGAACCAAAACCAGACAAT	Pecf02 env. Pecf11 part 2 fwd.
CR120	CTAGATTGTCTGGTTTTGGTTCGCGATGCAGAGGTTAGAGTGTCT	Pecf02 env. Pecf11 part 2 rev.
CR121	GATCACCAGGCGCGGATAAAAATTTCATTTGCCCGCGGAACTTTACAAAAA	Pecf02 env. Pecf20 part 1 fwd.
CR122	CTCGTTTTTGTAAAGTTCCGCGGGCAAATGAAATTTTTATCCGCGCCTGGT	Pecf02 env. Pecf20 part 1 rev.
CR123	CGAGACACTCTAACCCCATCAGCTGCGTTCATCAGCGAACGCA	Pecf02 env. Pecf20 part 2 fwd.
CR124	CTAGTGCGTTCGCTGATGAACGCAGCTGATGGGGTTAGAGTGT	Pecf02 env. Pecf20 part 2 rev.
CR125	GATCTACAGCATGACAAACAAAAACAGATGCGTTGTGATCCACTCTT	Pecf11 env. Pecf02 part 1 fwd.
CR126	GATGAAGAGTGGATCACAACGCATCTGTTTTTGTTTGTCATGCTGTA	Pecf11 env. Pecf02 part 1 rev.
CR127	CATCCCGCTACGTAACACCCTTTGCTTGCTCAAATTGCAGCTAATGG	Pecf11 env. Pecf02 part 2 fwd.
CR128	CTAGCCATTAGCTGCAATTTGAGCAAGCAAAGGGTGTTACGTAGCGG	Pecf11 env. Pecf02 part 2 rev.
CR129	GATCACCAGGCGCGGATAAAAATTTCATTTGCCTGTGATCCACTCTT	Pecf11 env. Pecf20 part 1 fwd.
CR130	GATGAAGAGTGGATCACAGGCAAATGAAATTTTTATCCGCGCCTGGT	Pecf11 env. Pecf20 part 1 rev.
CR131	CATCCCGCTACGTAACACCCCATCAGCTGCGTTCATCAGCGAACGCA	Pecf11 env. Pecf20 part 2 fwd.
CR132	CTAGTGCGTTCGCTGATGAACGCAGCTGATGGGGTGTTACGTAGCGG	Pecf11 env. Pecf20 part 2 rev.
CR1440	AAGAAGACAAGCTTCTGACGCGTACAGGAAACAC	thrA-rpoC dual terminator fwd.
CR1441	AAGAAGACAAAGCGCTCTTTCCCTAAACTCCCCCCATAAA	thrA-rpoC dual terminator rev.
CR187	GATCTGCGGTAAGTTGAACAATTTTGCACCTTCCGTCGAACCGTCCGC	Pecf33 wt part 1 fwd.
CR188	TGCAGCGGACGGTTCGACGGAAGGTGCAAAATTGTTCAACTTACCGCA	Pecf33 wt part 1 rev.
CR189	TGCATCGACCCGACCAACCTTGCGAGACGGCCTTTGAGCGTGACAC	Pecf33 wt part 2 fwd.
CR190	CTAGGTGTCACGCTCAAAGGCCGTCTCGCAAGGTTGGTCGGGTCGA	Pecf33 wt part 2 rev.
CR195	GATCATTAACAGTACAAAATTTTTTAGATGCGTTACGGAACTTTACAA	Pecf02 with E. coli UP element part 1 fwd.
CR196	GTTTTTGTAAAGTTCCGTAACGCATCTAAAAAATTTTGTACTGTTAAT	Pecf02 with E. coli UP element part 1 rev.
CR197	GATCTGCGGTAAGTTGAACAATTTTGCACCTTCTACGGAACTTTACAA	Pecf02 env. Pecf33 part 1 fwd.
CR198	GTTTTTGTAAAGTTCCGTAGAAGGTGCAAAATTGTTCAACTTACCGCA	Pecf02 env. Pecf33 part 1 rev.
CR199	AAACGAGACACTCTAACCCTTGCGAGACGGCCTTTGAGCGTGACAC	Pecf02 env. Pecf33 part 2 fwd.
CR200	CTAGGTGTCACGCTCAAAGGCCGTCTCGCAAGGGTTAGAGTGTCTC	Pecf02 env. Pecf33 part 2 rev.
CR205	GATCATTAACAGTACAAAATTTTTTAGATGCGCTGTGATCCACTCTT	Pecf11 with E. coli UP element part 1 fwd.
CR206	GATGAAGAGTGGATCACAGCGCATCTAAAAAATTTTGTACTGTTAAT	Pecf11 with E. coli UP element part 1 rev.
CR207	GATCTGCGGTAAGTTGAACAATTTTGCACCTTCTGTGATCCACTCTTC	Pecf11 env. Pecf33 part 1 fwd.
CR208	GGATGAAGAGTGGATCACAGAAGGTGCAAAATTGTTCAACTTACCGCA	Pecf11 env. Pecf33 part 1 rev.
CR209	ATCCCGCTACGTAACACCTTTGCGAGACGGCCTTTGAGCGTGACAC	Pecf11 env. Pecf33 part 2 fwd.
CR210	CTAGGTGTCACGCTCAAAGGCCGTCTCGCAAAGGTGTTACGTAGCG	Pecf11 env. Pecf33 part 2 rev.
CR283	GATCGCGGTTTTTCAAAAAAAATGACGGTAGGCGGTTGAACTTTACAAA	Pecf02 env. PNA #1 part 1 fwd.
CR284	CGTTTTTGTAAAGTTCAACCGCCTACCGTCATTTTTTTTGAAAAACCGC	Pecf02 env. PNA #1 part 1 rev.
CR285	AACGAGACACTCTAATGGGGTCATTGGTACGAAAGAAGAGTGATG	Pecf02 env. PNA #1 part 2 fwd.
CR286	CTAGCATCACTCTTCTTTCGTACCAATGACCCCATTAGAGTGTCT	Pecf02 env. PNA #1 part 2 rev.
CR329	GATCCTTCTCCCGAAAGAAAATAAAATTGTGCCTGTGATCCACTCTT	Pecf11 env. PrpoD #2 part 1 fwd.
CR330	GATGAAGAGTGGATCACAGGCACAATTTTATTTTCTTTCGGGAGAAG	Pecf11 env. PrpoD #2 part 1 rev.
CR331	CATCCCGCTACGTAACACCGGTATCGATATTGATCGACGATATTTGT	Pecf11 env. PrpoD #2 part 2 fwd.
CR332	CTAGACAAATATCGTCGATCAATATCGATACCGGTGTTACGTAGCGG	Pecf11 env. PrpoD #2 part 2 rev.
CR333	GATCTGAGGGGCAAAATTGCGGCTCACTCGCCCTGTGATCCACTCTT	Pecf11 env. PrpoD #3 part 1 fwd.
CR334	GATGAAGAGTGGATCACAGGGCGAGTGAGCCGCAATTTTGCCCCTCA	Pecf11 env. PrpoD #3 part 1 rev.
CR335	CATCCCGCTACGTAACACTCAGATGTCAGACCAATTCTGGTCTTGGG	Pecf11 env. PrpoD #3 part 2 fwd.
CR336	CTAGCCCAAGACCAGAATTGGTCTGACATCTGAGTGTTACGTAGCGG	Pecf11 env. PrpoD #3 part 2 rev.
CR337	GATCGTTCAACATCAAAAAGTTCCGGCTGGTGCTGTGATCCACTCTT	Pecf11 env. PrpoD #4 part 1 fwd.
CR338	GATGAAGAGTGGATCACAGCACCAGCCGGAACTTTTTGATGTTGAAC	Pecf11 env. PrpoD #4 part 1 rev.
CR339	CATCCCGCTACGTAACACACGCAATTGATGTAATAACATAACAACGC	Pecf11 env. PrpoD #4 part 2 fwd.
CR340	CTAGGCGTTGTTATGTTATTACATCAATTGCGTGTGTTACGTAGCGG	Pecf11 env. PrpoD #4 part 2 rev.
CR341	GATCCGCAACGGTAAGTGCATCAAAAATTGCGATGTGATCCACTCTT	Pecf11 env. PrpoE2 #2 part 1 fwd.
CR342	GATGAAGAGTGGATCACATCGCAATTTTTGATGCACTTACCGTTGCG	Pecf11 env. PrpoE2 #2 part 1 rev.
CR343	CATCCCGCTACGTAACACCCTGCGGACCGAAGAACCGGTCCGGTTTT	Pecf11 env. PrpoE2 #2 part 2 fwd.
CR344	CTAGAAAACCGGACCGGTTCTTCGGTCCGCAGGGTGTTACGTAGCGG	Pecf11 env. PrpoE2 #2 part 2 rev.
CR345	GATCCGGCGATGAAGAAAAAATGAGAGCGGCCGTGTGATCCACTCTT	Pecf11 env. PrpoE2 #3 part 1 fwd.
CR346	GATGAAGAGTGGATCACACGGCCGCTCTCATTTTTTCTTCATCGCCG	Pecf11 env. PrpoE2 #3 part 1 rev.
CR347	CATCCCGCTACGTAACACGGGCATCGATGCTGGTGTGACGGTTCAGG	Pecf11 env. PrpoE2 #3 part 2 fwd.
CR348	CTAGCCTGAACCGTCACACCAGCATCGATGCCCGTGTTACGTAGCGG	Pecf11 env. PrpoE2 #3 part 2 rev.
CR349	GATCGAAACGTTTCTCCGAAAAAATGGTTCCGCTGTGATCCACTCTT	Pecf11 env. PrpoE2 #4 part 1 fwd.
CR350	GATGAAGAGTGGATCACAGCGGAACCATTTTTTCGGAGAAACGTTTC	Pecf11 env. PrpoE2 #4 part 1 rev.
CR351	CATCCCGCTACGTAACACGTGCAGGCGAACTTTCAAGGGCGAAATTG	Pecf11 env. PrpoE2 #4 part 2 fwd.
CR352	CTAGCAATTTCGCCCTTGAAAGTTCGCCTGCACGTGTTACGTAGCGG	Pecf11 env. PrpoE2 #4 part 2 rev.
CR359	CATCCCGCTACGTAACACCTCTGCATCGCGAACCAAAACCAGACAAT	Pecf11 wt part 2 fwd.
CR360	CTAGATTGTCTGGTTTTGGTTCGCGATGCAGAGGTGTTACGTAGCGG	Pecf11 wt part 2 rev.
CR367	AAACGAGACACTCTAACCCTTTGCTTGCTCAAATTGCAGCTAATGG	Pecf02 wt part 2 fwd.
CR368	CTAGCCATTAGCTGCAATTTGAGCAAGCAAAGGGTTAGAGTGTCTC	Pecf02 wt part 2 rev.
CR373	GATCTCCACGCGTCGACAACCCAATTCGCATCCTGTGATCCACTCTTC	Pecf11 env. PrpoE9 C disruption part 1 fwd.
CR374	GGATGAAGAGTGGATCACAGGATGCGAATTGGGTTGTCGACGCGTGGA	Pecf11 env. PrpoE9 C disruption part 1 rev.
CR375	GATCTCCACGCGTCGACAATTTAATTCGCATCCTGTGATCCACTCTTC	Pecf11 env. PrpoE9 T disruption part 1 fwd.
CR376	GGATGAAGAGTGGATCACAGGATGCGAATTAAATTGTCGACGCGTGGA	Pecf11 env. PrpoE9 T disruption part 1 rev.
CR377	GATCTCCACGCGTCGACCGAAAAAAATTCATCCTGTGATCCACTCTTC	Pecf11 env. PrpoE9 downshift +2 part 1 fwd.
CR378	GGATGAAGAGTGGATCACAGGATGAATTTTTTTCGGTCGACGCGTGGA	Pecf11 env. PrpoE9 downshift +2 part 1 rev.
CR379	GATCTCCACGCGTCGACCGCATAAAAAAATTCCTGTGATCCACTCTTC	Pecf11 env. PrpoE9 downshift +5 part 1 fwd.
CR380	GGATGAAGAGTGGATCACAGGAATTTTTTTATGCGGTCGACGCGTGGA	Pecf11 env. PrpoE9 downshift +5 part 1 rev.
CR381	GATCTCCACGCGTAAAAAAATTCGACCGCATCCTGTGATCCACTCTTC	Pecf11 env. PrpoE9 upshift -4 part 1 fwd.
CR382	GGATGAAGAGTGGATCACAGGATGCGGTCGAATTTTTTTACGCGTGGA	Pecf11 env. PrpoE9 upshift -4 part 1 rev.
CR383	GATCTCCACGAAAAAAATTCGTCGACCGCATCCTGTGATCCACTCTTC	Pecf11 env. PrpoE9 upshift -7 part 1 fwd.
CR384	GGATGAAGAGTGGATCACAGGATGCGGTCGACGAATTTTTTTCGTGGA	Pecf11 env. PrpoE9 upshift -7 part 1 rev.
CR385	GATCTCCACGCGTCGACTTTTTTTAACGCATCCTGTGATCCACTCTTC	Pecf11 env. PrpoE9 TA-swap part 1 fwd.
CR386	GGATGAAGAGTGGATCACAGGATGCGTTAAAAAAAGTCGACGCGTGGA	Pecf11 env. PrpoE9 TA-swap part 1 rev.
CR399	GATCTCCACGCGTCGACAACAAAATTCGCATCCTGTGATCCACTCTTC	Pecf11 env. PrpoE9 A-50C part 1 fwd.
CR400	GGATGAAGAGTGGATCACAGGATGCGAATTTTGTTGTCGACGCGTGGA	Pecf11 env. PrpoE9 A-50C part 1 rev.
CR401	GATCTCCACGCGTCGACAAACAAATTCGCATCCTGTGATCCACTCTTC	Pecf11 env. PrpoE9 A-49C part 1 fwd.
CR402	GGATGAAGAGTGGATCACAGGATGCGAATTTGTTTGTCGACGCGTGGA	Pecf11 env. PrpoE9 A-49C part 1 rev.
CR403	GATCTCCACGCGTCGACAAAACAATTCGCATCCTGTGATCCACTCTTC	Pecf11 env. PrpoE9 A-48C part 1 fwd.
CR404	GGATGAAGAGTGGATCACAGGATGCGAATTGTTTTGTCGACGCGTGGA	Pecf11 env. PrpoE9 A-48C part 1 rev.
CR405	AACGAGACACTCTAACCCCATCAGCTGCGTTCATCAGCGAACGCA	Pecf02 env. Pecf20 part 2 fwd.
CR406	CTAGTGCGTTCGCTGATGAACGCAGCTGATGGGGTTAGAGTGTCT	Pecf02 env. Pecf20 part 2 rev.
CR407	GATCACCAGGCGCGGATAATTTTTTCATTTGCCCGCGGAACTTTACAAA	Pecf02 env. Pecf20 T disruption part 1 fwd.
CR408	CGTTTTTGTAAAGTTCCGCGGGCAAATGAAAAAATTATCCGCGCCTGGT	Pecf02 env. Pecf20 T disruption part 1 rev.
CR409	GATCACCAGGCGCGGATAACCCTTTCATTTGCCCGCGGAACTTTACAAA	Pecf02 env. Pecf20 C disruption part 1 fwd.
CR410	CGTTTTTGTAAAGTTCCGCGGGCAAATGAAAGGGTTATCCGCGCCTGGT	Pecf02 env. Pecf20 C disruption part 1 rev.
CR411	GATCACCAGGCGCGGATAACAATTTCATTTGCCCGCGGAACTTTACAAA	Pecf02 env. Pecf20 A-50C part 1 fwd.
CR412	CGTTTTTGTAAAGTTCCGCGGGCAAATGAAATTGTTATCCGCGCCTGGT	Pecf02 env. Pecf20 A-50C part 1 rev.
CR413	GATCACCAGGCGCGGATAAACATTTCATTTGCCCGCGGAACTTTACAAA	Pecf02 env. Pecf20 A-49C part 1 fwd.
CR414	CGTTTTTGTAAAGTTCCGCGGGCAAATGAAATGTTTATCCGCGCCTGGT	Pecf02 env. Pecf20 A-49C part 1 rev.
CR415	GATCACCAGGCGCGGATAAAACTTTCATTTGCCCGCGGAACTTTACAAA	Pecf02 env. Pecf20 A-48C part 1 fwd.
CR416	CGTTTTTGTAAAGTTCCGCGGGCAAATGAAAGTTTTATCCGCGCCTGGT	Pecf02 env. Pecf20 A-48C part 1 rev.
CR417	GATCACCAGGCGCGGTATTTTTAAACATTTGCCCGCGGAACTTTACAAA	Pecf02 env. Pecf20 TA-swap part 1 fwd.
CR418	CGTTTTTGTAAAGTTCCGCGGGCAAATGTTTAAAAATACCGCGCCTGGT	Pecf02 env. Pecf20 TA-swap part 1 rev.
CR419	GATCACCAGGCGCGGCATTATAAAAATTTTGCCCGCGGAACTTTACAAA	Pecf02 env. Pecf20 downshift +3 part 1 fwd.
CR420	CGTTTTTGTAAAGTTCCGCGGGCAAAATTTTTATAATGCCGCGCCTGGT	Pecf02 env. Pecf20 downshift +3 part 1 rev.
CR421	GATCACCAGGCGCGGCATTTGCATAAAAATTTCCGCGGAACTTTACAAA	Pecf02 env. Pecf20 downshift +6 part 1 fwd.
CR422	CGTTTTTGTAAAGTTCCGCGGAAATTTTTATGCAAATGCCGCGCCTGGT	Pecf02 env. Pecf20 downshift +6 part 1 rev.
CR423	GATCACCAGGCGATAAAAATTTCGGCATTTGCCCGCGGAACTTTACAAA	Pecf02 env. Pecf20 upshift -3 part 1 fwd.
CR424	CGTTTTTGTAAAGTTCCGCGGGCAAATGCCGAAATTTTTATCGCCTGGT	Pecf02 env. Pecf20 upshift -3 part 1 rev.
CR425	GATCACCAGATAAAAATTTGCGCGGCATTTGCCCGCGGAACTTTACAAA	Pecf02 env. Pecf20 upshift -6 part 1 fwd.
CR426	CGTTTTTGTAAAGTTCCGCGGGCAAATGCCGCGCAAATTTTTATCTGGT	Pecf02 env. Pecf20 upshift -6 part 1 rev.
CR429	GATCAAAATGCCTCCACAAAAAAATTCACATCCTGTGATCCACTCTT	Pecf11 AnT PrpoE9 part 1 fwd.
CR430	GATGAAGAGTGGATCACAGGATGTGAATTTTTTTGTGGAGGCATTTT	Pecf11 AnT PrpoE9 part 1 rev.
CR431	GATCCATGTGAATGTAACACCCTCCCAGATTTGAGCGGAACTTTACAAA	Pecf02 env. PrpoE2 #1 C disruption part 1 fwd.
CR432	CGTTTTTGTAAAGTTCCGCTCAAATCTGGGAGGGTGTTACATTCACATG	Pecf02 env. PrpoE2 #1 C disruption part 1 rev.
CR433	GATCCATGTGAATGTAACTTTTACCCAGATTTGAGCGGAACTTTACAAA	Pecf02 env. PrpoE2 #1 TA-swap part 1 fwd.
CR434	CGTTTTTGTAAAGTTCCGCTCAAATCTGGGTAAAAGTTACATTCACATG	Pecf02 env. PrpoE2 #1 TA-swap part 1 rev.
CR435	GATCTCCACGCGTCGACAACCCAATTCGCATCCAACGGAACTTTACAA	Pecf02 env. PrpoE9 C disruption part 1 fwd.
CR436	GTTTTTGTAAAGTTCCGTTGGATGCGAATTGGGTTGTCGACGCGTGGA	Pecf02 env. PrpoE9 C disruption part 1 rev.
CR437	GATCTCCACGCGTCGACTTTTTTTAACGCATCCAACGGAACTTTACAA	Pecf02 env. PrpoE9 TA-swap part 1 fwd.
CR438	GTTTTTGTAAAGTTCCGTTGGATGCGTTAAAAAAAGTCGACGCGTGGA	Pecf02 env. PrpoE9 TA-swap part 1 rev.
CR439	GATCGCGGTTTTTCAAAAACCCTGACGGTAGGCGGTTGAACTTTACAAA	Pecf02 env. PNA #1 C disruption part 1 fwd.
CR440	CGTTTTTGTAAAGTTCAACCGCCTACCGTCAGGGTTTTTGAAAAACCGC	Pecf02 env. PNA #1 C disruption part 1 rev.
CR441	GATCGCGGTTTTTCTTTTTTTTAGACGGTAGGCGGTTGAACTTTACAAA	Pecf02 env. PNA #1 TA-swap part 1 fwd.
CR442	CGTTTTTGTAAAGTTCAACCGCCTACCGTCTAAAAAAAAGAAAAACCGC	Pecf02 env. PNA #1 TA-swap part 1 rev.
CR443	GATCTGCGGTAAGTTGAACCCCTTTGCACCTTCTACGGAACTTTACAA	Pecf02 env. Pecf33 #1 C disruption part 1 fwd.
CR444	GTTTTTGTAAAGTTCCGTAGAAGGTGCAAAGGGGTTCAACTTACCGCA	Pecf02 env. Pecf33 #1 C disruption part 1 rev.
CR445	GATCTGCGGTAAGTTGAACTTAAAAGCACCTTCTACGGAACTTTACAA	Pecf02 env. Pecf33 #1 TA-swap part 1 fwd.
CR446	GTTTTTGTAAAGTTCCGTAGAAGGTGCTTTTAAGTTCAACTTACCGCA	Pecf02 env. Pecf33 #1 TA-swap part 1 rev.
CR447	GATCCATGTGAATGTAACTTTTACCCAGATTTGTGTGATCCACTCTTC	Pecf11 env. PrpoE2 #1 TA-swap part 1 fwd.
CR448	GGATGAAGAGTGGATCACACAAATCTGGGTAAAAGTTACATTCACATG	Pecf11 env. PrpoE2 #1 TA-swap part 1 rev.
CR449	GATCCATGTGAATGTAACACCCTCCCAGATTTGTGTGATCCACTCTTC	Pecf11 env. PrpoE2 #1 C disruption part 1 fwd.
CR450	GGATGAAGAGTGGATCACACAAATCTGGGAGGGTGTTACATTCACATG	Pecf11 env. PrpoE2 #1 C disruption part 1 rev.
CR451	GATCCGGCGATGAAGTTTTTTAGAGAGCGGCCGTGTGATCCACTCTT	Pecf11 env. PrpoE2 #3 TA-swap part 1 fwd.
CR452	GATGAAGAGTGGATCACACGGCCGCTCTCTAAAAAACTTCATCGCCG	Pecf11 env. PrpoE2 #3 TA-swap part 1 rev.
CR453	GATCCGGCGATGAAGAAAACCCGAGAGCGGCCGTGTGATCCACTCTT	Pecf11 env. PrpoE2 #3 C disruption part 1 fwd.
CR454	GATGAAGAGTGGATCACACGGCCGCTCTCGGGTTTTCTTCATCGCCG	Pecf11 env. PrpoE2 #3 C disruption part 1 rev.
CR455	GATCGAAACGTTTCTCCGTTTTTTAGGTTCCGCTGTGATCCACTCTT	Pecf11 env. PrpoE2 #4 TA-swap part 1 fwd.
CR456	GATGAAGAGTGGATCACAGCGGAACCTAAAAAACGGAGAAACGTTTC	Pecf11 env. PrpoE2 #4 TA-swap part 1 rev.
CR457	GATCGAAACGTTTCTCCGACCCAATGGTTCCGCTGTGATCCACTCTT	Pecf11 env. PrpoE2 #4 C disruption part 1 fwd.
CR458	GATGAAGAGTGGATCACAGCGGAACCATTGGGTCGGAGAAACGTTTC	Pecf11 env. PrpoE2 #4 C disruption part 1 rev.
CR459	GATCACCAGGCGCGGTATTTTTAAACATTTGCCTGTGATCCACTCTT	Pecf11 env. Pecf20 TA-swap part 1 fwd.
CR460	GATGAAGAGTGGATCACAGGCAAATGTTTAAAAATACCGCGCCTGGT	Pecf11 env. Pecf20 TA-swap part 1 rev.
CR461	GATCACCAGGCGCGGATAACCCTTTCATTTGCCTGTGATCCACTCTT	Pecf11 env. Pecf20 C disruption part 1 fwd.
CR462	GATGAAGAGTGGATCACAGGCAAATGAAAGGGTTATCCGCGCCTGGT	Pecf11 env. Pecf20 C disruption part 1 rev.
CR463	GATCTGCGGTAAGTTGAACTTAAAAGCACCTTCTGTGATCCACTCTT	Pecf11 env. Pecf33 #1 TA-swap part 1 fwd.
CR464	GATGAAGAGTGGATCACAGAAGGTGCTTTTAAGTTCAACTTACCGCA	Pecf11 env. Pecf33 #1 TA-swap part 1 rev.
CR465	GATCTGCGGTAAGTTGAACCCCTTTGCACCTTCTGTGATCCACTCTT	Pecf11 env. Pecf33 #1 C disruption part 1 fwd.
CR466	GATGAAGAGTGGATCACAGAAGGTGCAAAGGGGTTCAACTTACCGCA	Pecf11env. Pecf33 #1 C disruption part 1 rev.
CR467	GATCGCGGTTTTTCAAAAAAAATGACGGTAGCGCGTGATCCACTCTTCA	Pecf11 env. PNA #1 part 2 fwd.
CR468	GGGATGAAGAGTGGATCACGCGCTACCGTCATTTTTTTTGAAAAACCGC	Pecf11 env. PNA #1 part 2 rev.
CR469	TCCCGCTACGTAACATGGGGTCATTGGTACGAAAGAAGAGTGATG	Pecf11 env. PNA #1 part 1 fwd.
CR470	CTAGCATCACTCTTCTTTCGTACCAATGACCCCATGTTACGTAGC	Pecf11 env. PNA #1 part 1 rev.
CR471	GATCGCGGTTTTTCTTTTTTTTAGACGGTAGCGCGTGATCCACTCTTCA	Pecf11 env. PNA #1 TA-swap part 1 fwd.
CR472	GGGATGAAGAGTGGATCACGCGCTACCGTCTAAAAAAAAGAAAAACCGC	Pecf11 env. PNA #1 TA-swap part 1 rev.
CR473	GATCGCGGTTTTTCAAAAACCCTGACGGTAGCGCGTGATCCACTCTTCA	Pecf11 env. PNA #1 C disruption part 1 fwd.
CR474	GGGATGAAGAGTGGATCACGCGCTACCGTCAGGGTTTTTGAAAAACCGC	Pecf11 env. PNA #1 C disruption part 1 rev.
CR475	AACGAGACACTCTAACGGGCATCGATGCTGGTGTGACGGTTCAGG	Pecf02 env. PrpoE2 #3 part 2 fwd.
CR476	CTAGCCTGAACCGTCACACCAGCATCGATGCCCGTTAGAGTGTCT	Pecf02 env. PrpoE2 #3 part 2 fwd.
CR477	GATCCGGCGATGAAGAAAAAATGAGAGCGGCCGATCGGAACTTTACAAA	Pecf02 env. PrpoE2 #3 part 1 fwd.
CR478	CGTTTTTGTAAAGTTCCGATCGGCCGCTCTCATTTTTTCTTCATCGCCG	Pecf02 env. PrpoE2 #3 part 1 rev.
CR479	GATCCGGCGATGAAGTTTTTTAGAGAGCGGCCGATCGGAACTTTACAAA	Pecf02 env. PrpoE2 #3 TA-swap part 1 fwd.
CR480	CGTTTTTGTAAAGTTCCGATCGGCCGCTCTCTAAAAAACTTCATCGCCG	Pecf02 env. PrpoE2 #3 TA-swap part 1 rev.
CR481	GATCCGGCGATGAAGAAAACCCGAGAGCGGCCGATCGGAACTTTACAAA	Pecf02 env. PrpoE2 #3 C disruption part 1 fwd.
CR482	CGTTTTTGTAAAGTTCCGATCGGCCGCTCTCGGGTTTTCTTCATCGCCG	Pecf02 env. PrpoE2 #3 C disruption part 1 rev.
CR483	AACGAGACACTCTAAGGTGCAGGCGAACTTTCAAGGGCGAAATT	Pecf02 env. PrpoE2 #4 part 2 fwd.
CR484	CTAGCAATTTCGCCCTTGAAAGTTCGCCTGCACCTTAGAGTGTCT	Pecf02 env. PrpoE2 #4 part 2 fwd.
CR485	GATCGAAACGTTTCTCCGAAAAAATGGTTCCGCTTCGGAACTTTACAAA	Pecf02 env. PrpoE2 #4 part 1 fwd.
CR486	CGTTTTTGTAAAGTTCCGAAGCGGAACCATTTTTTCGGAGAAACGTTTC	Pecf02 env. PrpoE2 #4 part 1 rev.
CR487	GATCGAAACGTTTCTCCGTTTTTTAGGTTCCGCTTCGGAACTTTACAAA	Pecf02 env. PrpoE2 #4 TA-swap part 1 fwd.
CR488	CGTTTTTGTAAAGTTCCGAAGCGGAACCTAAAAAACGGAGAAACGTTTC	Pecf02 env. PrpoE2 #4 TA-swap part 1 rev.
CR489	GATCGAAACGTTTCTCCGACCCAATGGTTCCGCTTCGGAACTTTACAAA	Pecf02 env. PrpoE2 #4 C disruption part 1 fwd.
CR490	CGTTTTTGTAAAGTTCCGAAGCGGAACCATTGGGTCGGAGAAACGTTTC	Pecf02 env. PrpoE2 #4 C disruption part 1 rev.
CR491	GATCAAAATGCCTCCACAAAAATCGTCACATCCTGTGATCCACTCTT	Pecf11 AnT PrpoE2 #1 part 1 fwd.
CR492	GATGAAGAGTGGATCACAGGATGTGACGATTTTTGTGGAGGCATTTT	Pecf11 AnT PrpoE2 #1 part 1 rev.
CR493	GATCAAAATGCCTCCAAAAAATTCGTCACATCCTGTGATCCACTCTT	Pecf11 AnT PrpoE2 #3 part 1 fwd.
CR494	GATGAAGAGTGGATCACAGGATGTGACGAATTTTTTGGAGGCATTTT	Pecf11 AnT PrpoE2 #3 part 1 rev.
CR495	GATCAAAATGCCTCCACAAAAAAATTCACATCCTGTGATCCACTCTT	Pecf11 AnT PrpoE2 #4 part 1 fwd.
CR496	GATGAAGAGTGGATCACAGGATGTGAATTTTTTTGTGGAGGCATTTT	Pecf11 AnT PrpoE2 #4 part 1 rev.
CR499	GATCTACAGCATGACAAAAAAAAATTGATGCGTTACGGAACTTTACAA	Pecf02 AnT PrpoE9 part 1 fwd.
CR500	GTTTTTGTAAAGTTCCGTAACGCATCAATTTTTTTTTGTCATGCTGTA	Pecf02 AnT PrpoE9 part 2 fwd.
CR501	GATCTACAGCATGACAAAAAAATACAGATGCGTTACGGAACTTTACAA	Pecf02 AnT PrpoE2 #1 part 1 fwd.
CR502	GTTTTTGTAAAGTTCCGTAACGCATCTGTATTTTTTTGTCATGCTGTA	Pecf02 AnT PrpoE2 #1 part 1 rev.
CR503	GATCTACAGCATGACAAAAAATAACAGATGCGTTACGGAACTTTACAA	Pecf02 AnT PrpoE2 #3 part 1 fwd.
CR504	GTTTTTGTAAAGTTCCGTAACGCATCTGTTATTTTTTGTCATGCTGTA	Pecf02 AnT PrpoE2 #3 part 1 rev.
CR505	GATCTACAGCATGACAAAAAAAAATAGATGCGTTACGGAACTTTACAA	Pecf02 AnT PrpoE2 #4 part 1 fwd.
CR506	GTTTTTGTAAAGTTCCGTAACGCATCTATTTTTTTTTGTCATGCTGTA	Pecf02 AnT PrpoE2 #4 part 1 rev.
CR525	GATCGCGTCCCGCACGAAAATTCGCCGGGGCGGTGTGATCCACTCTT	Pecf11 env. PNA #2 part 1 fwd.
CR526	GATGAAGAGTGGATCACACCGCCCCGGCGAATTTTCGTGCGGGACGC	Pecf11 env. PNA #2 part 1 rev.
CR527	CATCCCGCTACGTAACACCGCCGTGGAAGGAGTCCTTCTAGGCCACG	Pecf11 env. PNA #2 part 2 fwd.
CR528	CTAGCGTGGCCTAGAAGGACTCCTTCCACGGCGGTGTTACGTAGCGG	Pecf11 env. PNA #2 part 2 rev.
CR529	GATCGCGGGCGTGCGACAAAATCCGCTTTCGGGTGTGATCCACTCTT	Pecf11 env. PNA #3 part 1 fwd.
CR530	GATGAAGAGTGGATCACACCCGAAAGCGGATTTTGTCGCACGCCCGC	Pecf11 env. PNA #3 part 1 rev.
CR531	CATCCCGCTACGTAACACGGCCCGGTTCGGGTTCCTTGCCCGTCGAC	Pecf11 env. PNA #3 part 2 fwd.
CR532	CTAGGTCGACGGGCAAGGAACCCGAACCGGGCCGTGTTACGTAGCGG	Pecf11 env. PNA #3 part 2 rev.
CR533	GATCAGCGGCTTGCCCGCAAAAATCGCAACTGATGTGATCCACTCTT	Pecf11 env. PNA #4 part 1 fwd.
CR534	GATGAAGAGTGGATCACATCAGTTGCGATTTTTGCGGGCAAGCCGCT	Pecf11 env. PNA #4 part 1 rev.
CR535	CATCCCGCTACGTAACACGCTTCGGGGTGATTCTCGAAAGTCGCGGA	Pecf11 env. PNA #4 part 2 fwd.
CR536	CTAGTCCGCGACTTTCGAGAATCACCCCGAAGCGTGTTACGTAGCGG	Pecf11 env. PNA #4 part 2 rev.
CR537	GATCACATGGAAGATCATAAAATCGGCAACGTCTGTGATCCACTCTT	Pecf11 env. PNA #5 part 1 fwd.
CR538	GATGAAGAGTGGATCACAGACGTTGCCGATTTTATGATCTTCCATGT	Pecf11 env. PNA #5 part 1 rev.
CR539	CATCCCGCTACGTAACACGTTTGTACTCAGGCCAGGAGGGTGGCCGA	Pecf11 env. PNA #5 part 2 fwd.
CR540	CTAGTCGGCCACCCTCCTGGCCTGAGTACAAACGTGTTACGTAGCGG	Pecf11 env. PNA #5 part 2 rev.
CR563	GATCCATGTGAATGTAACAAAATCCCAGATTTGAGCGGAACTTTACAAA	Pecf02 env. PrpoE2 #1 part 1 fwd.
CR564	CGTTTTTGTAAAGTTCCGCTCAAATCTGGGATTTTGTTACATTCACATG	Pecf02 env. PrpoE2 #1 part 1 rev.
CR2182	AAGAAGACAAGGAGCAATGCCGAATTCGGATC	universal promoter from pDM920 to p0-01 fwd.
CR2183	AAGAAGACAAAGTACAGTAGTAAATTGACAGATCCTAG	universal promoter from pDM920 to p0-01 rev.
primers for colony PCR and sequencing
GF27	AAAGAGTCAGTGAGCGAGGAA	cPCR and sequencing of level 0 plasmids, fwd. [1]
GF28	AAAGTGCCACCTGACGTCTAA	cPCR and sequencing of level 0 plasmids, rev. [1]
DM45	CTGGCTGGTGGCAGGATATATTG	cPCR and sequencing of level 1 plasmids, fwd.
DM46	TACAAATGGACGAACGGATAAACC	cPCR and sequencing of level 1 plasmids, rev.
CR112	GTCACGAATGTATGTCCTGCGTC	cPCR and sequencing, binds close to luxC start codon, rev.
MW456	CGCTCTCCTGAGTAGGACAAA	cPCR for pABCa, pABCb, and pABCc derivatives, fwd. [2]
MW497	TAGTCAACCCGCTTACACTC	cPCR for pABCa, pABCb, and pABCc derivatives, rev. [2]
